# Abundant and active community members respond to the diel cycle in hot spring phototrophic mats

**DOI:** 10.1101/2024.08.19.608644

**Authors:** Amanda N. Shelton, Feiqiao B. Yu, Arthur R. Grossman, Devaki Bhaya

## Abstract

Photosynthetic microbial mats in hot springs can provide insights into the diel behaviors of communities in extreme environments. In this habitat, photosynthesis dominates during the day, leading to super-oxic conditions, with a rapid transition to fermentation and anoxia at night. Multiple samples were collected from two springs over several years to generate metagenomic and metatranscriptomic datasets. Metagenome assembled genomes (MAGs) comprised 71 taxa (in 19 different phyla), of which twelve core taxa were present at high abundance in both springs. The eight most active taxa identified by metatranscriptomics were an oxygenic cyanobacterium (*Synechococcus* sp.), five anoxygenic phototrophs from three different phyla, and two understudied heterotrophs from phylum Armatimonadota. Surprisingly, in all eight taxa, a significant fraction of genes exhibited a diel expression pattern although peak timing varied considerably. The two abundant heterotrophs exhibit starkly different peak timing of expression, which we propose is shaped by their metabolic and genomic potential to use carbon sources that become differentially available during the diel cycle. Network analysis revealed pathway expression patterns that had not previously been linked to diel cycles, including ribosome biogenesis and chaperones. This provides a framework for analyzing metabolically coupled communities and the dominant role of the diel cycle.
