## Supplementary Data 1 for "Abundant and active community members respond to the diel cycle in hot spring phototrophic mats"

### Sheet: Sheet4
Sample_name	Short_sample_name	Table_1_name	Data_type	Spring	Year	Date	Time	Qualitative_time_of_day	Metatranscriptome_only_PAR_light_intensity(umol photons m-2s-1)	Avg_temperature	Depth	Raw_read_count	Filtered_read_count	Reads_aligned_to_MAGs	Metatranscriptome_only_reads_aligned_to_ORFs	IMG Portal	SRA	BioProject
Hotspr2Sample148	sample148	MS-2004-60-um-a	metagenome	MushroomSpring	2004	2004-07-19	19:15:00	day	ND	60	undermat	450559484	440487992	331183717	NA	3300031518	SRP191317	PRJNA518216
Hotspr2Sample149	sample149	MS-2004-60-um-b	metagenome	MushroomSpring	2004	2004-07-19	19:15:00	day	ND	60	undermat	366896210	362579758	285335467	NA	3300031514	SRP191318	PRJNA518217
Hotspr20Samplet1	t1	OS-2005-60-a	metagenome	OctopusSpring	2005	2005-06-23	13:40:00	day	ND	60		400277156	389091348	332633735	NA	3300031567	SRP191319	PRJNA518218
Hotspr20Samplem2	m2	OS-2005-60-b	metagenome	OctopusSpring	2005	2005-06-24	00:00:00	night	ND	60		365457858	360542502	307939474	NA	3300031517	SRP191321	PRJNA518219
Hotspr2Sampleee2	ee2	MS-2005-60-a	metagenome	MushroomSpring	2005	2005-06-30	19:15:00	day	ND	60		485514950	472308268	386394313	NA	3300031568	SRP191322	PRJNA518220
Hotspr2Sampleme2	me2	MS-2005-60-b	metagenome	MushroomSpring	2005	2005-07-01	07:15:00	day	ND	60		310472034	304049682	243345330	NA	3300031508	SRP191324	PRJNA518221
Hotspr20SampleP4	P4	MS-2005-60-c	metagenome	MushroomSpring	2005	2005-09-30	18:44:00	dusk	ND	60		844764842	830763294	633785620	NA	3300031245	SRP191332	PRJNA518222
Hotspr2SamplePe2	Pe2	MS-2005-60-d	metagenome	MushroomSpring	2005	2005-09-30	19:24:00	dusk	ND	60		348169866	343995056	263382395	NA	3300031515	SRP191328	PRJNA518223
Hotspr20SampleT8	T8	MS-2005-60-e	metagenome	MushroomSpring	2005	2005-10-01	08:00:00	dawn	ND	60		409134508	405119712	321315181	NA	3300031512	SRP191329	PRJNA518224
Hotspr20SampleT9	T9	MS-2005-60-f	metagenome	MushroomSpring	2005	2005-10-01	09:15:00	day	ND	60		431176746	427537136	333615577	NA	3300031516	SRP191333	PRJNA518225
HotsprSampleMSe1	MSe1	MS-2006-60-a	metagenome	MushroomSpring	2006	2006-09-11	18:32:00	day	ND	60		333957596	329915512	260554680	NA	3300031948	SRP213393	PRJNA539609
HotsprSampleMSe2	MSe2	MS-2006-60-b	metagenome	MushroomSpring	2006	2006-09-11	19:14:00	dusk	ND	60		398129100	393877554	317222629	NA	3300032034	SRP213396	PRJNA539610
HotsprSampleMSe3	MSe3	MS-2006-60-c	metagenome	MushroomSpring	2006	2006-09-12	08:40:00	day	ND	60		384659846	381297218	308863098	NA	3300031865	SRP213395	PRJNA539611
HotsprSampleMSe4	MSe4	MS-2006-60-d	metagenome	MushroomSpring	2006	2006-09-12	08:55:00	day	ND	60		486289380	473624368	383802412	NA	3300031830	SRP213397	PRJNA539612
HotsprSampleMS13	MS13	MS-2006-60-e	metagenome	MushroomSpring	2006	2006-09-12	12:10:00	day	ND	60		458691728	452099480	364640031	NA	3300031875	SRP213394	PRJNA539608
HotsprSampleOSM1	OSM1	OS-2006-60-a	metagenome	OctopusSpring	2006	2006-09-13	18:35:00	day	ND	60		444097666	436352994	373345535	NA	3300031767	SRP191337	PRJNA518227
HotsprSampleOSM2	OSM2	OS-2006-60-b	metagenome	OctopusSpring	2006	2006-09-13	23:55:00	night	ND	60		310091228	307709216	263213589	NA	3300032033	SRP213390	PRJNA539605
HotsprSampleOSM3	OSM3	OS-2006-60-c	metagenome	OctopusSpring	2006	2006-09-14	08:45:00	day	ND	60		379150382	372097036	313349319	NA	3300031980	SRP213392	PRJNA539606
HotsprSampleOSM4	OSM4	OS-2006-60-d	metagenome	OctopusSpring	2006	2006-09-14	12:00:00	day	ND	60		342570116	333915376	279820463	NA	3300031878	SRP213391	PRJNA539607
HotsprSampOS1260	OS1260	OS-2006-60-e	metagenome	OctopusSpring	2006	2006-09-14	12:00:00	day	ND	60		329426292	327142992	276418788	NA	3300031509	SRP191334	PRJNA518226
HotsprSampOS1265	OS1265	OS-2006-65-a	metagenome	OctopusSpring	2006	2006-09-14	12:00:00	day	ND	65		219065532	217239322	185700958	NA	3300032045	SRP213388	PRJNA539604
HotsprottomLayer	OSTbottomlayer	OS-2007-55-um-a	metagenome	OctopusSpring	2007	2007-07-28	19:14:00	day	ND	55	undermat	517904032	513758924	420602077	NA	3300031513	SRP191350	PRJNA518228
HotsprOSTMatCore	OSTMatCore	OS-2007-55-um-b	metagenome	OctopusSpring	2007	2007-07-28	19:14:00	day	ND	55	undermat	389680472	384499550	312222508	NA	3300031958	SRP213398	PRJNA539613
HotsprottomLayer_2	OST2bottomlayer	OS-2007-55-um-c	metagenome	OctopusSpring	2007	2007-07-28	19:31:00	day	ND	55	undermat	571205642	570584684	449977213	NA	3300031812	SRP213402	PRJNA539614
HotsprSamplt10cd	t10cd	OS-2009-60-a	metagenome	OctopusSpring	2009	2009-07-29	06:30:00	dawn	ND	59		299425492	298543616	279820463	NA	3300033886	SRP239941	PRJNA571079
HotsprSampleR4cd	R4cd	MS-2009-60-a	metagenome	MushroomSpring	2009	2009-07-29	21:35:00	night	ND	58		759779828	749293954	598234394	NA	3300031783	SRP213411	PRJNA539619
HotsprSampleMS50	MS50	MS-2009-50-a	metagenome	MushroomSpring	2009	2009-07-30	ND	day	ND	50		269531620	267479694	209546560	NA	3300032058	SRP213409	PRJNA539620
HotsprSampleMS55	MS55	MS-2009-55-a	metagenome	MushroomSpring	2009	2009-07-30	ND	day	ND	55		236889706	235317192	182833863	NA	3300031966	SRP213410	PRJNA539621
HotsprSampleMS60	MS60	MS-2009-60-b	metagenome	MushroomSpring	2009	2009-07-30	ND	day	ND	60		291836694	290337974	239558659	NA	3300032057	SRP213412	PRJNA539622
HotsprSampleMS65	MS65	MS-2009-65-a	metagenome	MushroomSpring	2009	2009-07-30	ND	day	ND	65		303240038	301716422	259686827	NA	3300032056	SRP213413	PRJNA539623
HotsprSampleOS50	OS50	OS-2009-50-a	metagenome	OctopusSpring	2009	2009-07-30	14:45:00	day	ND	50		204171360	202656952	146562032	NA	3300032356	SRP213403	PRJNA539615
HotsprSampleOS65	OS65	OS-2009-55-a	metagenome	OctopusSpring	2009	2009-07-30	14:39:00	day	ND	55		482603438	481820704	372396120	NA	3300031950	SRP213408	PRJNA539618
HotsprSampleOS60	OS60	OS-2009-60-a	metagenome	OctopusSpring	2009	2009-07-30	13:08:00	day	ND	60		333210284	327587330	280733707	NA	3300032049	SRP213407	PRJNA539617
HotsprSampleOS55	OS55	OS-2009-65-a	metagenome	OctopusSpring	2009	2009-07-30	13:52:00	day	ND	65		349198504	346152412	295357260	NA	3300031776	SRP213406	PRJNA539616
MetofsampleMSt1	MSt1	MS2005	metatranscriptome	MushroomSpring	2005	2005-06-30	18:00:00	day	1144.9	60		252471066	246002732	202035901	63892815	3300039338	SRP259901	PRJNA621571
MetofsampleMSt2	MSt2	MS2005	metatranscriptome	MushroomSpring	2005	2005-06-30	20:00:00	dusk	37.54	60		104829852	93590484	80417396	23025485	3300034449	SRP259948	PRJNA621572
MetofsampleMSt3	MSt3	MS2005	metatranscriptome	MushroomSpring	2005	2005-06-30	22:00:00	night	0.011456	60		152689882	148050572	128197565	25966433	3300035630	SRP259967	PRJNA622232
MetofsampleMSt4	MSt4	MS2005	metatranscriptome	MushroomSpring	2005	2005-07-01	00:00:00	night	0	60		311563764	236591440	203091989	44522089	3300034646	SRP260043	PRJNA621573
MetofsampleMSt5	MSt5	MS2005	metatranscriptome	MushroomSpring	2005	2005-07-01	02:00:00	night	0	60		143238242	140520434	122335762	21299998	3300035631	SRP259966	PRJNA621574
MetofsampleMSt6	MSt6	MS2005	metatranscriptome	MushroomSpring	2005	2005-07-01	04:00:00	night	0	60		175831036	171965916	150583736	26444696	3300035632	SRP260069	PRJNA621575
MetofsampleMSt7	MSt7	MS2005	metatranscriptome	MushroomSpring	2005	2005-07-01	06:00:00	dawn	25.775	60		260914708	251988054	217381523	47046893	3300034647	SRP260079	PRJNA621576
MetofsampleMSt8	MSt8	MS2005	metatranscriptome	MushroomSpring	2005	2005-07-01	08:00:00	day	373.26	60		256222212	252893790	220084314	65646110	3300035356	SRP260124	PRJNA621577
MetofsampleMSt9	MSt9	MS2005	metatranscriptome	MushroomSpring	2005	2005-07-01	10:00:00	day	1246.8	60		349416820	342161946	294562445	91019313	3300034648	SRP260130	PRJNA621578
MetofsampleMSt11	MSt11	MS2005	metatranscriptome	MushroomSpring	2005	2005-07-01	14:00:00	day	1913.5	60		276383968	271389450	231991888	72851081	3300034649	SRP260133	PRJNA621580
MetofsampleMSt12	MSt12	MS2005	metatranscriptome	MushroomSpring	2005	2005-07-01	16:00:00	day	1609.5	60		285767590	280586726	241163140	77157883	3300034650	SRP260135	PRJNA621581
MetofsamplMSP12	MSP12	MS2005	metatranscriptome	MushroomSpring	2005	2005-10-01	12:00:00	day	1306.9	60		410472672	392669660	333089182	107579237	3300039339	SRP260129	PRJNA621579
Metofsamplet1cd	t1cd	OS2009	metatranscriptome	OctopusSpring	2009	2009-07-28	16:00:00	day	1470.1	59		161124046	149434420	129803709	38477859	3300037746	SRP288870	PRJNA653764
Metofsamplet2cd	t2cd	OS2009	metatranscriptome	OctopusSpring	2009	2009-07-28	17:45:00	day	572.17	59		236496446	226321122	195476442	56769065	3300037712	SRP288866	PRJNA653765
Metofsamplet4cd	t4cd	OS2009	metatranscriptome	OctopusSpring	2009	2009-07-28	19:15:00	day	206.02	59		150887504	141168608	149026468	36761417	3300037747	SRP288863	PRJNA653766
Metofsamplet5cd	t5cd	OS2009	metatranscriptome	OctopusSpring	2009	2009-07-28	20:00:00	dusk	48.881	59		180947128	173926360	113835862	16324586	3300037748	SRP288864	PRJNA653767
Metofsamplet8cd	t8cd	OS2009	metatranscriptome	OctopusSpring	2009	2009-07-29	05:00:00	night	0	59		135013072	130200788	100053857	20612321	3300037713	SRP288862	PRJNA653768
Metofsamplt11cd	t11cd	OS2009	metatranscriptome	OctopusSpring	2009	2009-07-29	07:15:00	dawn	136.53	59		116106374	114563166	110541787	27810626	3300037749	SRP288861	PRJNA653769
Metofsamplt13cd	t13cd	OS2009	metatranscriptome	OctopusSpring	2009	2009-07-29	10:00:00	day	291.59	59		129830288	127957720	170958667	43470656	3300037707	SRP288868	PRJNA653770
Metofsamplt14cd	t14cd	OS2009	metatranscriptome	OctopusSpring	2009	2009-07-29	12:00:00	day	755.9	59		210784908	198124584	121863468	31656822	3300037708	SRP288867	PRJNA653771
MetofsampleR2cd	R2cd	MS2009	metatranscriptome	MushroomSpring	2009	2009-07-29	19:25:00	day	389.47	58		159203962	156634864	121427531	31691094	3300037715	SRP288819	PRJNA653752
MetofsampleR3cd	R3cd	MS2009	metatranscriptome	MushroomSpring	2009	2009-07-29	20:05:00	dusk	152.23	58		120794748	119146084	94395230	22764662	3300037750	SRP288812	PRJNA653753
MetofsampleR5cd	R5cd	MS2009	metatranscriptome	MushroomSpring	2009	2009-07-29	22:10:00	night	0	58		159850402	158177888	134204646	18708025	3300037716	SRP288826	PRJNA653754
MetofsampleR6cd	R6cd	MS2009	metatranscriptome	MushroomSpring	2009	2009-07-30	00:00:00	night	0	58		95748704	93758084	79864688	11385620	3300037744	SRP288804	PRJNA653755
MetofsampleR7cd	R7cd	MS2009	metatranscriptome	MushroomSpring	2009	2009-07-30	05:00:00	night	0	58		128485804	127174376	111565717	15028849	3300037717	SRP288815	PRJNA653756
MetofsampleR8cd	R8cd	MS2009	metatranscriptome	MushroomSpring	2009	2009-07-30	06:15:00	dawn	12.825	58		172860484	171261190	148035440	19561993	3300037718	SRP288817	PRJNA653757
MetofsampleR9cd	R9cd	MS2009	metatranscriptome	MushroomSpring	2009	2009-07-30	07:40:00	day	229.69	58		181136384	176159092	151538177	27736834	3300037719	SRP288820	PRJNA653758
MetofsamplR10cd	R10cd	MS2009	metatranscriptome	MushroomSpring	2009	2009-07-30	08:40:00	day	756.02	58		92393604	85800684	71477855	18508383	3300037720	SRP288824	PRJNA653759
MetofsamplR11cd	R11cd	MS2009	metatranscriptome	MushroomSpring	2009	2009-07-30	10:07:00	day	1289.4	58		186129478	154572718	130150186	37554273	3300037745	SRP288827	PRJNA653760
MetofsamplR12cd	R12cd	MS2009	metatranscriptome	MushroomSpring	2009	2009-07-30	12:20:00	day	2084.5	58		201634606	152311200	130014121	39794969	3300037709	SRP288823	PRJNA653761
MetofsamplR13cd	R13cd	MS2009	metatranscriptome	MushroomSpring	2009	2009-07-30	14:05:00	day	1882.1	58		203365820	199288494	169537120	45186741	3300037710	SRP288853	PRJNA653762
MetofsamplR14cd	R14cd	MS2009	metatranscriptome	MushroomSpring	2009	2009-07-30	16:00:00	day	424.78	58		190047230	185722696	157283286	44193690	3300039029	SRP299000	PRJNA677357
