## Supplementary Data 5 for "Abundant and active community members respond to the diel cycle in hot spring phototrophic mats"

### Sheet: Sheet1
	Shannon Index
Hotspr20SampleT8	4.03554
Hotspr20SampleT9	4.00933
Hotspr2Sampleee2	3.8116
Hotspr2Sampleme2	4.01149
Hotspr2Sample148	4.09465
Hotspr2Sample149	3.9437
HotsprSampleR4cd	3.61095
HotsprSampleMS50	4.40525
HotsprSampleMS55	4.53999
HotsprSampleMS60	4.14594
HotsprSampleMS65	3.4671
HotsprSampleMSe1	3.60734
HotsprSampleMSe2	3.92631
HotsprSampleMS13	3.99236
HotsprSampleMSe3	3.93047
HotsprSampleMSe4	3.7903
Hotspr20SampleP4	4.05393
Hotspr2SamplePe2	4.08386
Hotspr20Samplet1	3.35531
Hotspr20Samplem2	3.44886
HotsprOSTMatCore	4.04392
HotsprottomLayer	3.97963
HotsprottomLayer_2	4.15902
HotsprSamplt10cd	4.39165
HotsprSampleOS50	4.33254
HotsprSampleOS55	2.96683
HotsprSampleOS60	2.8588
HotsprSampleOS65	4.19662
HotsprSampleOSM1	2.96761
HotsprSampleOSM2	3.15771
HotsprSampleOSM4	3.29264
HotsprSampOS1260	3.09481
HotsprSampOS1265	3.44719
HotsprSampleOSM3	3.18723
