## Supplementary Data 6 for "Abundant and active community members respond to the diel cycle in hot spring phototrophic mats"

	Hotspr20SampleT8	Hotspr20SampleT9	Hotspr2Sampleee2	Hotspr2Sampleme2	Hotspr2Sample148	Hotspr2Sample149	HotsprSampleR4cd	HotsprSampleMS50	HotsprSampleMS55	HotsprSampleMS60	HotsprSampleMS65	HotsprSampleMSe1	HotsprSampleMSe2	HotsprSampleMS13	HotsprSampleMSe3	HotsprSampleMSe4	Hotspr20SampleP4	Hotspr2SamplePe2	Hotspr20Samplet1	Hotspr20Samplem2	HotsprOSTMatCore	HotsprottomLayer	HotsprottomLayer_2	HotsprSamplt10cd	HotsprSampleOS50	HotsprSampleOS55	HotsprSampleOS60	HotsprSampleOS65	HotsprSampleOSM1	HotsprSampleOSM2	HotsprSampleOSM4	HotsprSampOS1260	HotsprSampOS1265	HotsprSampleOSM3
Hotspr20SampleT8	0	0.1021157856	0.218682514	0.1282127374	0.4135989632	0.5176520358	0.3648953036	0.5692948481	0.5118323026	0.2009522198	0.5172800956	0.1616111718	0.1587013059	0.1593785644	0.1681737294	0.09971722366	0.1195066715	0.07956149568	0.4179870631	0.3928525704	0.6273857799	0.5498698351	0.5221596598	0.2850627891	0.6972063487	0.5050817754	0.5244297786	0.5287882306	0.4807332375	0.2813542894	0.3270744255	0.452283786	0.349512453	0.3325025215
Hotspr20SampleT9	0.1021157856	0	0.1967018703	0.1630783093	0.4516353075	0.4935142179	0.3235481534	0.547248185	0.461886734	0.196176892	0.4779922541	0.1608234525	0.2030997379	0.1312372607	0.1377946078	0.1488770265	0.1154649799	0.08253588496	0.3679040119	0.3263457011	0.5962779945	0.5460405	0.4880076568	0.2367182474	0.6820466202	0.4576609394	0.4717759104	0.5027257408	0.4361520984	0.2348214467	0.2754459518	0.4080253046	0.3231810274	0.2866690786
Hotspr2Sampleee2	0.218682514	0.1967018703	0	0.1436873771	0.5377069499	0.5849912354	0.3691162891	0.5458542637	0.4317624379	0.2368729018	0.4839680912	0.1921565043	0.2574330789	0.1949468816	0.1691645578	0.1762084166	0.2481815065	0.2046638323	0.2896767036	0.2790164396	0.5340220172	0.4551616798	0.4348302939	0.2301080677	0.6660484026	0.4696955503	0.4637939947	0.5215614994	0.3609207487	0.19389253	0.2140591797	0.3566919906	0.3283518216	0.2623420024
Hotspr2Sampleme2	0.1282127374	0.1630783093	0.1436873771	0	0.4460534329	0.5338549583	0.3406535875	0.5249866071	0.4426125413	0.2227931191	0.5361534349	0.1720733756	0.1826893565	0.1317145519	0.1544317761	0.1280888306	0.1590967876	0.1229788098	0.3993716731	0.3828174614	0.5765020983	0.4975193047	0.4766966762	0.2514473576	0.6694002071	0.5047072526	0.5265686686	0.5059692383	0.4689595005	0.2790890181	0.2997482954	0.4357853356	0.3869019883	0.3158893115
Hotspr2Sample148	0.4135989632	0.4516353075	0.5377069499	0.4460534329	0	0.2480986246	0.4209132017	0.4502234508	0.4947885102	0.4187469098	0.6796882934	0.5059790964	0.400659546	0.4119569532	0.4135578727	0.4312759354	0.4132999865	0.4266271486	0.6810988521	0.6468677274	0.5726732037	0.4618279812	0.4478674898	0.4614888571	0.7228653369	0.7090418725	0.7208993353	0.4005683244	0.7107132889	0.5772044859	0.6482062955	0.681724009	0.6174981517	0.6525608481
Hotspr2Sample149	0.5176520358	0.4935142179	0.5849912354	0.5338549583	0.2480986246	0	0.4433406163	0.3225443458	0.444092731	0.4795205306	0.6928349035	0.5674953334	0.5216130226	0.4777769298	0.4917192117	0.5525495912	0.5262581368	0.4993121065	0.6718542743	0.6278775934	0.513430532	0.4426995968	0.4559169219	0.4760822255	0.7155292193	0.6782007779	0.7057343541	0.3960907462	0.7047681269	0.5980912351	0.6608775736	0.6742352832	0.6790723737	0.6375904741
HotsprSampleR4cd	0.3648953036	0.3235481534	0.3691162891	0.3406535875	0.4209132017	0.4433406163	0	0.4684191478	0.3314302827	0.3850176992	0.5872750808	0.3028603408	0.3357313325	0.26785055	0.2717717903	0.3306123383	0.3560292741	0.3517197928	0.4887626248	0.4506354456	0.4341233803	0.395297455	0.3686525828	0.4134341648	0.7436836249	0.5232146615	0.5419278207	0.3622808061	0.5217900623	0.3709993857	0.495498704	0.4989737379	0.5175030366	0.476917181
HotsprSampleMS50	0.5692948481	0.547248185	0.5458542637	0.5249866071	0.4502234508	0.3225443458	0.4684191478	0	0.3332380565	0.5009368396	0.6656815383	0.5657374522	0.536995237	0.5114220307	0.5410225649	0.5808583666	0.5642208693	0.5567108064	0.6508288463	0.6169092966	0.4944240235	0.4239542417	0.4004611665	0.4516880943	0.5507255889	0.657008054	0.6831876252	0.3260315925	0.6763631478	0.597824958	0.5899666094	0.6466903301	0.6884198263	0.6129577753
HotsprSampleMS55	0.5118323026	0.461886734	0.4317624379	0.4426125413	0.4947885102	0.444092731	0.3314302827	0.3332380565	0	0.4458692687	0.5893655004	0.4859054566	0.4750161776	0.4231995102	0.446488826	0.5052115298	0.4990149183	0.4859914628	0.4770862604	0.4166513904	0.3725273688	0.3207796898	0.3464497209	0.361767011	0.5699174316	0.5219629558	0.5143117449	0.3033598609	0.500520101	0.447681302	0.4654921638	0.4824516982	0.5901153419	0.4729695661
HotsprSampleMS60	0.2009522198	0.196176892	0.2368729018	0.2227931191	0.4187469098	0.4795205306	0.3850176992	0.5009368396	0.4458692687	0	0.4123226326	0.2680168097	0.256450071	0.213923595	0.1816454267	0.2010656214	0.1943060424	0.2047361668	0.3404400701	0.3020937198	0.5603536731	0.4922097775	0.4847055132	0.258999732	0.6977536886	0.4300397916	0.454027672	0.4692268474	0.4147201922	0.2683831252	0.3077334049	0.3864910025	0.3070163497	0.3229609457
HotsprSampleMS65	0.5172800956	0.4779922541	0.4839680912	0.5361534349	0.6796882934	0.6928349035	0.5872750808	0.6656815383	0.5893655004	0.4123226326	0	0.5398504673	0.5878387308	0.5387352261	0.5015215694	0.5237788567	0.5003579543	0.5198972273	0.330783609	0.3616827735	0.6843235255	0.6445944896	0.6002471668	0.5372908951	0.8320058369	0.2500009177	0.2779145568	0.6636283754	0.3374477299	0.4820219215	0.4345864984	0.2789039033	0.3493380807	0.4642214164
HotsprSampleMSe1	0.1616111718	0.1608234525	0.1921565043	0.1720733756	0.5059790964	0.5674953334	0.3028603408	0.5657374522	0.4859054566	0.2680168097	0.5398504673	0	0.1522731313	0.1423333765	0.1296353831	0.1094964249	0.2275119445	0.1839142496	0.4113441355	0.3820854739	0.6012748639	0.5470454746	0.4825187524	0.294895056	0.6921806158	0.5008164803	0.5239922009	0.4872368459	0.4691410668	0.2266348681	0.302256615	0.4426973506	0.3307027956	0.3117999799
HotsprSampleMSe2	0.1587013059	0.2030997379	0.2574330789	0.1826893565	0.400659546	0.5216130226	0.3357313325	0.536995237	0.4750161776	0.256450071	0.5878387308	0.1522731313	0	0.1507623287	0.1747055834	0.1246121826	0.1877449414	0.1983546322	0.4944565609	0.4576225717	0.5908405914	0.5129590098	0.4718945337	0.3101499246	0.6667245894	0.567512919	0.5865073018	0.4971329348	0.5556846359	0.3300947114	0.3848332874	0.5208075948	0.4046966208	0.3894943839
HotsprSampleMS13	0.1593785644	0.1312372607	0.1949468816	0.1317145519	0.4119569532	0.4777769298	0.26785055	0.5114220307	0.4231995102	0.213923595	0.5387352261	0.1423333765	0.1507623287	0	0.09434915516	0.1481086202	0.1963168052	0.1481001944	0.4195046397	0.3807506539	0.5310678081	0.4546991799	0.4277244642	0.243076664	0.6617263694	0.5191286377	0.5287105361	0.4449995863	0.4940757206	0.2489990206	0.3259289534	0.4555522955	0.3650661017	0.3391537456
HotsprSampleMSe3	0.1681737294	0.1377946078	0.1691645578	0.1544317761	0.4135578727	0.4917192117	0.2717717903	0.5410225649	0.446488826	0.1816454267	0.5015215694	0.1296353831	0.1747055834	0.09434915516	0	0.1242201696	0.1941535878	0.1543777924	0.3820908756	0.3471934525	0.5409852758	0.4701104023	0.441806746	0.2233736301	0.6737109234	0.4824826179	0.5011384248	0.4523786291	0.4541661225	0.2162268746	0.31306544	0.4226611022	0.3199565544	0.3311815436
HotsprSampleMSe4	0.09971722366	0.1488770265	0.1762084166	0.1280888306	0.4312759354	0.5525495912	0.3306123383	0.5808583666	0.5052115298	0.2010656214	0.5237788567	0.1094964249	0.1246121826	0.1481086202	0.1242201696	0	0.1757333753	0.145931003	0.3953525225	0.3869868426	0.6168448491	0.5416436192	0.5069915482	0.2953544648	0.7073371639	0.5029436017	0.5220835604	0.5147050365	0.4554234203	0.2501204519	0.2980632759	0.4288120306	0.3130489899	0.3063808979
Hotspr20SampleP4	0.1195066715	0.1154649799	0.2481815065	0.1590967876	0.4132999865	0.5262581368	0.3560292741	0.5642208693	0.4990149183	0.1943060424	0.5003579543	0.2275119445	0.1877449414	0.1963168052	0.1941535878	0.1757333753	0	0.09947383206	0.4075379664	0.3668466577	0.61916525	0.5517876895	0.5221786961	0.2938005361	0.7045384347	0.4821857501	0.5027155212	0.5341608159	0.4736802566	0.3215529012	0.3505473197	0.4461341956	0.3868674489	0.3610897227
Hotspr2SamplePe2	0.07956149568	0.08253588496	0.2046638323	0.1229788098	0.4266271486	0.4993121065	0.3517197928	0.5567108064	0.4859914628	0.2047361668	0.5198972273	0.1839142496	0.1983546322	0.1481001944	0.1543777924	0.145931003	0.09947383206	0	0.4186812223	0.3823756878	0.6153137601	0.5458634001	0.5069324016	0.2677845826	0.6884432235	0.4993926952	0.5209251055	0.5141293853	0.4893557536	0.2736634296	0.3391821409	0.4599313388	0.3694514273	0.3474653453
Hotspr20Samplet1	0.4179870631	0.3679040119	0.2896767036	0.3993716731	0.6810988521	0.6718542743	0.4887626248	0.6508288463	0.4770862604	0.3404400701	0.330783609	0.4113441355	0.4944565609	0.4195046397	0.3820908756	0.3953525225	0.4075379664	0.4186812223	0	0.08490020415	0.5354513578	0.5160164971	0.5559334092	0.3856427315	0.7180313574	0.2463679464	0.2165111329	0.6191222228	0.1242393972	0.3014558634	0.233694114	0.1606511736	0.279244038	0.2663992454
Hotspr20Samplem2	0.3928525704	0.3263457011	0.2790164396	0.3828174614	0.6468677274	0.6278775934	0.4506354456	0.6169092966	0.4166513904	0.3020937198	0.3616827735	0.3820854739	0.4576225717	0.3807506539	0.3471934525	0.3869868426	0.3668466577	0.3823756878	0.08490020415	0	0.5050245334	0.4713132321	0.5188047662	0.3688034073	0.7003856964	0.2678815845	0.2378790555	0.5827627029	0.1947364154	0.266291935	0.233407406	0.2074987453	0.3155207362	0.2613762478
HotsprOSTMatCore	0.6273857799	0.5962779945	0.5340220172	0.5765020983	0.5726732037	0.513430532	0.4341233803	0.4944240235	0.3725273688	0.5603536731	0.6843235255	0.6012748639	0.5908405914	0.5310678081	0.5409852758	0.6168448491	0.61916525	0.6153137601	0.5354513578	0.5050245334	0	0.170949496	0.3615198367	0.5164150625	0.7198499801	0.6127729089	0.5962595379	0.3969035449	0.5925678569	0.5680988842	0.6257257432	0.6193986852	0.6956049587	0.6411199891
HotsprottomLayer	0.5498698351	0.5460405	0.4551616798	0.4975193047	0.4618279812	0.4426995968	0.395297455	0.4239542417	0.3207796898	0.4922097775	0.6445944896	0.5470454746	0.5129590098	0.4546991799	0.4701104023	0.5416436192	0.5517876895	0.5458634001	0.5160164971	0.4713132321	0.170949496	0	0.2848176698	0.4854788194	0.6734493637	0.6074492348	0.5846838784	0.345276582	0.5768855253	0.5295025956	0.5964978045	0.5902795289	0.6635293353	0.6120098115
HotsprottomLayer_2	0.5221596598	0.4880076568	0.4348302939	0.4766966762	0.4478674898	0.4559169219	0.3686525828	0.4004611665	0.3464497209	0.4847055132	0.6002471668	0.4825187524	0.4718945337	0.4277244642	0.441806746	0.5069915482	0.5221786961	0.5069324016	0.5559334092	0.5188047662	0.3615198367	0.2848176698	0	0.4509301817	0.6429323719	0.623680405	0.6414334149	0.302233018	0.5970850821	0.4651507481	0.5238440898	0.5790679377	0.5885731008	0.5456662123
HotsprSamplt10cd	0.2850627891	0.2367182474	0.2301080677	0.2514473576	0.4614888571	0.4760822255	0.4134341648	0.4516880943	0.361767011	0.258999732	0.5372908951	0.294895056	0.3101499246	0.243076664	0.2233736301	0.2953544648	0.2938005361	0.2677845826	0.3856427315	0.3688034073	0.5164150625	0.4854788194	0.4509301817	0	0.6047824234	0.539414714	0.5146462703	0.4481350744	0.4518028621	0.3320746927	0.3230226304	0.4543653352	0.4507189531	0.3665712442
HotsprSampleOS50	0.6972063487	0.6820466202	0.6660484026	0.6694002071	0.7228653369	0.7155292193	0.7436836249	0.5507255889	0.5699174316	0.6977536886	0.8320058369	0.6921806158	0.6667245894	0.6617263694	0.6737109234	0.7073371639	0.7045384347	0.6884432235	0.7180313574	0.7003856964	0.7198499801	0.6734493637	0.6429323719	0.6047824234	0	0.8130481865	0.8028829874	0.5772519799	0.7730610996	0.6729537811	0.6819431893	0.7572437795	0.7398973886	0.6825313727
HotsprSampleOS55	0.5050817754	0.4576609394	0.4696955503	0.5047072526	0.7090418725	0.6782007779	0.5232146615	0.657008054	0.5219629558	0.4300397916	0.2500009177	0.5008164803	0.567512919	0.5191286377	0.4824826179	0.5029436017	0.4821857501	0.4993926952	0.2463679464	0.2678815845	0.6127729089	0.6074492348	0.623680405	0.539414714	0.8130481865	0	0.05755373001	0.6458667243	0.246151335	0.4194546672	0.3757433709	0.1695704609	0.3500050586	0.3726870698
HotsprSampleOS60	0.5244297786	0.4717759104	0.4637939947	0.5265686686	0.7208993353	0.7057343541	0.5419278207	0.6831876252	0.5143117449	0.454027672	0.2779145568	0.5239922009	0.5865073018	0.5287105361	0.5011384248	0.5220835604	0.5027155212	0.5209251055	0.2165111329	0.2378790555	0.5962595379	0.5846838784	0.6414334149	0.5146462703	0.8028829874	0.05755373001	0	0.6713297719	0.2062381581	0.4275810336	0.3703586194	0.1604028009	0.3593041431	0.3832300092
HotsprSampleOS65	0.5287882306	0.5027257408	0.5215614994	0.5059692383	0.4005683244	0.3960907462	0.3622808061	0.3260315925	0.3033598609	0.4692268474	0.6636283754	0.4872368459	0.4971329348	0.4449995863	0.4523786291	0.5147050365	0.5341608159	0.5141293853	0.6191222228	0.5827627029	0.3969035449	0.345276582	0.302233018	0.4481350744	0.5772519799	0.6458667243	0.6713297719	0	0.6506449245	0.4828068734	0.5553986263	0.6168073536	0.5981636204	0.5692154015
HotsprSampleOSM1	0.4807332375	0.4361520984	0.3609207487	0.4689595005	0.7107132889	0.7047681269	0.5217900623	0.6763631478	0.500520101	0.4147201922	0.3374477299	0.4691410668	0.5556846359	0.4940757206	0.4541661225	0.4554234203	0.4736802566	0.4893557536	0.1242393972	0.1947364154	0.5925678569	0.5768855253	0.5970850821	0.4518028621	0.7730610996	0.246151335	0.2062381581	0.6506449245	0	0.3373224858	0.2209747571	0.1039360473	0.2602989856	0.2432716732
HotsprSampleOSM2	0.2813542894	0.2348214467	0.19389253	0.2790890181	0.5772044859	0.5980912351	0.3709993857	0.597824958	0.447681302	0.2683831252	0.4820219215	0.2266348681	0.3300947114	0.2489990206	0.2162268746	0.2501204519	0.3215529012	0.2736634296	0.3014558634	0.266291935	0.5680988842	0.5295025956	0.4651507481	0.3320746927	0.6729537811	0.4194546672	0.4275810336	0.4828068734	0.3373224858	0	0.2167443427	0.3353819434	0.3144493861	0.2109986733
HotsprSampleOSM4	0.3270744255	0.2754459518	0.2140591797	0.2997482954	0.6482062955	0.6608775736	0.495498704	0.5899666094	0.4654921638	0.3077334049	0.4345864984	0.302256615	0.3848332874	0.3259289534	0.31306544	0.2980632759	0.3505473197	0.3391821409	0.233694114	0.233407406	0.6257257432	0.5964978045	0.5238440898	0.3230226304	0.6819431893	0.3757433709	0.3703586194	0.5553986263	0.2209747571	0.2167443427	0	0.2362203868	0.229977579	0.07945977877
HotsprSampOS1260	0.452283786	0.4080253046	0.3566919906	0.4357853356	0.681724009	0.6742352832	0.4989737379	0.6466903301	0.4824516982	0.3864910025	0.2789039033	0.4426973506	0.5208075948	0.4555522955	0.4226611022	0.4288120306	0.4461341956	0.4599313388	0.1606511736	0.2074987453	0.6193986852	0.5902795289	0.5790679377	0.4543653352	0.7572437795	0.1695704609	0.1604028009	0.6168073536	0.1039360473	0.3353819434	0.2362203868	0	0.2514480045	0.2522900344
HotsprSampOS1265	0.349512453	0.3231810274	0.3283518216	0.3869019883	0.6174981517	0.6790723737	0.5175030366	0.6884198263	0.5901153419	0.3070163497	0.3493380807	0.3307027956	0.4046966208	0.3650661017	0.3199565544	0.3130489899	0.3868674489	0.3694514273	0.279244038	0.3155207362	0.6956049587	0.6635293353	0.5885731008	0.4507189531	0.7398973886	0.3500050586	0.3593041431	0.5981636204	0.2602989856	0.3144493861	0.229977579	0.2514480045	0	0.2090020803
HotsprSampleOSM3	0.3325025215	0.2866690786	0.2623420024	0.3158893115	0.6525608481	0.6375904741	0.476917181	0.6129577753	0.4729695661	0.3229609457	0.4642214164	0.3117999799	0.3894943839	0.3391537456	0.3311815436	0.3063808979	0.3610897227	0.3474653453	0.2663992454	0.2613762478	0.6411199891	0.6120098115	0.5456662123	0.3665712442	0.6825313727	0.3726870698	0.3832300092	0.5692154015	0.2432716732	0.2109986733	0.07945977877	0.2522900344	0.2090020803	0
