## Supplementary Data 7 for "Abundant and active community members respond to the diel cycle in hot spring phototrophic mats"

### Sheet: Sheet1
	Percentile		0	25	50	75	100	0	25	50	75	100
	W	Reject null hypothesis	MushroomSpring	MushroomSpring	MushroomSpring	MushroomSpring	MushroomSpring	OctopusSpring	OctopusSpring	OctopusSpring	OctopusSpring	OctopusSpring
Consensus Genome
Acidobacteriota-sp-001	14	FALSE	27.4046	201.889	220.798	283.396	339.465	18.0916	58.7072	107.053	225.13	237.398
Acidobacteriota-sp-005	22	FALSE	0.531977	0.750157	0.815017	0.941083	9.98035	0.530384	0.673386	1.81245	3.67048	5.18292
Acidobacteriota-sp-006	22	FALSE	0.00869295	0.0219847	0.0654736	0.19025	0.736279	0.03645	0.0459618	0.421436	1.56206	3.65595
Acidobacteriota-sp-004	15	FALSE	0.315018	0.536065	0.800868	1.32616	4.96371	0.21425	0.253622	2.05532	2.12865	3.75633
Acidobacteriota-sp-002	14	FALSE	0.0108123	0.0141762	0.0158215	0.0198419	0.0627442	0.00219961	0.00478259	0.00622325	0.0109901	7.32179
Actinobacteriota-sp-001	21	FALSE	0.00108234	0.00131351	0.00151961	0.00199919	0.00428601	0.00106561	0.00115419	0.00129896	0.0013684	0.0103773
Acidobacteriota-sp-003	2	FALSE	0.00119212	0.00140036	0.00184766	0.00227161	8.71959	0.001	0.0011371	0.00134719	0.00158383	0.0203781
Acquificota-sp-001	52	TRUE	3.60034	28.2034	36.3926	52.927	70.2713	0.0187584	0.0460415	0.418157	1.02592	64.1857
Armatimonadota-sp-004	30	FALSE	0.00117859	0.00129082	0.00146924	0.00161685	0.00314943	0.0012627	0.00214314	0.002722	0.004667	0.0713874
Armatimonadota-sp-003	34	FALSE	85.3512	117.475	127.306	133.146	149.774	9.78921	16.0763	23.1771	50.0983	97.013
Armatimonadota-sp-002	26	FALSE	34.3328	35.1363	39.5093	54.3101	101.657	47.6558	54.9893	73.5821	102.425	109.767
Bacteroidota-sp-007	46	FALSE	0.183041	0.226187	1.05224	2.94441	5.66346	0.00313392	0.00560161	0.00618907	0.0121085	6.02052
Bacteroidota-sp-009	7	FALSE	0.0945251	0.16104	0.227197	1.1871	7.07232	0.0757609	0.140905	0.209657	0.494711	5.08856
Bacteroidota-sp-004	22	FALSE	19.241	28.3898	34.0993	37.6349	44.3198	16.8039	27.2146	39.5559	44.9255	49.2359
Caldatribacteriota-sp-001	42	FALSE	2.68362	4.09226	4.80674	5.32994	10.8033	0.0486227	0.132484	0.412203	1.20772	11.0993
Bacteroidota-sp-001	20	FALSE	4.40003	6.53542	8.91553	15.126	26.8771	3.80146	5.54875	8.95609	29.7802	67.1152
Bacteroidota-sp-002	23	FALSE	30.0861	170.75	181.237	191.102	222.078	165.423	177.946	222.844	289.512	392.39
Chloroflexota-sp-003	44	FALSE	0.727293	1.17584	2.42052	4.11844	5.5425	0.00945088	0.0446276	0.0849544	0.158876	7.43627
Chloroflexota-sp-002	36	FALSE	13.3942	16.7379	20.3099	22.4377	29.5422	1.86994	3.25241	4.50279	6.0493	21.7619
Chloroflexota-sp-001	34	FALSE	13.0754	20.1122	22.5501	26.5359	54.4649	3.44968	4.42077	5.78646	8.67313	18.8177
Chloroflexota-sp-005	11	FALSE	0.545446	0.671522	0.830456	3.23206	5.48695	0.283357	0.536612	0.986016	1.08658	2.52662
Chloroflexota-sp-009	25	FALSE	107.629	119.286	125.201	127.745	163.953	122.115	149.78	160.733	179.606	248.516
Chloroflexota-sp-007	24	FALSE	0.636603	0.674831	0.709442	0.746593	0.998841	0.452564	0.519653	0.557953	0.905951	1.22169
Chloroflexota-sp-004	7	FALSE	0.0255925	0.958486	3.30919	4.13068	7.47518	0.175718	0.230979	1.27042	6.98355	10.5587
Chloroflexota-sp-006	69	TRUE	0.00577202	0.0120695	0.017615	0.0206717	0.183	0.0268392	0.054239	0.231231	2.70871	7.2693
Chloroflexota-sp-008	25	FALSE	202.282	279.314	294.497	309.261	321.116	126.766	157.734	179.539	215.675	326.263
Cyanobacteria-sp-003	23	FALSE	0.853997	2.4217	3.28294	3.65643	9.81748	2.04665	2.62882	3.73954	5.82345	6.3465
Cyanobacteria-sp-004	22	FALSE	0.0015235	0.00171436	0.00202529	0.0023517	0.022375	0.00178932	0.00213192	0.00254194	0.00320899	0.0482267
Cyanobacteria-sp-002	45	FALSE	2.74306	10.9262	16.7974	22.952	34.6264	23.6432	41.5866	51.2794	68.8169	96.5648
Cyanobacteria-sp-001	32	FALSE	61.7706	105.932	141.665	176.46	243.887	120.459	306.071	348.672	462.901	646.445
Deinococcota-sp-001	20	FALSE	7.98711	8.56495	10.4599	12.4142	13.7461	3.79578	4.88103	7.60532	9.48286	10.8213
Deinococcota-sp-002	22	FALSE	0.688001	0.881377	1.12278	1.44201	5.6161	0.614706	0.853718	1.72144	9.1231	18.4129
Armatimonadota-sp-005	26	FALSE	0.960978	0.979279	1.07055	1.16293	1.55654	0.525023	0.845518	0.897929	1.03208	1.12661
Bacteroidota-sp-006	45	FALSE	0.634964	2.08135	3.49036	6.83746	10.4252	0.00306362	0.00980599	0.199292	0.369116	2.36825
Bacteroidota-sp-008	21	FALSE	0.143755	0.254635	0.261952	0.328971	2.27343	0.0729546	0.1934	0.271749	0.30815	1.2931
Microgenomates-sp-001	45	FALSE	2.42993	30.4995	77.9643	97.7812	155.394	0.115584	0.351454	0.750803	9.00281	20.2629
Nitrospirota-sp-001	36	FALSE	14.2177	29.1234	39.2228	43.0725	45.8229	1.14228	4.42061	6.40873	10.9923	28.9797
Nitrospirota-sp-002	17	FALSE	0.00731656	0.00918152	0.010901	0.0162093	0.0215939	0.00175182	0.00214045	0.00289985	0.00467382	0.344254
Planctomycetota-sp-009	22	FALSE	0.00105108	0.00110858	0.00116639	0.00127623	0.00220965	0.00109491	0.0011112	0.00116165	0.0012071	0.00366967
Planctomycetota-sp-010	26	FALSE	0.0108547	0.0185981	0.028162	0.0449575	0.0682338	0.0384319	0.0457218	0.0620327	0.0794255	0.0992228
Planctomycetota-sp-007	31	FALSE	2.65618	4.61577	7.76996	11.0158	17.2978	10.1127	12.3825	18.4206	21.5985	27.2723
Planctomycetota-sp-008	22	FALSE	0.00108858	0.00131678	0.00177984	0.00239931	0.00617252	0.00118603	0.00139748	0.00145151	0.00212711	0.0129619
Planctomycetota-sp-001	4	FALSE	0.00130437	0.253807	0.975871	1.72748	2.8317	0.00182742	0.00217956	0.0047329	0.0474764	3.77584
Planctomycetota-sp-004	17	FALSE	0.00119605	0.00144165	0.0022079	0.00253913	2.39299	0.0014302	0.00528456	0.0116925	0.459139	2.17397
Planctomycetota-sp-002	17	FALSE	0.531061	0.626789	0.722975	1.05113	5.43774	0.133083	0.44551	0.579855	0.612114	3.27024
Planctomycetota-sp-006	28	FALSE	0.136223	0.140555	0.152364	0.172641	0.358381	0.0379357	0.0515435	0.0934143	0.0992876	0.312413
Planctomycetota-sp-005	23	FALSE	0.001	0.00101129	0.00105138	0.00110563	0.00138144	0.001	0.001	0.001	0.00101375	0.0012598
Planctomycetota-sp-003	18	FALSE	0.00710188	0.0111713	0.0155183	0.0299924	0.0441954	0.00600992	0.00908262	0.0110408	0.0176197	0.0509661
Proteobacteria-sp-004	23	FALSE	0.106399	0.187725	0.369598	0.483725	3.8944	0.12139	0.522077	0.796944	0.830612	3.3042
Proteobacteria-sp-003	3	FALSE	0.141552	3.20234	4.9689	7.81283	23.2769	0.0122996	0.0277761	7.44783	28.248	40.9939
Desulfobacterota-sp-002	38	FALSE	0.0776388	0.0920865	0.110365	0.132333	0.89854	0.00545361	0.0153326	0.0205921	0.0315364	0.118457
Proteobacteria-sp-002	39	FALSE	0.030285	0.164988	1.23476	3.87918	9.44797	0.00629718	0.00979419	0.0132669	0.0305562	1.8614
Spirochaetota-sp-007	42	FALSE	0.0011907	0.101589	0.350363	0.952033	1.56146	0.00103686	0.00114033	0.0012509	0.0015886	2.80571
Proteobacteria-sp-001	17	FALSE	0.685314	5.72331	7.48715	22.4368	25.1297	0.0292389	0.194828	1.00926	4.56332	7.40333
Spirochaetota-sp-001	8	FALSE	0.377349	0.977328	1.72055	2.20697	3.30909	0.0047109	0.0148511	0.400115	0.87401	2.5993
Spirochaetota-sp-003	51	FALSE	6.06645	7.95635	10.4563	18.4317	23.239	0.0780976	0.299429	0.427258	0.673973	7.43295
Spirochaetota-sp-005	13	FALSE	0.00256821	0.00346858	0.00452992	0.00682311	0.0119988	0.00107575	0.00110444	0.00135998	0.0027578	0.940483
Spirochaetota-sp-002	62	TRUE	0.590766	2.1463	3.72274	5.02153	7.44789	0.00329381	0.003937	0.00675598	0.0396548	0.592847
Thaumarchaeota-sp-001	10	FALSE	0.001	0.00107852	0.00120218	0.0015891	0.0768438	0.001	0.00115517	0.00151082	0.00197597	0.525653
Desulfobacterota-sp-001	11	FALSE	0.208444	2.06965	3.89077	6.14425	16.5684	0.0318011	0.0701377	0.162969	2.59695	3.88833
Termotogota-sp-001	50	FALSE	1.76938	6.38295	15.5681	20.2449	106.327	0.00766529	0.00901219	0.307797	0.620638	86.0704
Verrucomicrobiota-sp-001	14	FALSE	0.0207522	0.041068	0.0749793	0.156292	5.69702	0.0246986	0.0422786	0.374135	1.34832	5.96742
Armatimonadota-sp-001	14	FALSE	4.02234	8.97634	15.0743	32.903	36.2541	0.731308	1.8651	5.91249	9.84556	40.7701
Bacteroidota-sp-003	51	FALSE	12.2228	40.0015	72.3202	97.638	134.931	0.174556	0.435566	0.995775	1.95528	24.0222
Bacteroidota-sp-005	55	TRUE	1.42264	3.39901	9.53102	17.4458	24.9651	0.0200285	0.0234233	0.0340328	0.163763	10.8757
Bacteroidota-sp-010	4	FALSE	0.0524612	0.209494	0.873504	1.2881	5.20702	0.00773169	0.0129504	0.103789	0.342074	6.57174
Spirochaetota-sp-006	56	TRUE	0.164112	0.856767	1.28265	2.73483	3.46769	0.0016076	0.00200263	0.00624128	0.0261257	1.30558
Bacteroidota-sp-011	8	FALSE	0.118192	0.244753	0.680764	0.818909	16.5304	0.0480399	0.114186	0.27426	0.43968	3.68117
Verrucomicrobiota-sp-002	11	FALSE	0.00327514	0.00626317	0.00866697	0.018659	0.0485793	0.00131397	0.00191224	0.00308493	0.00352406	5.85169
Spirochaetota-sp-004	17	FALSE	0.0280091	0.51299	0.988667	1.70915	7.76237	0.0260621	0.103262	0.222915	0.4105	0.732634
Elusimicrobiota-sp-001	24	FALSE	0.00166177	0.00169064	0.00175388	0.00224714	0.00371495	0.00118778	0.00148606	0.00169655	0.00191476	0.003425
