## Supplementary Data 10 for "Abundant and active community members respond to the diel cycle in hot spring phototrophic mats"

### Sheet: Sheet1
Lineage	ORFs	annotated	MS2005_detected	MS2009_detected	OS2009_detected	MS2005_highexpress	MS2009_highexpress	OS2009_highexpress	highexpress_all	genes_COG_CATEGORY	genes_COG_FUNCTION	genes_KOFAM	genes_KEGG_MODULE	genes_COG_CATEGORY_highexpress	genes_COG_FUNCTION_highexpress	genes_KOFAM_highexpress	genes_KEGG_MODULE_highexpress
Acidobacteriota-sp-001	3517	2504	2950	2939	2941	2552	2312	2634	2299	2484	2484	1637	411	1913	1913	1325	353
Acidobacteriota-sp-002	3124	2356	39	28	49	0	0	4	0	2313	2313	1518	357	0	0	0	0
Acidobacteriota-sp-003	2266	1769	0	112	5	0	7	0	0	1744	1744	1180	258	0	0	0	0
Acidobacteriota-sp-004	4521	3327	670	751	1141	14	28	39	6	3279	3279	1968	463	4	4	3	0
Acidobacteriota-sp-005	5181	3737	332	402	724	35	22	52	20	3689	3689	2063	477	14	14	8	2
Acidobacteriota-sp-006	4017	3160	910	22	231	3	0	4	0	3127	3127	1822	459	0	0	0	0
Acquificota-sp-001	1687	1395	1049	1312	975	142	382	154	122	1384	1384	987	289	113	113	82	32
Actinobacteriota-sp-001	4806	3633	0	0	0	0	0	0	0	3588	3588	2028	485	0	0	0	0
Armatimonadota-sp-001	2823	2092	2456	2403	2474	307	459	675	291	2075	2075	1380	350	207	207	147	38
Armatimonadota-sp-002	3795	2268	3217	3105	3162	2344	2356	2514	2225	2231	2231	1408	306	1734	1734	1180	290
Armatimonadota-sp-003	3869	2545	3325	3275	3280	2329	2369	2470	2197	2503	2503	1603	339	1718	1718	1170	272
Armatimonadota-sp-004	2967	2202	0	0	0	0	0	0	0	2180	2180	1373	322	0	0	0	0
Armatimonadota-sp-005	3196	2291	213	203	191	62	98	74	59	2270	2270	1426	354	40	40	20	6
Bacteroidota-sp-001	3216	2161	2785	2774	2706	872	1369	1207	863	2136	2136	1360	348	720	720	503	151
Bacteroidota-sp-002	2723	1979	2477	2554	2524	1868	2138	2205	1856	1949	1949	1333	334	1536	1536	1101	303
Bacteroidota-sp-003	2030	1468	1812	1802	1659	363	743	254	245	1454	1454	983	244	203	203	138	35
Bacteroidota-sp-004	2249	1511	1963	1931	1910	1188	1310	1277	1168	1502	1502	872	256	944	944	589	180
Bacteroidota-sp-005	2275	1616	1793	1845	952	203	498	75	70	1597	1597	1055	274	51	51	23	9
Bacteroidota-sp-006	2710	2106	1576	2088	655	64	465	20	18	2094	2094	1267	316	16	16	5	0
Bacteroidota-sp-007	3111	2157	432	1457	779	20	152	62	17	2143	2143	1204	279	13	13	7	2
Bacteroidota-sp-008	3155	2455	72	179	184	3	17	10	3	2441	2441	1427	347	3	3	1	0
Bacteroidota-sp-009	2700	1900	2423	1474	2000	589	103	274	97	1891	1891	1185	324	75	75	50	15
Bacteroidota-sp-010	2045	1631	289	1543	733	14	215	47	14	1617	1617	1061	268	13	13	0	0
Bacteroidota-sp-011	1662	1323	48	4	4	0	0	0	0	1313	1313	889	232	0	0	0	0
Caldatribacteriota-sp-001	2490	1967	1719	2009	1382	184	600	134	112	1947	1947	1280	296	105	105	77	14
Chloroflexota-sp-001	5304	3288	4132	3982	3903	1998	2045	2130	1831	3262	3262	1988	461	1579	1579	1074	295
Chloroflexota-sp-002	5178	3683	3647	3792	3428	673	1409	881	622	3647	3647	2156	475	526	526	353	104
Chloroflexota-sp-003	3870	2997	1204	1371	848	32	85	29	21	2971	2971	1841	379	19	19	11	0
Chloroflexota-sp-004	3279	2248	1670	40	641	17	4	10	4	2232	2232	1529	379	4	4	2	0
Chloroflexota-sp-005	4887	3439	3649	3319	725	748	468	73	58	3401	3401	2131	496	37	37	19	6
Chloroflexota-sp-006	2930	2252	18	0	7	0	0	1	0	2237	2237	1419	398	0	0	0	0
Chloroflexota-sp-007	4220	2998	142	126	108	34	42	40	32	2979	2979	1805	402	24	24	10	3
Chloroflexota-sp-008	2947	2235	2637	2547	2537	2079	1903	1922	1837	2219	2219	1387	295	1595	1595	1085	246
Chloroflexota-sp-009	11278	3921	5093	5004	4862	4179	4169	4176	4063	3890	3890	2230	479	3272	3272	1993	446
Cyanobacteria-sp-001	3075	2232	2926	2862	2887	2663	2565	2660	2525	2201	2201	1521	385	2014	2014	1426	366
Cyanobacteria-sp-002	2720	2039	2247	1912	2141	878	274	772	272	2016	2016	1338	354	244	244	202	65
Cyanobacteria-sp-003	1539	1168	641	568	583	59	58	101	48	1153	1153	670	174	41	41	33	3
Cyanobacteria-sp-004	2412	1811	0	0	0	0	0	0	0	1797	1797	978	254	0	0	0	0
Deinococcota-sp-001	4097	2759	2725	2398	2142	292	229	207	158	2739	2739	1730	393	147	147	118	28
Deinococcota-sp-002	3466	2500	476	216	424	24	19	36	12	2480	2480	1595	416	9	9	2	1
Desulfobacterota-sp-001	1900	1516	493	1077	253	18	100	19	14	1507	1507	1055	276	12	12	12	3
Desulfobacterota-sp-002	2288	1909	38	150	70	20	33	6	6	1880	1880	1260	326	5	5	5	0
Elusimicrobiota-sp-001	2012	1548	2	1	2	0	0	0	0	1514	1514	1044	251	0	0	0	0
Microgenomates-sp-001	1932	1147	512	490	146	12	37	11	8	1132	1132	640	96	6	6	6	0
Nitrospirota-sp-001	4038	2742	2317	2592	1871	540	1182	344	301	2704	2704	1720	412	269	269	209	70
Nitrospirota-sp-002	2357	1916	3	5	64	0	0	2	0	1902	1902	1351	344	0	0	0	0
Planctomycetota-sp-001	3916	2345	190	1229	894	0	37	18	0	2323	2323	1329	352	0	0	0	0
Planctomycetota-sp-002	4287	2676	70	348	227	4	8	6	1	2650	2650	1489	407	1	1	1	1
Planctomycetota-sp-003	6201	4211	40	22	27	2	1	4	0	4144	4144	2449	585	0	0	0	0
Planctomycetota-sp-004	4681	2201	0	13	0	0	0	0	0	2187	2187	1221	351	0	0	0	0
Planctomycetota-sp-005	3434	2338	0	0	0	0	0	0	0	2321	2321	1296	351	0	0	0	0
Planctomycetota-sp-006	3755	2508	18	261	24	5	10	7	5	2486	2486	1316	352	4	4	2	0
Planctomycetota-sp-007	4403	2509	3200	2920	3082	584	344	874	331	2486	2486	1384	391	267	267	122	14
Planctomycetota-sp-008	4036	2695	3	3	3	0	0	2	0	2672	2672	1415	382	0	0	0	0
Planctomycetota-sp-009	3614	2465	3	2	2	0	0	0	0	2436	2436	1404	390	0	0	0	0
Planctomycetota-sp-010	3614	2561	21	11	12	2	1	7	1	2534	2534	1440	391	1	1	1	0
Proteobacteria-sp-001	1666	929	880	389	420	15	14	12	9	912	912	517	100	5	5	4	0
Proteobacteria-sp-002	1990	1752	1479	1513	183	16	81	6	6	1739	1739	1370	386	6	6	5	0
Proteobacteria-sp-003	4046	3192	3166	954	2443	507	18	188	17	3162	3162	2168	469	14	14	14	1
Proteobacteria-sp-004	4499	3536	569	86	80	4	1	4	1	3485	3485	2409	535	1	1	1	0
Spirochaetota-sp-001	3416	2712	2192	2456	1581	91	308	60	48	2684	2684	1707	305	41	41	31	7
Spirochaetota-sp-002	2056	1408	722	1464	665	29	338	38	29	1390	1390	940	220	23	23	16	4
Spirochaetota-sp-003	2765	1974	2525	2492	2505	829	927	1155	797	1950	1950	1182	309	666	666	463	144
Spirochaetota-sp-004	1538	1113	648	100	399	43	6	22	3	1097	1097	794	215	2	2	1	1
Spirochaetota-sp-005	3165	2198	6	4	26	0	0	0	0	2177	2177	1247	293	0	0	0	0
Spirochaetota-sp-006	1770	1281	199	646	286	7	51	20	7	1264	1264	839	196	5	5	3	0
Spirochaetota-sp-007	3055	2188	74	1082	388	0	76	13	0	2167	2167	1335	286	0	0	0	0
Termotogota-sp-001	2171	1859	1762	1992	1918	158	1198	753	157	1844	1844	1274	231	152	152	124	22
Thaumarchaeota-sp-001	1331	1001	2	0	0	0	0	0	0	988	988	590	188	0	0	0	0
Verrucomicrobiota-sp-001	4050	2485	44	141	96	3	5	4	0	2443	2443	1444	371	0	0	0	0
Verrucomicrobiota-sp-002	2570	1864	1	9	4	0	0	0	0	1833	1833	1129	264	0	0	0	0
