## Supplementary Data 11 for "Abundant and active community members respond to the diel cycle in hot spring phototrophic mats"

### Sheet: Sheet1
Lineage	Gene Cluster	accession_KOFAM	accession_COG_FUNCTION	MetofsampleMSt1	MetofsampleMSt2	MetofsampleMSt3	MetofsampleMSt4	MetofsampleMSt5	MetofsampleMSt6	MetofsampleMSt7	MetofsampleMSt8	MetofsampleMSt9	MetofsamplMSP12	MetofsamplMSt11	MetofsamplMSt12	MetofsampleR2cd	MetofsampleR3cd	MetofsampleR5cd	MetofsampleR6cd	MetofsampleR7cd	MetofsampleR8cd	MetofsampleR9cd	MetofsamplR10cd	MetofsamplR11cd	MetofsamplR12cd	MetofsamplR13cd	MetofsamplR14cd	Metofsamplet1cd	Metofsamplet2cd	Metofsamplet4cd	Metofsamplet5cd	Metofsamplet8cd	Metofsamplt11cd	Metofsamplt13cd	Metofsamplt14cd
Cyanobacteria-sp-001	GC_00000010	K02706	COG5719	2767.58	903.401	116.261	134.757	147.283	164.2	1129.19	3669.24	4507.54	5506.45	4174.8	3134.27	939.596	750.384	48.6567	34.6623	123.904	282.742	737.5	3221.05	3010.77	5002.5	4987.31	3368.22	2300.07	1289.08	1231.57	282.289	155.247	1277.25	2599.92	2790.88
Cyanobacteria-sp-001	GC_00000058	K02703	COG5716	3071.82	2818.5	4599.05	4706.72	4112.28	4824.66	2559.04	3422.76	5934.95	9061.88	4923.57	3419.05	1889.87	2237.77	1903.33	2006.3	2481.64	1947.98	1242.89	2827.2	2994.9	6224.31	5618.95	4028.14	4209.91	2381.06	3013.88	2603.48	2429.12	1736.34	3785.43	3960.32
Cyanobacteria-sp-001	GC_00001950	K02689	COG5701	17742.5	9583.24	1830.12	2256.62	2226.91	2300.16	7641.01	13290.9	17595.6	18225.9	17591.4	20763	7182.87	6999.96	659.408	236.193	1468.09	2667.42	3840.8	12836.8	10502.9	10179	11272.6	10217.9	17233.8	13197.1	13141.4	4348.35	1683.12	5967.98	13712.4	10512.1
Cyanobacteria-sp-001	GC_00002043	K02690	COG5702	13738.9	8968.94	1693.15	1971.92	1934.35	2082.67	6680.89	10851.7	14733.7	16331.8	13265.5	15057.8	3524.58	3633.5	382.55	164.091	1207.07	2091.79	3094.28	10289.2	7358.57	8098.82	8115.22	7578.84	14272.9	11089	11461.1	4201.66	1599.68	5524.38	10502.8	7850.34
Acidobacteriota-sp-001	GC_00001174	NaN	COG5702	1105.3	12528.2	17458.1	8900.04	21065.4	13921.5	8461.62	720.397	23.7105	40.4084	40.4142	448.891	1174.38	1717.24	5101.67	12717.7	2609.65	2813.29	1028.93	1491.79	80.3617	75.6931	3.63366	17.4616	703.935	4105.84	5630.64	30326.7	9925.46	4226.74	1310.84	440.741
Bacteroidota-sp-002	GC_00001617	K08940	COG5702	459.212	10875.1	15786.1	11559.6	16449.2	12083.6	12280.3	763.55	137.094	459.883	99.7099	192.183	2052.01	4511.41	18157.1	28584.3	5465.51	17796.9	3925.88	1766.76	264.572	410.895	44.5927	136.22	380.63	1283.28	4973.44	12226.5	30846	8316.32	1002.32	563.704
Chloroflexota-sp-001	GC_00002037	K08928	COG5716	23.1073	39.8166	60.8441	45.0924	43.7633	74.4742	34.387	23.4123	10.9192	6.93317	4.13841	7.33754	35.6777	42.0578	74.4297	70.3245	31.6592	22.7376	17.9636	26.8563	27.7333	36.4564	11.9144	15.9783	5.7682	17.7456	17.7318	24.9999	65.0703	48.7493	20.6307	15.9191
Chloroflexota-sp-001	GC_00002455	K08929	COG5719	18.1068	39.4084	60.8963	48.2996	41.0867	69.889	34.7226	19.2203	9.96073	5.75707	3.91209	6.74549	40.1944	59.3564	129.154	114.43	38.5681	23.4441	20.3715	23.7417	25.7443	31.6387	10.5796	15.6404	5.45962	18.3834	20.0843	27.2759	75.3176	40.917	19.4	14.4308
Chloroflexota-sp-008	GC_00001315	NaN	COG5719	66.0087	429.139	698.194	650.592	522.082	534.158	460.791	80.8813	18.0762	11.7682	16.2734	17.5286	65.333	135.097	243.052	326.626	409.824	380.244	464.454	213.91	98.6866	47.6497	34.5321	18.4755	25.8026	132.38	359.201	615.077	580.07	135.625	70.8634	51.3366
Chloroflexota-sp-008	GC_00001555	NaN	COG5716	73.0509	612.441	919.446	837.65	837.727	881.142	680.485	99.4988	22.8685	12.2401	18.6336	25.1185	181.194	326.039	565.966	682.914	941.426	1028.97	762.42	276.437	132.007	58.8671	38.9073	22.456	32.188	180.482	465.451	807.786	970.419	303.839	103.769	63.7704
Chloroflexota-sp-009	GC_00001434	NaN	COG5719	1301.9	3531.3	12564.6	16117.5	21853.1	18573.7	14600.9	2074.12	749.697	324.581	491.016	345.486	2021.79	3260.03	7544.62	12491.2	15191.6	16460.5	15354.6	8917.28	2618.91	1398.6	1539.36	826.048	1546.92	4201.16	8140.62	12218	14722.7	8321.05	2606.85	2789.51
Chloroflexota-sp-008	GC_00001182	NaN	COG5524	3.50889	3.58259	16.2808	23.2726	19.9411	16.6035	14.3795	4.84959	9.58452	4.95122	15.4867	6.62902	0.775602	1.35316	17.7984	23.7748	63.1666	40.3367	91.4996	15.338	4.49185	5.32105	15.9189	15.8845	9.3763	4.82484	8.77812	14.118	10.1741	3.7361	2.8177	4.89817
Chloroflexota-sp-009	GC_00008117	NaN	COG5524	12.6296	4.94306	1.77419	2.85083	4.01498	3.28208	3.74333	12.5487	19.1153	6.85331	16.5644	26.2346	3.49021	2.56004	2.19591	3.11072	5.08674	3.08306	3.82204	9.40264	16.2243	15.1722	33.0737	31.1118	15.4294	7.98142	4.00282	3.9118	7.02672	3.64607	18.4608	12.7729
Armatimonadota-sp-002	GC_00001078	NaN	COG5524	37.0206	18.4571	13.0977	9.75861	10.2382	4.97138	6.2733	59.1678	137.829	59.2114	210.887	85.5659	16.4473	9.143	37.5616	9.77655	15.1843	7.77188	8.59958	18.864	63.3552	85.0888	271.313	144.95	90.7958	45.0754	25.597	30.6543	26.3502	28.7184	289.607	87.4889
Armatimonadota-sp-003	GC_00001532	NaN	COG5524	19.0116	29.0688	58.6525	54.8511	98.9694	63.8557	38.6208	14.6173	19.5363	16.5234	31.6093	23.7888	6.84354	7.20469	11.0951	11.3319	33.7091	12.3965	14.9824	8.7562	9.52004	8.48491	21.184	11.3407	24.9006	16.4535	24.649	55.6898	43.4778	20.6611	17.2948	20.2332
Cyanobacteria-sp-001	GC_00002151	K02587	COG2710	10.4411	4067.46	5876.21	5687.9	4057.08	3431.85	3043.2	12.8363	4.33543	4.79151	5.34545	7.10461	7.1401	609.692	995.093	1040.31	1239.34	887.022	1926.5	227.132	4.15664	4.26642	4.25163	3.30457	3.01466	41.8534	884.87	2664.79	1059.42	2214.42	5.50584	4.10693
Cyanobacteria-sp-001	GC_00002227	K02585	COG0535!!!COG1433	22.0559	4024.38	4904.63	5392.7	3397.41	2879.06	2831.5	4.39751	1.15552	2.1344	2.58651	5.69727	22.2871	715.531	908.932	1047.87	1163.95	944.508	1904.14	179.003	1.47494	1.27034	1.06291	1.08901	3.44193	32.7271	876.724	2557.46	832.154	1640.51	1.94324	0.810082
Cyanobacteria-sp-001	GC_00002232	K02592	COG2710	11.6148	3290.9	5364.72	5376.53	3890.05	3553.77	2867.98	22.3985	6.43148	6.39594	7.75952	8.24988	3.33052	288.114	443.747	482.051	775.462	519.881	1345.55	234.067	7.28529	5.70455	6.42688	4.09316	3.10961	50.669	870.017	2314.54	935.432	1318.17	9.52187	4.82282
Cyanobacteria-sp-001	GC_00002347	K02588	COG1348	46.7037	12183.6	7721.36	7278.44	5299.71	3925.66	3549.4	49.5782	13.8393	14.7012	20.3688	28.6514	153.866	6118.17	5053.19	2949.74	1854.23	2275.43	2551.09	571.445	10.9279	10.714	10.2089	10.1015	12.8182	445.39	3330.31	7961.54	1578.74	4333.83	12.9873	8.27037
Cyanobacteria-sp-001	GC_00002366	K02591	COG2710	32.0201	6051.08	4988.33	4657.87	3670.37	3063.24	2473.59	27.7139	13.6154	13.6413	17.9978	20.9935	86.2971	3406.46	2742.69	2114.62	1443.49	1588.03	1826.86	324.508	11.1291	11.2173	10.1347	9.14389	8.68791	248.487	1871.11	4418.98	1145.06	2833.72	10.0725	7.81824
Cyanobacteria-sp-001	GC_00002372	K02586	COG2710	40.9085	8731.53	7195.99	5908.18	5037.13	4096.52	3170.68	34.7965	14.8874	14.9626	21.1231	27.0693	106.166	3353.91	2487.27	1757.78	1263.03	1306.9	1720.99	343.666	11.3749	12.8951	11.247	10.3268	9.06771	312.29	2283.54	5156.71	1206.84	2743.28	12.21	7.64868
Chloroflexota-sp-009	GC_00000466	K02586	COG2710	147.068	3620	1798.66	2071.9	3255.02	1507.34	914.56	129.185	29.9807	2.78053	30.219	32.0096	114.492	1127.19	841.61	1200.96	1083.78	1383.78	483.717	221.021	97.2788	16.874	25.0401	17.6494	58.4416	139.266	980.867	2786.94	1112.93	346.377	55.5442	24.3778
Chloroflexota-sp-009	GC_00000475	K02585	COG0535	75.7162	1779.05	887.51	1154.94	1394.27	698.069	453.098	68.9765	15.0307	1.93112	15.8424	15.4807	14.6908	213.727	123.895	219.972	234.218	273.236	183.114	108.13	42.0133	8.79651	10.1347	7.39773	24.8057	83.2652	614.925	1370.05	381.565	73.1915	19.1733	12.2078
Chloroflexota-sp-009	GC_00000501	K02588	COG1348	61.8029	1518.38	877.491	900.89	1316.85	574.846	328.613	57.2087	15.3531	1.79319	13.5684	14.9566	52.3303	546.569	375.096	534.488	476.407	565.356	200.428	103.84	52.9636	10.3545	16.3391	9.70717	28.9122	91.7864	547.649	1242.42	493.334	139.046	22.574	10.3992
Chloroflexota-sp-009	GC_00000613	K02592	COG2710	181.753	4762.8	2422.39	2837.67	4492.77	2029.53	1286.41	171.119	40.1564	4.58823	38.4635	42.9576	197.208	1797.51	1606.08	2226.5	1547.81	2000.26	663.582	299.415	126.71	24.2563	30.3052	20.8413	68.0078	150.175	1240.7	3397.11	1621.56	498.611	79.187	34.0235
Cyanobacteria-sp-001	GC_00002432	K02596	COG1433	3.44776	770.483	729.034	695.438	473.701	359.532	380.167	2.57549	1.34362	1.56813	1.60579	2.1935	2.18993	164.501	170.067	171.534	125.422	118.955	242.623	33.4381	0.893901	1.2224	1.11234	0.863694	0.712124	12.0866	169.102	491.357	115.428	278.497	1.26311	1.05499
Cyanobacteria-sp-001	GC_00002462	K02595	NaN	2.00508	329.643	237.793	209.344	156.049	113.521	147.719	1.95902	1.11073	1.16158	1.61657	1.70821	2.80585	267.524	235.309	153.981	38.7199	43.2271	80.8361	14.339	0.849206	0.790966	1.13706	0.751038	0.996974	4.79213	60.0424	178.805	34.6944	84.5798	0.712521	0.527495
Cyanobacteria-sp-001	GC_00002550	K02594	COG0119	68.0627	2760.63	2991.28	2897.16	2305	2000.86	1475.52	32.9197	13.0421	11.9933	19.2479	37.4059	26.2792	523.931	508.006	433.946	563.944	531.699	934.22	194.928	12.671	11.1215	12.7549	9.97003	29.5057	181.218	952.602	2074.25	478.256	1132.49	14.7362	8.38341
Cyanobacteria-sp-001	GC_00002643	K02597	NaN	1.02699	73.375	63.3489	40.5695	44.9678	34.4618	26.4098	0.506878	0.340385	0.261355	0.366422	0.77646	1.43714	22.6381	22.0169	22.4416	4.93489	5.78074	14.7913	2.70326	0.201128	0.287624	0.222469	0.150208	0.498487	3.09117	15.4495	30.8321	3.58655	11.7935	0.0971619	0.244909
Cyanobacteria-sp-001	GC_00002651	K02593	COG5554	0.391235	29.2956	21.499	13.1029	13.0487	10.4737	10.5846	0.0958959	0.0985324	0.101638	0.161657	0.194115	0.410613	10.2036	12.7131	11.3319	0.986979	1.02769	4.47178	1.0578	0.134085	0.0479374	0.0741563	0.0751038	0.142425	1.22665	4.52951	10.4907	0.805145	3.421	0	0.0565174
Cyanobacteria-sp-001	GC_00001755	K03320	COG0004	651.785	450.227	123.515	150.463	190.913	159.374	668.765	1295.55	595.199	704.562	546.669	484.598	533.203	469.073	74.083	60.548	124.815	295.203	407.926	1442.36	753.156	664.532	445.655	416.582	356.228	753.378	633.57	119.808	117.624	407.91	698.886	450.896
Acidobacteriota-sp-001	GC_00000174	K03320	COG0004	13.6443	8.70704	6.9402	5.92095	6.95931	7.62601	11.4107	21.3711	16.4639	12.2692	15.0987	14.578	1.64245	1.06059	0.924593	0.666583	2.58133	5.45958	3.70738	15.3968	4.78237	21.6437	3.164	8.3553	21.2213	12.8553	10.8146	14.6159	14.7122	17.2401	27.0758	22.7953
Bacteroidota-sp-002	GC_00000154	K03320	COG0004	102.87	288.466	18.2115	9.59414	14.3201	4.19913	46.9336	175.037	137.65	60.4892	82.2617	141.384	154.504	219.432	99.5671	57.8816	25.3578	20.5537	81.1801	166.779	115.179	177.824	35.1501	96.4896	186.078	105.23	225.914	272.261	92.8844	414.346	405.392	211.055
Chloroflexota-sp-001	GC_00001091	K03320	COG0004	38.0232	37.3224	62.2009	65.2127	43.8972	174.336	68.3093	120.267	64.9329	31.7909	32.8918	50.4699	27.6251	21.9798	22.9415	12.7762	15.3361	45.6678	23.238	41.3716	31.0631	52.3716	14.1886	23.1883	24.3784	36.5706	37.8864	19.879	60.825	110.597	132.173	68.273
Chloroflexota-sp-009	GC_00003969	K03320	COG0004	1249.56	790.527	382.911	634.529	1342.74	826.119	942.931	1484.91	1216.43	451.396	763.322	760.756	1120.88	1081.62	655.247	1118.97	1105.8	1541.34	806.182	1691.59	1525.44	1008.43	1862.95	1079.97	623.583	444.735	448.562	547.296	954.463	1023.83	1005.24	1191.08
Armatimonadota-sp-003	GC_00001829	K03320	COG0004	7.56795	1.81397	10.3842	10.7454	7.49464	4.87485	2.86558	6.86341	3.31427	5.50297	3.578	2.41673	0.980908	0.73144	1.38689	2.55523	9.49018	4.62459	3.82204	5.99418	7.68755	13.3745	3.6831	7.2663	3.18082	3.1893	4.38906	6.29444	7.39269	3.28596	11.4003	15.9379
Chloroflexota-sp-001	GC_00000774	K23549	COG0374	5.94188	19.4548	10.4886	8.77178	4.4834	20.8026	1.72968	2.64399	2.23042	2.64985	2.62962	6.60961	26.302	19.3832	7.68568	1.99975	2.35356	4.17498	0.840848	1.58669	3.26274	2.58862	1.582	1.89637	2.30253	20.068	16.0815	32.6813	20.8606	2.88084	6.18598	1.86507
Chloroflexota-sp-001	GC_00001189	K23548	COG1740	3.90012	11.0199	6.15747	5.70166	2.40899	10.9564	1.03264	2.02751	1.27196	1.50279	1.57346	4.37729	14.1205	8.81385	4.33403	1.77755	1.44251	1.41307	0.420424	0.940264	2.48057	1.77368	0.889876	0.957574	1.63789	13.6404	8.25144	16.0739	12.6627	1.30538	3.46544	1.13035
Chloroflexota-sp-001	GC_00001859	K18007	COG1941	0.317879	7.52797	3.44401	2.63153	1.53908	1.54451	1.36825	0.109595	0.161235	0.232316	0.129325	0.339701	4.79048	7.38755	1.73361	0.77768	0.455529	0.706534	0.267543	0.0587665	0.111738	0.287624	0.0988751	0.206536	0.237375	6.93468	4.52951	6.43668	3.00099	0.99029	0.226711	0.188391
Chloroflexota-sp-001	GC_00002048	K00436	COG3259	1.38155	38.048	13.202	6.60625	7.69539	10.1841	2.71069	1.30144	0.627024	1.05268	0.517302	1.1744	30.3169	48.6042	13.0599	10.9986	3.1887	2.1196	1.64348	1.58669	1.00564	1.34225	0.59325	0.957574	0.783336	30.0285	18.3638	25.0355	9.58854	3.7361	1.55459	0.753565
Chloroflexota-sp-008	GC_00000485	K18007	COG1941	3.96126	125.844	135.516	99.2034	84.5154	63.2766	44.7392	3.91803	3.35906	3.96388	3.94442	5.09552	19.3672	56.7598	69.6912	68.8802	66.0517	49.2647	54.7698	13.9277	3.97786	4.91358	6.40216	4.54378	7.92831	63.0827	87.5705	179.623	55.4818	15.3045	3.65977	4.46487
Chloroflexota-sp-008	GC_00000580	K00436	COG3259	12.6907	202.529	283.4	271.322	226.914	220.044	137.574	19.7272	8.62607	10.6212	11.4561	10.3366	3.53583	11.0082	17.2205	22.9971	33.7091	27.876	133.886	36.9053	8.9837	10.6421	10.3324	8.50551	16.5688	117.824	182.199	299.857	55.3354	8.82259	5.73255	10.9267
Chloroflexota-sp-009	GC_00000347	K23549	COG0374	18.3147	74.6901	18.8377	16.3923	19.4058	16.3139	15.0508	15.631	10.9908	8.84251	14.409	10.7151	40.0119	50.5425	9.88158	10.2209	19.8914	23.8937	18.0782	29.0894	21.6324	14.573	19.9975	13.5562	17.2097	133.264	122.472	82.0055	24.8863	15.4395	24.0962	19.1029
Chloroflexota-sp-009	GC_00000407	K23548	COG1740	8.11813	35.8712	9.65366	7.4286	8.29764	8.30173	7.40921	8.38404	5.77758	4.33414	7.6302	5.47404	29.2219	31.3788	5.48977	4.11059	7.66807	8.92803	7.33831	13.1049	8.89431	7.74188	8.57741	6.42138	8.11821	59.3537	56.812	38.0867	10.2473	6.52691	10.8821	8.76019
Chloroflexota-sp-009	GC_00003504	K06281	COG0374	5.18386	1176	587.986	331.382	278.172	179.259	102.722	5.57566	1.99752	2.80231	1.98299	3.29995	493.534	944.289	637.391	379.952	132.255	140.151	95.9713	25.5634	3.68734	2.32496	3.51006	1.97148	18.5627	592.915	865.312	1146.16	238.762	62.9284	7.09282	3.52292
Chloroflexota-sp-009	GC_00004170	K06282	COG1740	6.651	1176.68	567.687	295.088	252.81	145.956	82.6372	4.00023	1.11969	1.76415	1.17471	3.81436	447.499	797.928	544.701	285.52	128.687	113.174	105.221	29.7946	2.97222	1.39018	2.99097	2.14046	33.3986	636.044	951.794	1252.02	214.022	44.9682	5.47346	2.73167
Chloroflexota-sp-009	GC_00004848	K00436	COG3259	16.2118	169.289	856.358	419.538	339.534	264.883	110.312	18.5627	10.5251	15.311	11.3052	7.4346	37.0008	45.2761	107.715	91.433	232.244	172.78	189.076	59.2366	22.9286	14.1176	23.0873	15.7343	21.9097	189.101	311.062	236.095	201.872	82.2841	34.1362	31.9323
Chloroflexota-sp-009	GC_00006623	K18007	COG1941	4.56033	60.5412	254.804	143.748	101.914	74.6673	41.2282	5.15098	3.31427	5.1545	4.13841	2.43614	29.4957	39.3515	82.2887	65.9917	102.114	86.4541	67.4972	19.2754	6.70426	4.45817	7.02013	4.48745	7.14498	67.4823	105.092	77.3825	89.3711	39.6566	11.4003	9.79634
Armatimonadota-sp-003	GC_00000943	K14126	COG3259	1.87059	19.7269	83.1258	70.5854	103.52	76.5014	49.3087	9.54849	0.376215	1.66251	0.258651	0.359113	4.49393	6.87554	16.2382	12.6651	45.7047	8.09303	10.8928	18.864	11.9336	2.56465	0.519094	0.863694	0.356062	10.7455	45.4004	69.0254	61.4106	41.8623	19.3352	9.92822
Armatimonadota-sp-003	GC_00001214	K17996	COG0247	0.403461	17.0966	31.1526	32.1541	41.8228	24.6156	18.5617	2.3974	0.21498	0.660647	0.290982	0.465876	10.2197	14.4825	26.7554	17.8866	28.015	12.0753	8.82891	10.6367	5.07289	1.07859	0.247188	0.375519	0.118687	18.5634	18.7501	31.4722	20.1286	16.4748	5.70017	3.22149
Armatimonadota-sp-003	GC_00001298	K17995	COG0543	0.427913	9.43263	19.8291	21.1893	22.4839	16.3621	10.5588	1.39734	0.223937	0.53723	0.247874	0.310584	3.76395	5.74181	10.2283	7.55461	14.8047	4.81728	3.89848	5.52405	3.50856	0.838904	0.222469	0.225311	0.142425	9.66603	9.5506	15.1138	11.8576	7.60723	2.94725	1.75204
Armatimonadota-sp-003	GC_00001341	K17994	COG1941	0.574627	12.6071	15.6024	16.0359	20.0749	11.0529	8.72583	1.47954	0.197065	0.370253	0.226319	0.349407	1.32309	2.88919	6.35657	4.22169	13.7418	4.04652	3.36339	4.23119	2.48057	0.479374	0.19775	0.168984	0.142425	6.31318	7.97054	12.3399	9.29576	7.38216	2.65576	1.18686
Armatimonadota-sp-003	GC_00001880	K17993	COG3259	1.0759	12.6071	28.7001	30.8931	38.4769	25.243	17.9938	3.08237	0.349342	0.834884	0.538856	0.737637	4.08331	7.46069	14.8513	8.99887	22.1691	10.4053	7.03255	7.40458	3.48621	0.838904	0.296625	0.356743	0.213637	7.4417	10.3231	22.155	18.006	11.4334	3.53022	1.48829
Armatimonadota-sp-003	GC_00001941	K14128	COG1941	0.843601	14.8292	44.0415	37.5816	51.9941	37.7922	24.3187	4.49341	0.161235	0.994601	0.172434	0.164998	2.18993	2.92576	6.58772	6.22144	26.8762	4.68882	4.70111	13.9864	6.61487	1.36621	0.346063	0.506951	0.0712124	7.89965	24.7543	34.815	34.1821	23.6769	10.6554	5.72709
Armatimonadota-sp-003	GC_00001959	K14127	COG1908	0.268974	6.43958	16.5939	12.8013	17.5321	11.0046	8.93235	1.05485	0.0627024	0.312174	0.0646627	0.038823	1.14059	0.950872	2.42706	2.88853	11.9956	1.60576	2.56076	4.23119	1.60902	0.503342	0.0741563	0.244087	0.0237375	3.85987	9.79638	14.4736	13.3947	10.5331	3.5626	1.82739
Armatimonadota-sp-003	GC_00002222	K00436	COG3259	7.58018	39.6805	50.8774	49.7525	62.0984	38.9506	25.9193	6.06884	3.00972	4.21798	4.60183	4.49376	13.8696	18.1397	22.0169	13.5539	39.3273	18.5626	15.9379	14.9267	9.38596	4.21849	8.75044	4.35602	4.79497	37.9772	38.5886	71.088	38.5738	18.2303	12.5663	10.3615
Armatimonadota-sp-003	GC_00002332	K18007	COG1941	1.45491	9.38728	12.054	9.45708	15.8592	7.48121	4.1822	1.16445	0.653897	1.03816	1.34714	1.27145	3.6727	4.09606	6.41436	3.22182	10.0216	4.36767	3.32517	3.40846	2.12301	1.19843	1.90335	1.35187	0.973236	10.8109	9.90172	15.6116	10.4669	4.86143	3.72454	2.58096
