## Supplementary Data 13 for "Abundant and active community members respond to the diel cycle in hot spring phototrophic mats"

	MSt1	MSt2	MSt3	MSt4	MSt5	MSt6	MSt7	MSt8	MSt9	MSP12	MSt11	MSt12	R2cd	R3cd	R5cd	R6cd	R7cd	R8cd	R9cd	R10cd	R11cd	R12cd	R13cd	R14cd	t1cd	t2cd	t4cd	t5cd	t8cd	t11cd	t13cd	t14cd
ME0	0.0102920921231727	-0.8235439665808424	-0.2490922007886682	0.0072231809023822	0.1343736215629383	0.2685641896325738	0.0958175605130798	0.2725859727107609	-0.044510019536123	0.2772797451068358	0.0790632802892983	-0.0280534559354089	0.429330929627884	0.3880062552990858	0.4035785142075295	0.3743536387483389	-0.199178043630399	-0.1236953128498864	-0.257415624155263	-0.3334253157094622	-0.2268091146546881	-0.2254920042605236	-0.0908102912659765	-0.13844363135664	0.4033394305892242	-0.2250815443791275	-0.3260281894612077	-0.6885283663669263	0.2582453037007708	0.0792243178643419	0.3161512136407138	0.182677834412211
ME1	0.1925237828147244	0.1558770706745917	-0.3784474979747477	-0.3903898836255681	-0.3778763266261665	-0.4331243713578314	0.0049547810177499	0.2187725050700732	0.2284530631683881	0.2005955008742117	0.2399185804006786	0.3387427955638956	0.3911374020548572	0.3414313183106058	-0.3041126876758173	-0.4840583705542963	-0.4808422631915471	-0.1812597761483205	-0.0278500853434597	0.2089978051815797	0.0888233954045959	0.2469574986845678	0.0452244832254133	0.15555128005182	0.1833315295116654	0.153743982324504	0.0418754751466918	-0.3233155385630329	-0.7779851128741565	0.2196595777142015	0.4195800244264075	0.0831100623137192
ME10	0.1539694749384447	-0.6504482254539727	-0.3688209140522682	-0.1388831948226244	-0.0148027448526257	-0.0104537825107378	-0.0964526982966767	0.4276820175938233	0.0316127023812016	0.3165915479102569	0.3214065580485328	0.0285992591166461	-0.3144640337421232	-0.3900007671025095	-0.4116309188494186	-0.3144856192753512	-0.1053679660935425	-0.0853006754019284	0.1626529192493811	0.2678990706523541	0.2688447258085482	0.2766664057678034	0.3822224039045269	0.2629644550822594	0.4432382264880725	0.321569931111067	0.1230051329989587	0.0606750896372723	-0.3398871188455746	-0.7121252770028093	-0.1115117655475654	0.2150357811605786
ME11	-0.2901070811755144	0.0685303766327457	0.6156843117565632	0.433617868919728	0.113403318924715	0.0024946102129399	0.1426439126033995	-0.3432599988845726	-0.0401967109165872	-0.2963235340961966	-0.305638139867392	-0.1008489341098288	0.4329009608410222	0.1993203703859661	0.42957524742958	-0.1738390232336698	-0.132429010786441	0.4140635779233687	-0.3630907623314381	-0.420229884446797	-0.1115087762691437	-0.1814969216995392	-0.1207088954435076	0.0274431176305991	-0.2378974379896292	0.0966784329661926	-0.2972211045375921	-0.6515896683733947	0.5127961445159362	0.2894144175648043	0.015441582232553	0.272377633621131
ME12	0.1911823377925263	-0.3856976110608225	-0.3577687236818256	-0.2809568002152361	-0.4040272026671248	0.1446890974172691	-0.2096199769717147	0.2852450888158199	0.4003309674430416	0.2676206164115224	0.1221258969550216	0.2268763097615217	0.0104895234346841	-0.1906011219380243	-0.1299144065367047	-0.0612381194723458	-0.3068923719390223	-0.2834675119871941	-0.4253093750362859	-0.0331417891833001	0.1602487147485167	0.5069661480196737	0.275642080251373	0.4772182296386298	-0.2852668558360719	-0.0473487066853489	-0.2199497124863133	-0.6037680697536907	0.1212236260733045	0.2786791444504536	0.6282316095549458	0.1281989646827202
ME13	-0.1015152445024132	-0.416014438261997	0.1359650878659858	0.2562152128381069	0.5217739787616289	0.400844630477242	0.2325066688471292	-0.0949233062941628	-0.3024827223901507	-0.2356106596678087	-0.1249544742108311	-0.2718047334627295	-0.4095594876616702	-0.5357044820532486	-0.2792509374784447	-0.0439222022795146	0.3868730547277124	0.3667791809859205	0.3160905003164306	0.1683555734881128	0.0309144390663008	-0.1296896021713367	0.1803297185239492	-0.0512157554642128	-0.0416587242648192	-0.1469522311936594	-0.1876656459532174	0.0428647477910789	0.8933612035175897	-0.0604973653147202	-0.1686905137844638	-0.330761470797789
ME14	0.1722814645796382	0.3776003880876341	-0.1254483649514155	0.1416538319444136	-0.5008601400707838	-0.214757165511593	-0.0026851560209563	0.0146554472119504	0.1343569038279211	-0.557588348435019	0.2150865489986617	0.3457045903395485	0.5279874416416607	0.5764432060954544	-0.1173518082225978	-0.3508385313081635	-0.3721864550965569	-0.3094581574635892	0.0111580796557907	0.0235641046751145	-0.0362290643847754	0.0638197937439274	-0.0845727308476801	0.0676641215114154	0.3779650289690699	-0.3762635613222854	0.3295431061024976	0.4990906980400029	-0.5135421625940556	0.0879529064742871	-0.2498443177414442	-0.1549016979280727
ME15	-0.1447414669267379	0.149658542056729	0.4268427080581357	0.3563192994773304	0.3747062643165736	0.2932745244062395	-0.0315755149760589	-0.251189716572566	-0.3351197238442527	-0.2079205099440575	-0.2774470095619403	-0.3528073964893956	-0.4605351359100763	-0.4228027138971916	-0.3591885450856845	-0.2388543832879435	0.0151847452998339	-0.0641001359696651	0.2885237740492117	0.2511051197369286	0.1885073950950625	0.1888340374116293	0.3877821139542807	0.225543728603614	0.1114460184008641	0.1746057442646396	0.3611924522485213	0.4495599783317793	-0.1318925957168629	-0.6724020141026877	-0.3831381003283953	0.0906285169021409
ME16	-0.0356352697546072	0.3836510808903586	0.2275505088007437	0.1168275041615333	0.062285664718046	-0.2333699189017232	-0.7012924344385245	0.0068989650654514	0.0447251667731751	0.4328061250358094	-0.1410704739054255	-0.1633769184448371	-0.4087199475804507	-0.3981511560508419	-0.2959945560435587	-0.2723810746170363	-0.0015873907305426	-0.1203689081775628	0.1144758033713055	0.1024095874937317	0.2054810832201757	0.2382660250549498	0.5314610238189166	0.3051095102409139	0.1974520820327823	0.157083857990491	0.2806528379223435	0.3260853730129418	-0.2232356197216627	-0.7596056245746021	-0.238387312760458	0.259954406098164
ME17	0.276519100529117	0.4942494285971374	-0.250353909528722	-0.3124953474444213	-0.3564058849042766	-0.4690421603342695	0.0514769284791991	-0.0035237164881325	0.0050024750499099	0.0499387545199038	0.1263722881939302	0.3882620433306246	0.5588173677195526	0.5675676045175501	-0.0073803669844398	-0.2673726318607634	-0.4983075287843659	-0.0449462132902423	-0.0174414500764404	0.01994187925789	-0.1394737984923147	-0.0344740720940297	-0.1490839690107217	0.012153179098326	0.2787592944521735	0.2537814058748545	0.3004940551626816	0.3130794524889627	-0.7642855086703413	-0.013367561712977	-0.091010405739616	-0.2774507318557384
ME18	-0.2812201328503961	0.0818166883320082	0.247970278886359	0.2811387950588137	-0.0509653049612316	0.3518149087510991	0.3433654730175588	-0.1512763710908821	-0.0524184955114005	-0.6816517339541555	-0.176985834067014	0.0884117283892413	-0.0041090433887807	0.0074971079987491	-0.152622982052489	-0.1290275283245525	-0.1453763750763701	0.8168540532946401	-0.140463904768673	-0.1412093328754988	-0.1950922694336845	0.3751300742882147	-0.2187181397523247	-0.0728616599092301	0.14755758770035	-0.2763504157620096	0.3421720894728193	0.3929930078555939	-0.5047451771475866	0.3923579904066799	-0.4701615866230334	-0.023823495902813
ME19	-0.1620846060565738	-0.1327710022895813	-0.36636739825814	-0.235083770938673	-0.0123601706190793	0.2187497611284501	0.6962644970939802	0.4158156188712106	-0.0448943589081094	-0.0385324316534089	-0.1742947046100832	-0.1644414337599919	-0.2206364227089437	-0.1643347490455721	-0.5450399319530548	-0.4704389440705124	0.0663408891259186	0.1953757906064553	0.1768666960373644	0.5097563176825999	0.1114729177851841	0.196474096612835	0.1455880325123445	-0.0014246925846186	-0.1954538296250435	-0.1564957293291083	0.1785818251346146	-0.6574499299948008	0.0724647263157114	0.5074002699165294	0.4246253078101931	-0.1736726402280959
ME2	-0.2123327662306552	-0.0516724784064105	0.3530785063249027	0.3461469969346274	0.4710824717379237	0.2892192748124618	0.1683434811891925	-0.2405873810194643	-0.28628418676448	-0.2969420291783933	-0.2725804184377434	-0.2674714709619623	-0.0903645689485939	-0.0452551317558985	0.4179123544753895	0.4605526384687795	0.3726122998878476	0.1699758281118009	0.0684385896207114	-0.0900108952309672	-0.2325321910017637	-0.3537356567857495	-0.255902765864176	-0.4216905009773828	-0.4553252775817105	-0.2507301170476167	0.0005414035254563965	0.3308526209160758	0.6252882366885668	0.2845533581255521	-0.216675374081269	-0.3185048505450568
ME20	0.0755325272051311	-0.5846645980875573	-0.2850853953874597	-0.2223727356649388	-0.2708489952202715	0.3895383963635839	-0.1352275674251957	0.170827502286361	0.370869893956337	0.2090059343494435	0.0227620057504469	0.2596630318741201	0.2088153040095948	0.038627035535221	0.229971758195455	0.2863103706595539	-0.334425605412028	-0.3481308737415344	-0.5686428386163561	-0.2213818295943032	-0.0120190210032499	0.3388801068420573	0.0754581938974267	0.3065373992281622	-0.3217955309640217	-0.0519561357049961	-0.2627229970939406	-0.5406427618334788	0.340496014061074	0.3437910021431082	0.543786632486629	-0.0509562230943732
ME21	0.091438184441624	-0.593684931896418	-0.0827640985645906	0.1938397084448669	0.5007871453445714	0.3637557204863911	0.1772467761802192	-0.0943814830753716	-0.3895707560078577	-0.0784831552096024	0.0248654906004837	-0.1130486007443158	-0.3547238901090945	-0.5278129710298601	-0.4224820006657165	-0.1543734951680508	0.2797753601615507	0.2354460755364177	0.3097502502928446	0.2344925652057823	0.1214681530948391	-0.0876407241568948	0.2809555569510932	0.0851451198870891	0.2647439554126013	0.3179820220295181	-0.168786050300103	0.077148312358461	0.6049625990899008	-0.5015792596383881	-0.3042268471572469	-0.2902447317947429
ME22	-0.3209189162130406	-0.108042977396813	0.1335336040055998	0.1242036460677572	0.2667336015514966	0.4320883252114846	0.5149921866535635	0.0780001277334237	-0.1993171204084699	-0.2960764279083706	-0.3199557503947385	-0.3052402989018929	-0.4038098403889414	-0.2631792873203111	-0.4178277093731962	-0.3171583288580528	0.2705398345095089	0.3535788967122623	0.1789966392894604	0.4589706304125102	0.0230660730871714	0.169216287361322	0.0764252358087006	-0.1288184312404345	-0.2941949354622408	-0.4696018466862837	0.1787514719451458	-0.2411343229903515	0.4616024544987611	0.4748949604023921	0.2260336936816334	-0.3363514753890566
ME23	0.1350082288856374	0.020014562410287	-0.2499320477634406	-0.4692825314032373	-0.316348242231653	-0.4420430237627092	0.0553342334366374	0.3344892883851122	0.2882015240870119	0.0161574703307682	0.252995424997671	0.375405112627915	-0.1004133203751596	-0.2165069026072124	-0.4096104366605183	-0.2204192234787578	-0.287575053215488	0.4550680691682476	-0.1433606977298704	0.374600645076351	0.0239385279506196	0.4967204359538447	-0.1052343101206329	0.1327922660385765	0.2579955482217373	-0.1865544740619298	-0.4739037456735513	0.2507442377196285	-0.5655521451442955	0.1151936363535431	0.5210511609973513	0.081025781587517
ME24	-0.2455140800352953	-0.1960670479611916	0.5989868540914177	0.2287108623637392	0.2439458912133115	0.1735934110424318	-0.0436052330039248	-0.205929650460741	-0.2365683844285956	0.3154286991404515	-0.3313464689455715	-0.3016348530160318	-0.06046010145735	0.100721238188755	0.4080779594280025	0.6916652052504135	0.0714782114018711	0.0029896088807892	0.0215901724547931	-0.1931909869911192	-0.3260767350732069	-0.3110194005207035	-0.2834438274149179	-0.1223313441473269	-0.7807503190903575	-0.0969375552763582	-0.1217401689485104	0.0099470501572674	0.4690792854031431	0.304855250701408	-0.0145178169881347	0.2300642740415422
ME25	-0.0436009840145078	-0.487671687048664	-0.1730237501540114	0.0675109242266811	0.5964719175344755	0.2905780012583072	0.3245353683601921	-0.0667152087724736	-0.1403793382799312	-0.3915021796150154	0.0474542474119938	-0.0236573109070468	0.3167519171710681	0.030371249272996	0.2851478040813707	0.449910691291939	0.1592990909811691	0.1917059769649804	0.0437944917011141	-0.1958256405353151	-0.238001026336929	-0.5295857049668937	-0.1090652659447496	-0.4045035836807498	0.051014662263648	-0.1687773757734316	-0.5292238005408478	-0.2293537845503719	0.6462766576575105	0.3817751567668098	0.0992109887033005	-0.2509225045266189
ME26	-0.2115535128485655	-0.5761171049074393	-0.1276673385631133	0.0346203003295697	0.343082071245222	0.4049090170082428	0.4225513691319614	0.1997030281681004	-0.0628276774341657	-0.0252893830804606	-0.0992240396337323	-0.3021867294156194	-0.4343019533608361	-0.5181246689156231	-0.3649927392475036	-0.1600421861151037	0.2887066358302571	0.3254327106677406	0.2753057707938617	0.2782164100376155	0.116010884210086	0.0754127668824844	0.1471874393722886	-0.0288110701552672	-0.2385655176558088	-0.3251790660220698	-0.3519156666012547	-0.3509991568858145	0.6595941887435077	0.2843843340132861	0.2669330660825263	0.0557478183256277
ME27	-0.1984661903886826	0.1524233563911393	-0.0314233564743918	0.1235889001464073	0.5146501591967189	0.1567377232591265	0.2212299561624243	-0.2454001253791321	0.0174941647780145	-0.7205733169895134	-0.0334833435438564	0.0432220728417456	0.3384347947383266	0.1888375608872456	0.3923960068185049	0.4383836632540271	0.0371754682748568	0.0830747667572203	-0.0490080892079401	-0.3114707085124839	-0.2414785287704912	-0.4651314230760286	-0.0700693454697633	-0.341144165693474	0.1035083113262693	-0.3595275107504384	-0.5373404179941929	-0.1263303224977906	0.442224882860066	0.4999344026750839	0.2228403510209416	-0.2453096966399387
ME28	-0.0623031369097278	-0.0650949125694052	0.6637716386242751	0.2429201824523849	0.2041452939496215	0.2388956093492887	-0.113628552383924	-0.3042145818134228	-0.1722722880515171	0.07698889498616	-0.376745277199645	-0.3324628704340886	0.274572122327565	0.301606579477113	0.4652733099377967	0.3522400944611736	-0.0377530679470301	0.1348093223073238	-0.0612535031153575	-0.3859723295874467	-0.3206288206648925	-0.3920951421129439	-0.0964408930643322	-0.2343576720189686	-0.0091028405000998	-0.0680876115878158	-0.4970885488376502	0.2625062120841524	0.6874580461687411	-0.1617669427552397	0.1737783063785017	-0.3876966209505895
ME29	0.0187551057042568	-0.6760646302135129	0.2005048939943301	0.2846744922833933	0.3159351673290986	-0.0499278267013948	-0.3104828926956472	-0.3443929676460373	0.1462717585668136	0.1380486832999752	0.2508131897546057	0.0258650263241186	-0.4025228714999996	-0.5107602914267249	-0.145961587771653	-0.0627976797470089	0.3223180765020417	-0.1696141170301611	-0.0970432466973893	-0.0539729768956699	0.215746818053163	0.2101070006595813	0.5409063045138958	0.1535945713399255	0.2006695817115067	-0.2200638870968999	-0.1910724880080691	0.3482760574000395	0.3854895557596468	-0.6388120888378135	-0.250580807748564	0.3660940768201531
ME3	0.1995578711873575	-0.0200423648000853	-0.2478517244328686	-0.2853862917595863	-0.3882867868216045	-0.422103674670405	-0.2479404680927548	0.1742155197868726	0.2809053059277576	0.4067838185694213	0.2605353387446227	0.2896134563612731	0.3294734061186345	0.0977699715426337	-0.1824129277498928	-0.4648118688461954	-0.3738428252110266	-0.2185151461063933	-0.3376397878139344	0.0276275930074775	0.26791006061308	0.329581043816239	0.3403846929152768	0.184475787714101	0.4528978995275542	0.1644289175256433	-0.005148281508001	-0.3384456742111271	-0.5259460674998684	-0.4026329615803579	0.3193507510409475	0.335495416705209
ME30	-0.0989071830217994	-0.5128783846325166	-0.2981249168933723	-0.0353949850452395	0.1546586398920126	0.1326392837067746	0.1049490601164401	0.1868494306255158	-0.1445623635470835	0.7069100584511335	-0.0282585735594836	-0.1678800660923817	-0.3406992952630974	-0.5116210537063268	-0.4544037877684965	-0.1802918503086334	-0.0316932842619542	0.2518156805072798	0.0872868154234793	0.2359129525578445	0.3076282435048125	0.2950618455289644	0.2589666093635766	0.0820371244225512	0.2721041957288478	0.1491442559589418	-0.361925218625356	0.3140338380161551	0.4013351625606367	-0.7077566824704964	-0.1037478011631027	0.0368122499943736
ME31	0.1620509860945863	-0.7623306244872504	-0.3329158136854436	0.0106220511750761	0.3738419655784931	0.2143260770829397	0.1656420587451861	0.1330652301891356	-0.0592840648180531	-0.0464779438256543	0.203259891867395	-0.0617998139164112	-0.2561239225559722	-0.6144677779689526	-0.4543743541593325	-0.1136392232527865	0.2347021031488369	0.2263148205144924	0.217375540764335	0.2159711537585081	0.1461493493515871	-0.021471089690574	0.3268787875663467	0.0926846125235116	0.2991978514259232	-0.0144272466594644	-0.5110938513284837	-0.5409371519271626	0.5606914223089349	0.117677806790624	0.1546018732023022	-0.0657107038126732
ME32	0.2080353019476599	0.2260483175520868	-0.4107564506463576	-0.3652224496581261	-0.4360420040588507	0.1416414210515404	-0.2983507471102322	0.1560400080216503	0.4242708326966544	0.0485634073262812	-0.0065598673826845	0.3123322302603774	0.2924621662342144	0.1580998279363076	0.2400183599154702	0.2776098749969995	-0.33252701376823	-0.4094033923822466	-0.5173442022349768	-0.2659853792460788	-0.0286149527222588	0.2511554670011161	0.0714447911040565	0.2630844531656265	-0.3719797019559531	0.0197599033512564	-0.2606088289243856	-0.54319950727652	0.2505064087045978	0.2861731732969493	0.5941150613523895	0.0252334914516651
ME33	0.0791415223247466	-0.7402174334880448	-0.3297696249491456	-0.1704932440013826	0.1752800793488832	0.1316028900552192	-0.0332278733945649	0.3545512685312385	0.0681965168486787	0.2517168263327244	0.2522158313126869	-0.0389967589210396	-0.2644469573217446	-0.4793877565714458	-0.4698125768701254	-0.267756237028831	0.0012731289098889	0.0161894345291719	0.08136619633754	0.2513044416755383	0.2759874224288743	0.2341472886183082	0.3939377374795199	0.2271978778133049	0.4946858581545721	0.0811687315765715	-0.3730793772367705	-0.4919866006826264	0.0255179341028667	-0.3685142067027572	0.4409264106895723	0.1912812500985721
ME34	-0.3155743938287997	-0.1577176070856806	0.5029468907609751	0.0516198788619774	0.446341635392703	0.2958505758110117	0.1738025523430672	0.0216528429316917	-0.2113303446899945	-0.4201185897795831	-0.2497063655170633	-0.1377670752003054	-0.3399105335816262	-0.4248267015914876	-0.3112149348763114	0.2535347016646514	0.0051751281234658	0.0116452861523323	-0.145734448177391	0.4573549883599233	0.0300272080168729	0.5223873241737611	-0.1648220365041406	0.1063840182399496	-0.0781131151721889	-0.4342573154778253	-0.458208394751784	0.5086702244794508	0.5149788030916103	-0.0283973536979211	0.1751530992617105	-0.1998259477330523
ME35	0.0218840146164138	0.5261291443201165	0.2342360547737411	0.3041409876773955	-0.2212778555973589	-0.0221112239368267	0.0761291038247264	-0.233594025886178	-0.1282097803709955	-0.648957477674	-0.063144687579489	0.1547757458324551	0.497229722454507	0.6427283174837812	0.2208423738488769	-0.0216234183874704	-0.2942469995755574	-0.1254238160199625	-0.0061032725855298	-0.1075298591785367	-0.2362953713090741	-0.1453399112030017	-0.2812694526321652	-0.142968312895867	0.2194913290783642	-0.3959736320047304	0.3325985645084266	0.6646260258863594	-0.3049607686493679	0.0287236783875676	-0.2897140534395758	-0.2547911437670435
ME36	-0.0172575482324435	-0.5623124597098581	-0.3444616426013667	-0.2920677521574837	-0.1032768112701282	-0.0267503805444519	0.0296104490504978	0.4720550897036272	0.3925147499741623	0.1867044901297022	0.2334970810018469	0.0317447346558955	-0.2676788826052873	-0.4273421498454685	-0.3579934879831298	-0.2109215320997998	-0.0831564724620358	-0.1069700506488949	-0.0951710141932016	0.2603447369847935	0.2820483705858025	0.5359388460845849	0.224748659611376	0.246152976571261	-0.0618183014548879	-0.2502501862316875	-0.4233315916464436	-0.512949106097263	0.2352412194187985	0.2706123949910818	0.5798234118851887	0.1626721591352122
ME37	-0.194374097488275	-0.3042805450343696	0.353992377584791	0.1422825583010478	0.0922308628435251	0.7140236342497653	-0.0049799974695773	-0.0494286692012649	-0.0343938792303221	-0.1849702443472206	-0.382037877098388	-0.148064123109711	-0.0244076396062767	-0.0819191797608224	0.4131504773975376	0.5297475063440856	-0.1440239168715536	-0.2725410830899079	-0.5332703239163464	-0.1847334773907488	-0.0602095873208822	0.3027729333983469	-0.0968007792448526	0.1522350700614206	-0.4349818478926844	-0.1251168853290672	-0.1451033008641382	-0.3613175357419265	0.6403496014500494	0.3095123577897018	0.3141424256285404	-0.1974848150404758
ME38	-0.2185652221684792	-0.0297109874256784	0.4706033460377194	0.3659227173209426	0.3340892902212483	0.1493142102012442	-0.0399149130105863	-0.1729209059797301	-0.304689404676157	0.2109425879278628	-0.3655748391855438	-0.3994958792628422	-0.0205963032676919	0.0296896765553644	0.4552685442626113	0.6749177466121347	0.0874557578963289	-0.3204870900223733	-0.2139485153097154	-0.0828095625036367	-0.0836507679433377	-0.0030518856294144	-0.382345909287733	-0.1404416913625364	-0.4085131573170052	0.2608099284507572	0.3787061324928263	0.1000354431466744	-0.2815577009287971	0.5785570613411468	-0.3290365738540203	-0.2990011333315824
ME39	0.2187416680237796	0.20049514555918	0.0001695217321395874	-0.1282473259183178	-0.194224218396199	-0.2747587835212705	-0.4827908536189258	-0.1969817543435545	-0.0396079228821536	0.699484045634499	0.0967737814365654	0.100946696294258	-0.2720441602439578	-0.3099677973755453	-0.2363360595713493	-0.310741984965088	-0.0351605596975921	-0.1725876306609708	-0.0196679713098241	-0.0394730983132784	0.2121012848570435	0.1230151056801534	0.6345809148162014	0.4262819567842077	0.3063015598563775	0.2869811112245888	0.2582580105096197	0.1306268361999513	-0.3921310146335686	-0.675080720974713	-0.2094140476273113	0.2944582654450557
ME4	0.1757463449362812	0.1568016573904651	-0.1694196306663124	-0.2780099737554831	-0.2648020403795905	-0.3982646291805518	-0.4928940801418318	0.3096017328191528	0.2259793471973352	0.4000542882133232	0.2106691583626176	0.1245378252045941	-0.2897810184224669	-0.3159658919697374	-0.3145459959611722	-0.3352989293475793	-0.1113377924846228	-0.1512168926124532	-0.0220508890254958	0.1045651712404187	0.264028577709713	0.3246443948071643	0.5338655908630202	0.3130936752032109	0.3212943140169542	0.1980452091055626	0.1841092866771629	0.1991115707933656	-0.3948857787720096	-0.7500689615483617	-0.0131357529892104	0.255530112716538
ME40	0.2423478064403074	0.2102608891740551	0.3259917696532172	0.0455066759388527	-0.0398059255942516	-0.3693176882786617	-0.5447501554010172	-0.4940935435307948	0.1172684723079718	0.2388257882416743	0.173984304117286	0.0937816069313601	0.2574392746225069	0.1878544533515577	0.484682268269028	0.3984041509597393	-0.0558814999636284	-0.2434801286627521	-0.4043157741350773	-0.3644143097810526	-0.1909508611560773	-0.2622294996880367	0.2020120954584586	-0.0091201692746656	0.0889920155357878	0.1721631840460886	0.2898646892170069	0.539123687571176	-0.2244935908077323	-0.630968269290619	-0.3536756709896839	0.1189939547179755
ME41	-0.0324650508440028	-0.213219250059429	0.1052160978791239	0.2478804199241988	0.5890891359195675	0.3130517135985551	0.1597662978433053	-0.4376840669529185	-0.3320301254077789	-0.3001878512604318	0.0326010965812856	-0.1320184172214758	0.100329032958758	-0.1072531880088242	0.2568669934783054	0.5105361047607704	0.1483428013467599	0.1105945942721697	0.1714820414379856	-0.1784933018571282	-0.3249656798709493	-0.6207556669168572	0.1443330068375553	-0.211016738438545	0.3373416614572955	0.0664837540787448	-0.0599084794898786	0.4247455170688888	0.4080108648807224	-0.3117288262295288	-0.6057790833454441	-0.2591654084208003
ME42	-0.0614215320492319	0.0425713839714915	-0.3896894694515332	-0.4396142960977723	-0.1870272285156232	-0.2235651877205708	0.1248082814904264	0.3849085270067726	0.2685014111634237	0.5664550816577111	0.0014668672437992	-0.0873938386988924	-0.1085150991702322	-0.1639912075799896	-0.4427408702467154	-0.0362820616596381	-0.2265096305311629	-0.2085812662597251	-0.1321279696473688	0.392178305623752	0.0081711329884826	0.585961553431431	-0.0565438541270266	0.3889809671781931	0.487309999786842	-0.0392141653088941	0.106777827153239	-0.731252434199614	0.206234709996489	-0.2169036627120811	0.3256727439447537	-0.1386250186607347
ME43	-0.1116742534376755	-0.5603586319794215	0.3342844444673678	0.3692875530250796	0.4929928576394516	0.1104864930462172	-0.2023121087636619	-0.3237897480019037	0.0076964644044485	-0.0270679697040584	0.0541905535922267	-0.1437356542880704	-0.4241164915096226	-0.5520753973495216	0.0277632297307129	0.148533473361125	0.552028566799416	-0.0417838498280864	-0.1297341161051688	-0.1052040741415423	0.1008004776737803	0.0997791666924242	0.3687859882179173	-0.0447769735414339	-0.1251350298203255	-0.4762672968319797	-0.2672922723261967	0.3275972719399737	0.6957499447029227	-0.2054474707098017	-0.1345695193274971	0.1853643723729049
ME44	-0.1991379244534958	-0.0281514701950317	0.4824337781310575	0.3181811543677602	0.2633076705385619	0.1246349381273597	-0.3370058408886547	-0.1458149200448456	-0.2542842448479691	0.3895875120384459	-0.2835684494783581	-0.3301822032948301	-0.4189596887415423	-0.4034951256258207	-0.3231793481585802	-0.2602553816372063	-0.0614161191977273	-0.1371625532700758	0.2149787806707075	0.1933351085535614	0.2372087956116285	0.2359457301744414	0.4322250912614815	0.2907747103591324	0.1640331986311136	0.1771853327328935	0.2897871664488021	0.3460155764486083	-0.199039839073652	-0.714533605081699	-0.3365247867099168	0.2730769566038502
ME45	0.2126485699867629	-0.6626697576661372	0.12127230423547	0.1511773271851757	0.4718794684494101	0.2544557666280251	0.0676332323942236	-0.0053926242340312	-0.1643919058950627	-0.3225259737702077	0.091775027988602	-0.2158614353022309	-0.3680633915037705	-0.6191364031107741	-0.3859856648663852	-0.0985558341919434	0.1565041090454557	0.1248232830008928	0.217920287873507	0.2269211751313833	0.1641464325803102	0.084082561664519	0.3621513000600718	0.135192144316733	0.6121713391044482	-0.1111219879218288	-0.2565491289851156	-0.5070894964185264	0.0675221400831442	-0.3145276534610579	0.0865555523164085	0.4230392352825281
ME46	0.2851359113489085	0.2264829381475626	-0.2358073274646594	-0.4427194762817039	-0.3212321200315518	-0.4380723963632447	-0.0861119993145887	0.2921425533673925	0.0797336318539727	0.0494881503888341	0.1462925277480605	0.4446676066010173	0.0312386803916446	-0.0680499620978486	-0.3757730593635048	-0.2942716152518896	-0.2843755931727361	-0.259890450959802	-0.0566317129639615	0.5261838991221544	0.1039526811535938	0.5130213407394673	-0.0766990492203755	0.2412948416232587	0.2817753453570412	0.3447236845186182	0.1116564588352892	0.2720967756881036	-0.808025392495779	-0.183626623706387	0.1100054907590979	-0.1286057389559843
ME47	-0.1349834913187779	0.4029684894048149	0.4857534069769903	0.4679735655897682	0.0377249702886064	-0.0969009515950169	0.0332805127331636	-0.411252244411655	-0.1077525108748851	-0.2480655037000667	-0.3101136199365766	-0.1186326231563656	0.5491419695415961	0.4441213893856067	0.3265733235898838	-0.0472994055100956	-0.2044929827125101	0.1959630975447824	-0.3364384774612292	-0.3124597906385217	-0.1780822011836459	-0.1820588602534021	-0.1716879817857824	-0.0832800805166816	-0.4674538650910017	0.462569883977999	0.4999955569763231	-0.0693617527768614	0.1115633212150516	0.1222464332591517	-0.5139120692780836	-0.1456475082825787
ME48	-0.2745148419948932	0.2328409390849403	0.5204301118737633	0.0235763884173569	0.3655257271828779	0.112994148038638	0.1663370245785903	-0.1394110339179022	-0.1744984234407504	-0.5639239343136497	-0.2366753935653561	-0.0326807119436152	-0.0975472693911316	-0.145255995506655	0.033055725251459	0.6711213051710738	-0.0282604175397141	-0.2986633838226124	-0.3116729092445692	0.2947206606279791	-0.1589849077689256	0.3497663304755755	-0.3102794106304704	0.0020002723779915	-0.1214515643847648	-0.4148954094500716	-0.3827883472051453	0.5740824525387483	0.4513305876894539	0.1332557682783923	0.0886429377647803	-0.3281764252313932
ME49	-0.0104204734564749	-0.4515626614613522	0.0844511645019922	0.257989171951529	0.5163469160856706	0.343738128434657	0.2058525990099926	-0.2657548960926011	-0.4505510535268945	-0.0414364394751614	-0.0626003430727437	-0.1260521128986131	-0.1720087202143173	-0.3999184623023274	-0.0015977191355318	0.272936403451986	0.3561540882204996	0.3365121101687587	0.390552651531022	0.0925181257783015	-0.176607953223188	-0.4955929303162274	0.0352882114775551	-0.2382358054365307	0.2655604843300367	0.3109432002757486	-0.1547698837068062	0.2086076311703694	0.5273537128212686	-0.3042282325963751	-0.5501462868291765	-0.3033206254650655
ME5	0.1456863937910009	-0.2257695561781456	-0.2881440782587017	-0.3758771069356332	-0.2894463736827503	-0.3439131507850622	-0.1504874534856295	0.3586429531120291	0.3429203333500571	0.2234879487128912	0.3224356961837447	0.2804643941761985	-0.1279508734453404	-0.2628968510066187	-0.3777529126666545	-0.2702359719603372	-0.2440304017082847	-0.1499882367139894	-0.137321217795487	0.3022147609586303	0.2180806657410913	0.5843855063576315	0.1651376804854044	0.3003578517539546	0.3443307015274703	-0.0649977463245199	-0.3219288670277223	-0.2389053020032024	-0.5179109537083013	-0.1043057597182092	0.5723438770092361	0.3313740502452471
ME50	-0.2336821489730232	0.3162631628973986	0.5224236405346188	0.4309787388696808	0.11550291067192	-0.0084419225840414	0.1263463539867527	-0.3549777341733905	-0.1340623703476594	-0.2557817401345392	-0.3341630647383349	-0.1904058260093817	0.4645195472178812	0.3800346053645012	0.3711340879480013	-0.0342220356265239	-0.107551462950162	0.3400842358119094	-0.2863284988276904	-0.360423552299248	-0.2051252600751384	-0.2577295036767426	-0.2111100666052631	-0.0932820962815247	-0.5367480935996691	0.0213504058547435	0.1992224757385011	-0.194999738914865	0.5465709755049767	0.4552471689431926	-0.3060503518895526	-0.1845928416373274
ME51	0.0217499851216963	-0.2479073692450586	-0.1423909499770781	-0.0965836584452157	0.0497065945202253	0.0639827510442446	0.1748338666997217	0.6039988997762766	0.4477703469313741	-0.4665535742313899	-0.1549633940738491	-0.2536434981209465	-0.4473827359187636	-0.4900029355097067	-0.3542699357817572	-0.1828886965344281	0.0223555846136872	0.2450221342021006	-0.0038477026258166	0.2264018154906582	0.2415436794025023	0.3800098801029235	0.2823396684610315	0.0807192440975688	-0.2434434853050311	-0.439392145810715	-0.1245727112423088	-0.4291455423716829	0.1873351749432562	0.4985023860977323	0.5127841749872802	0.0379321487014692
ME52	0.0794907747415601	0.2630721844671024	-0.5185292298861357	-0.1457463304769847	-0.0498135568364315	-0.0588806200578409	0.2468917858420969	0.6684156569031416	-0.010773844694538	-0.2258405217791696	0.0150209002595621	-0.2633071984823624	-0.3264559537675144	-0.3539493117611648	-0.3995776794095791	-0.3122392452294803	-0.125026672510814	-0.1308360347643556	0.2286950955895086	0.3436813839546547	0.2959077928020642	0.2622264418943208	0.3524807502065318	0.1650934329958281	0.3251479290676916	0.3155713727290136	0.3740400915931881	0.1524552265201718	-0.4016699098234762	-0.6688855472550099	-0.1435316246204243	0.0468724617888451
ME53	-0.1285745271192804	0.2485061040109363	0.2674319293790197	0.3009866259711563	0.373787047892269	0.2340615942016554	0.1179337986415826	-0.0624322187211	-0.2474314282778866	-0.5952554422161567	-0.2213853362775242	-0.2876281474846714	-0.369620443739076	-0.3381918144466547	-0.328953356156473	-0.3664971246271574	0.2460044140903927	0.4570594352813412	0.3919007008879839	0.2322154520808411	0.0559067437586588	0.020022679255778	0.114134565820016	-0.1139812522056506	-0.0435239921732672	-0.1746205641877755	0.4048851301381796	0.7447679613404918	-0.3162341945152924	-0.1538900509876427	-0.3278468948106747	-0.133537394804019
ME54	-0.2614570170364093	0.0724693333448641	0.5125062837866012	0.3893634217174833	0.3570828883164602	0.1619056284596157	0.0400731938472267	-0.3317702148272087	-0.2204300656044178	-0.1831417977043132	-0.1667579758006224	-0.3698436784992805	-0.5053754545243129	-0.3337850462568649	0.2612591708343595	0.2431751485825832	0.2211102609507808	0.1323517528810336	0.3350706521546739	0.1091136573242636	-0.1872347588265739	-0.4107194199053018	0.2937286749695674	-0.1586946381842089	-0.2608150252229601	0.0030822881530168	0.249927233894837	0.699393559146909	0.0894764130375843	-0.4639248201854232	-0.3896866818639407	0.0725470330399769
ME6	-0.1276413822238716	-0.1712930379348384	0.3814662117260069	0.3608107301101517	0.4411998723927081	0.3281699544158864	0.1207616583114487	-0.2061962468961942	-0.3101345727428747	-0.2877451870800869	-0.2576090362410291	-0.2717889638373068	-0.5202834912741149	-0.5118015058005677	-0.1702016807954442	0.0108464318742426	0.5153630238335083	0.1171529964224982	0.2213126829583583	0.2674077878663916	0.1379170770719406	-0.000491674020120049	0.0590908849287498	-0.1263125330654425	-0.4282956429027618	-0.2274064715770036	0.1924392050238112	0.544901817991477	0.5314298713605495	-0.1234887693030265	-0.3266032755232552	-0.1629767350697902
ME7	0.095621643445522	-0.1037111246706018	-0.4953544336208162	-0.398848158855501	-0.3185475155124566	-0.2252810665714181	0.3079318140310669	0.4357311031924795	0.1742929346996568	0.2760439832188934	0.1397753357522007	0.112345484890974	-0.0741403240650976	-0.0874127559011224	-0.5198745335597974	-0.5485323155433869	-0.1618055155617135	0.0130984499742009	0.1127517748402607	0.445360359845977	0.187868435972445	0.2733616349620554	0.2227628515481086	0.1365619374880693	-0.0129852789469622	0.0838821420403431	0.1099343970320537	-0.7010082144396412	-0.3625854151883009	0.3352462345175212	0.4923351709535375	0.0551809640314478
ME8	0.0040173563249967	-0.5418094102356166	0.0571870051532676	0.2590325053884262	0.4992019076593147	0.3927432313900899	0.1516106973129491	-0.044256633095405	-0.3423586154002096	-0.1163855283819806	-0.0453990752698224	-0.2735834408460093	-0.4233003908393397	-0.4709338341015613	-0.4062632866988461	-0.2219103374765505	0.0571011381057923	0.0114990468770776	0.3024486765899533	0.2865947264856021	0.2122287864909713	0.1377909753359567	0.3323094876857654	0.1824350115451791	0.2792914559947448	0.2613294138155161	0.2053379692342245	0.2655515948966475	0.0163552649315218	-0.7716910218172763	-0.3651892454107836	0.1090145683554055
ME9	-0.1458323319930088	0.3710454919243615	0.4292898284286544	0.2889706161143455	0.2827283695755946	0.1734488954475817	0.088953263807081	-0.2998776674609074	-0.3509779918616286	-0.3254041037454773	-0.3065879210422488	-0.2057564491943488	0.1738526625840889	0.3398755905619099	0.4191219997807259	0.3821554934279381	0.1035074903873827	0.0911660304089059	0.0180716096716639	-0.1154289688026866	-0.3317284928297486	-0.3727650512720726	-0.3403087708108806	-0.3675195931072277	-0.3065859431925001	0.171088889804704	0.3448051727506417	0.6104000256416544	0.096760385541923	-0.0526260275556407	-0.4295924331223105	-0.4342500698684715
