## Supplementary Data 15 for "Abundant and active community members respond to the diel cycle in hot spring phototrophic mats"

### Sheet: Sheet1
	min		max		fold_change
	min	max	min	max	min	max
Lineage
Acidobacteriota-sp-001	0	137.774	2.75891	30326.7	1.83589	6544.88
Acidobacteriota-sp-004	0	3.51091	8.27103	55.3024	5.06101	48.5065
Acidobacteriota-sp-005	0	3.21834	2.86738	50.7914	2.8071	50.7914
Acquificota-sp-001	0	12.8512	5.25862	1184.69	4.76822	341.633
Armatimonadota-sp-001	0	17.0602	3.26462	813.802	2.88403	407.208
Armatimonadota-sp-002	0	284.235	3.0899	4584.97	2.14051	231.542
Armatimonadota-sp-003	0	216.095	2.13371	1992.03	1.46558	262.734
Armatimonadota-sp-005	0.108898	45.3088	3.23928	1017.21	2.20413	59.0322
Bacteroidota-sp-001	0	34.5787	3.07205	3198.05	2.71952	1833.82
Bacteroidota-sp-002	0	148.176	2.88247	30846	2.88247	5751.39
Bacteroidota-sp-003	0	14.6359	5.31515	748.47	4.36236	354.146
Bacteroidota-sp-004	0	129.839	2.25837	1907.32	1.86762	74.7566
Bacteroidota-sp-005	0	4.02788	11.2208	3600.1	10.734	716.027
Bacteroidota-sp-006	0	4.34817	6.33254	2330.6	4.86599	435.774
Bacteroidota-sp-007	0	4.34271	3.94644	298.407	2.85518	298.407
Bacteroidota-sp-008	0	0.434393	4.68122	29.5518	4.68122	29.5518
Bacteroidota-sp-009	0	0.520825	5.37609	395.536	4.12376	395.536
Bacteroidota-sp-010	0.0482659	0.869913	13.3221	630.587	12.7087	475.332
Caldatribacteriota-sp-001	0	5.86227	9.41929	1353.39	7.38775	711.322
Chloroflexota-sp-001	0	918.837	1.67582	19359.7	1.13991	752.136
Chloroflexota-sp-002	0	336.277	2.14034	3055.55	1.5207	196.057
Chloroflexota-sp-003	0	1.13356	5.92187	96.5434	4.75018	96.5434
Chloroflexota-sp-004	0	1.57543	2.45745	15.5506	1.55724	15.5506
Chloroflexota-sp-005	0	19.4563	2.94432	267.197	2.0224	267.197
Chloroflexota-sp-007	0	18.3572	3.28746	406.745	2.27602	44.6228
Chloroflexota-sp-008	0	82.2594	1.82162	11273.2	1.31418	4229.68
Chloroflexota-sp-009	0	2128.81	1.90335	48822.5	1.42003	1721.41
Cyanobacteria-sp-001	0	1242.89	2.77947	133900	1.75386	2979.26
Cyanobacteria-sp-002	0	2.06258	6.48727	938.974	6.48727	938.974
Cyanobacteria-sp-003	0	17.2119	2.92418	259.427	2.60623	132.287
Deinococcota-sp-001	0	2.27764	2.17525	593.175	1.77979	260.044
Deinococcota-sp-002	0	0.834995	3.08587	84.2738	2.82784	65.7061
Desulfobacterota-sp-001	0	3.55449	2.94714	239.836	2.0296	239.836
Desulfobacterota-sp-002	0.0646627	2.91971	21.775	237.859	15.5053	80.1532
Microgenomates-sp-001	0	0.929183	14.887	327.403	7.71675	327.403
Nitrospirota-sp-001	0	24.236	3.99207	9627.38	3.99207	873.675
Planctomycetota-sp-002	0	0	5.7682	5.7682	5.7682	5.7682
Planctomycetota-sp-006	0.762285	12.9831	14.9981	66.7328	3.12834	9.67333
Planctomycetota-sp-007	0	18.5925	3.01466	1035.54	2.0765	283.6
Planctomycetota-sp-010	0	0	7.95936	7.95936	7.95936	7.95936
Proteobacteria-sp-001	0	5.08828	7.78401	142.335	6.35395	30.372
Proteobacteria-sp-002	0	2.53369	6.60914	92.8772	5.25819	45.3276
Proteobacteria-sp-003	0	0.0684354	15.0426	188.272	15.0426	176.213
Proteobacteria-sp-004	0	0	22.9465	22.9465	22.9465	22.9465
Spirochaetota-sp-001	0	1.3491	6.30472	247.969	5.70544	115.588
Spirochaetota-sp-002	0	0.103264	15.2441	975.766	13.8173	955.178
Spirochaetota-sp-003	0	29.0228	2.5093	1021.83	1.86914	233.789
Spirochaetota-sp-004	0	0	14.1935	32.9268	14.1935	32.9268
Spirochaetota-sp-006	0	0.582345	42.5502	367.176	42.5502	348.402
Termotogota-sp-001	0	13.4619	9.13184	22041.1	8.19248	1524.09
