## Supplementary Data 17 for "Abundant and active community members respond to the diel cycle in hot spring phototrophic mats"

### Sheet: Sheet1
Lineage	Gene Cluster	accession_KOFAM	accession_COG_FUNCTION	MetofsampleMSt1	MetofsampleMSt2	MetofsampleMSt3	MetofsampleMSt4	MetofsampleMSt5	MetofsampleMSt6	MetofsampleMSt7	MetofsampleMSt8	MetofsampleMSt9	MetofsamplMSP12	MetofsamplMSt11	MetofsamplMSt12	MetofsampleR2cd	MetofsampleR3cd	MetofsampleR5cd	MetofsampleR6cd	MetofsampleR7cd	MetofsampleR8cd	MetofsampleR9cd	MetofsamplR10cd	MetofsamplR11cd	MetofsamplR12cd	MetofsamplR13cd	MetofsamplR14cd	Metofsamplet1cd	Metofsamplet2cd	Metofsamplet4cd	Metofsamplet5cd	Metofsamplet8cd	Metofsamplt11cd	Metofsamplt13cd	Metofsamplt14cd
Cyanobacteria-sp-001	GC_00000451	K02992	COG0049	147.276	102.807	53.4343	70.9144	77.7569	95.0355	246.672	237.753	137.48	132.325	148.099	136.104	54.2921	56.4306	14.7935	8.22119	57.3207	96.8595	139.619	326.565	123.872	146.616	146.409	119.34	66.3462	105.77	82.3388	17.283	41.7943	178.567	182.373	81.7618
Cyanobacteria-sp-001	GC_00000968	K02946	COG0051	88.468	49.5213	18.7855	25.4108	24.4914	29.4904	105.562	117.842	92.1905	117.276	91.7887	82.198	30.8872	30.5376	6.41436	7.8879	17.3101	33.2714	71.1281	178.004	67.9141	96.426	89.6302	75.1414	33.2799	46.5474	41.819	13.6913	18.006	65.1791	63.6411	41.333
Cyanobacteria-sp-001	GC_00000500	K02886	COG0090	111.086	80.5855	30.7352	58.2775	67.7863	91.8499	363.232	255.371	125.315	151.07	104.021	96.3489	8.3035	8.70414	2.60042	3.66621	46.2362	89.1518	195.535	412.834	115.85	118.261	149.45	104.676	44.4128	100.929	93.6099	21.7638	56.1406	150.974	85.5673	44.2719
Cyanobacteria-sp-001	GC_00000221	K02871	COG0102	98.1633	49.3853	9.34056	16.0907	14.7885	15.8795	85.2704	73.7165	57.9998	112.789	71.0643	73.9093	35.8374	39.132	6.241	2.44414	9.64202	28.5825	69.4082	179.061	50.1255	69.3893	75.4911	67.631	28.8648	57.7181	58.2516	12.2333	14.639	53.2956	52.7913	28.0891
Acidobacteriota-sp-001	GC_00001575	K02992	COG0049	8.1059	1.36048	0.365273	0.438589	0.869913	0.0482659	2.19436	12.4528	13.0421	5.96035	10.3029	10.7248	5.06422	2.7429	0.635657	0.666583	1.21474	0.128461	1.56704	4.81885	5.65392	14.8606	4.62241	7.02221	10.3258	9.07723	3.19524	4.97865	0.87834	8.82259	19.1085	9.08046
Acidobacteriota-sp-001	GC_00002661	K02946	COG0051	3.80232	2.22211	0.574001	0.438589	0.133833	0.241329	1.31662	3.35636	5.65218	2.3159	4.9467	6.03697	3.26209	2.12118	0.635657	2.77743	0.303686	0.0642304	0.420424	3.64352	3.03926	8.58079	2.07638	3.32334	5.43588	2.96032	2.2472	3.165	1.82987	3.7361	11.3679	8.45877
Acidobacteriota-sp-001	GC_00002664	K02886	COG0090	16.0529	8.2989	0.730547	0.740119	1.07066	0.289595	2.68487	22.0287	29.1387	11.5722	25.4448	34.1351	13.7327	7.0584	1.44468	0.888777	0.683293	0.0642304	2.94297	7.81594	10.7045	31.2072	7.73697	11.3595	35.3926	13.0679	4.95086	6.86343	1.68348	13.1439	53.6658	26.9399
Acidobacteriota-sp-001	GC_00000699	K02871	COG0102	37.1307	11.3826	1.61764	1.6173	2.34207	1.49624	16.6772	64.031	65.1031	46.7462	60.7075	62.7088	21.7853	11.3008	3.17829	2.66633	2.88501	0.963456	8.2556	35.4949	24.8504	69.4852	20.5166	35.8621	67.2008	50.9143	15.5197	18.5277	6.22157	61.8481	122.035	67.8208
Bacteroidota-sp-002	GC_00001744	K02992	COG0049	5.3428	3.58259	0.365273	0.548236	0	0	0.955194	7.0415	9.52181	13.3001	9.81795	7.58019	17.2457	13.3488	1.38689	0.222194	0.303686	1.34884	3.86026	9.4614	11.3078	17.2335	8.23135	7.37895	9.68489	10.3366	8.91857	3.55618	1.53709	6.88702	9.23038	11.0397
Bacteroidota-sp-002	GC_00002209	K02946	COG0051	3.47221	2.40351	0.156546	0.274118	0.267666	0.0482659	0.85193	5.37017	5.48199	8.0657	6.39083	5.15375	23.4962	18.4689	0.751231	0.111097	0.0759214	1.41307	10.052	8.9325	10.1681	9.15604	15.9683	10.1578	7.2874	4.95568	7.5843	4.33854	0.58556	6.57193	7.12521	5.84013
Bacteroidota-sp-002	GC_00001996	K02886	COG0090	23.0217	9.34193	1.09582	0.767531	1.73983	0.482659	5.29229	31.4128	30.5988	49.73	31.2321	29.9131	48.6804	34.6337	3.64058	2.44414	0.986979	3.72536	14.3709	34.6722	34.5269	49.8069	32.6288	37.2327	43.487	31.6149	34.2698	14.9004	9.14937	36.4157	60.1109	37.3203
Bacteroidota-sp-002	GC_00000413	K02871	COG0102	28.2912	21.3595	7.67074	5.92095	6.49089	5.06792	10.5588	40.879	30.7869	43.5737	31.4907	29.8452	45.9886	45.8613	9.01478	9.99874	1.67027	4.4319	12.2305	37.6105	29.1188	50.1425	17.7728	31.2056	35.7486	39.9398	44.2768	19.9857	12.8823	38.9814	63.4467	49.5092
Chloroflexota-sp-001	GC_00001984	K02992	COG0049	3.27659	1.17908	0.782729	1.94624	1.13758	2.46156	2.27181	3.90433	5.7328	4.15264	4.91437	4.44523	1.91619	1.20688	1.61804	1.88865	0.379607	0.642304	0.879068	2.11559	3.30743	5.87233	3.60894	5.23849	1.85152	2.43695	1.47472	0.853483	3.07419	2.20565	4.17796	2.10998
Chloroflexota-sp-001	GC_00002482	K02946	COG0051	1.95618	0	0.887093	0.959414	0.334582	2.07543	1.52315	2.73988	3.13512	2.3159	2.55418	1.92174	1.43714	1.02402	1.04017	0.555486	0.227764	0.642304	0.420424	1.29286	2.2124	3.35562	1.55728	2.25311	0.712124	1.09581	1.33427	0.675674	2.12265	1.80053	2.65576	1.69552
Chloroflexota-sp-001	GC_00001601	K02886	COG0090	5.02493	1.22443	2.81782	3.23459	3.34582	6.0815	3.48517	7.87716	6.54793	5.59009	5.17302	5.08581	1.3459	0.768012	1.27131	2.11085	1.21474	1.34884	2.0639	4.11365	5.20697	8.24523	4.82016	6.74057	3.2283	3.35285	3.40591	2.13371	4.97726	3.64607	5.73255	4.25764
Chloroflexota-sp-001	GC_00001548	K02871	COG0102	2.98317	0.272095	1.93073	1.91883	2.07441	2.60636	2.0911	3.10977	3.82485	3.41939	2.98526	2.91172	2.46368	2.26746	3.00493	4.44389	1.59435	1.15615	0.687967	1.82176	2.48057	4.86564	3.26288	3.79274	2.23132	2.66593	2.42276	1.77809	2.48863	2.61077	4.92287	2.69399
Chloroflexota-sp-008	GC_00000433	K02992	COG0049	6.71213	3.31049	4.53983	4.68742	5.2864	5.35751	6.47983	13.8775	8.83209	8.85703	8.74024	6.56108	0.661543	0.292576	0.173361	0.999874	1.97396	1.92691	5.69484	11.577	10.034	12.9671	15.2762	10.3268	5.22224	3.87622	4.70507	2.13371	2.78141	3.60106	6.21836	4.50255
Chloroflexota-sp-008	GC_00001238	K02946	COG0051	2.22515	1.58722	1.61764	1.6173	1.27141	1.11011	1.47152	3.69884	2.65142	3.52103	2.89904	2.0188	1.07216	0.621724	0.462296	0.888777	0.986979	0.578074	1.64348	4.11365	2.90518	3.76308	4.59769	3.19191	1.75657	1.47198	1.54495	0.924607	0.29278	1.39541	1.91085	1.86507
Chloroflexota-sp-008	GC_00000715	K02886	COG0090	9.30406	4.35352	4.85292	6.33213	6.08939	5.40578	6.53146	20.4121	12.3972	10.3453	12.2859	9.88045	0.75279	0.804584	0.288935	0.666583	2.65725	2.9546	5.54195	17.9238	15.9561	21.9074	23.0873	15.5277	9.40004	6.88561	6.70649	3.55618	3.29377	3.87113	10.623	7.12119
Chloroflexota-sp-008	GC_00001350	K02871	COG0102	3.68006	5.6233	3.60055	3.37165	6.69164	5.7919	4.00149	5.86335	4.61311	4.3414	5.37778	3.86289	6.66105	2.9989	3.35165	3.66621	5.16266	5.26689	5.00687	6.87568	7.37468	6.97489	9.73919	6.66546	4.15406	2.81312	2.809	2.80938	3.44016	5.31156	5.8621	3.48524
Chloroflexota-sp-009	GC_00004111	K02992	COG0049	148.999	38.2747	42.9979	90.9798	85.0508	91.4156	114.881	198.504	214.111	156.9	194.775	106.249	36.4989	18.9077	16.2959	36.8843	58.3836	57.1651	150.894	251.285	252.415	224.323	503.447	270.449	144.799	187.089	115.801	65.007	72.2434	61.9382	105.939	182.174
Chloroflexota-sp-009	GC_00001084	K02946	COG0051	66.0821	16.8699	10.2277	21.2442	25.0937	29.6835	39.4211	85.1555	104.552	76.2068	93.9657	49.0625	68.9829	26.0027	19.532	26.33	35.6831	39.4375	58.0185	102.9	120.52	87.7973	205.413	119.396	69.5983	48.5918	27.5633	21.9772	39.4521	68.105	94.1823	98.4533
Chloroflexota-sp-009	GC_00001094	K02886	COG0090	198.185	60.7679	41.6934	88.0194	96.6942	115.5	121.697	293.661	254.402	199.015	265.721	150.507	13.5958	7.09497	4.56518	11.6652	38.8718	38.2171	135.415	293.891	296.216	238.968	498.503	299.101	237.992	167.463	118.926	78.8405	48.3087	49.7396	120.189	254.159
Chloroflexota-sp-009	GC_00003163	K02871	COG0102	79.3963	31.1095	25.7257	50.52	49.7189	47.1558	48.6891	75.9769	86.5383	78.5517	101.596	66.4164	80.8679	48.2019	45.0161	83.3229	68.8607	67.6346	66.9239	88.2085	96.2061	67.4958	152.984	94.3304	80.8735	59.6153	43.8204	43.7766	78.6114	54.1959	119.736	82.911
Armatimonadota-sp-002	GC_00001879	K02992	COG0049	23.9876	12.471	8.50565	4.22142	3.94807	1.88237	4.56944	34.4951	29.7389	34.1141	23.0091	19.9065	2.62336	2.4869	1.67582	2.66633	1.89804	1.86268	4.70111	17.865	29.6105	45.8521	48.869	28.3517	25.4228	21.998	20.1897	14.936	7.68547	4.72639	26.169	38.1869
Armatimonadota-sp-002	GC_00002555	K02946	COG0051	4.05906	1.58722	0.678365	0.493413	0.334582	0.386127	0.542137	5.28797	4.60415	5.08916	3.93365	3.05731	0.524672	0.512008	0.520083	0.666583	0.227764	0.899226	1.03195	4.34872	7.35233	8.17332	16.9571	6.47771	4.36769	4.92297	2.59832	3.12944	2.26904	1.7105	5.76494	6.55601
Armatimonadota-sp-002	GC_00002122	K02886	COG0090	30.5286	28.0258	26.7693	23.5193	17.7329	16.5552	13.3985	46.3999	32.9188	45.7153	30.898	25.6426	1.43714	1.5726	4.56518	2.88853	10.4772	3.85382	11.275	23.0365	39.1529	48.2969	66.6665	36.0498	30.3602	26.97	27.774	25.9601	10.4669	3.0609	17.392	42.6329
Armatimonadota-sp-002	GC_00000921	K02871	COG0102	16.493	11.564	3.54837	3.50871	3.07816	2.60636	3.12374	13.3706	16.7505	22.7088	15.7561	14.316	1.84776	1.75546	2.54263	1.99975	3.41646	3.01883	4.62466	7.81594	16.7159	23.2976	42.5657	18.9262	18.8238	15.8811	13.3779	19.5234	7.90506	4.00617	14.801	18.2551
Armatimonadota-sp-003	GC_00000863	K02992	COG0049	2.56748	1.72327	2.66128	3.15236	3.34582	1.54451	2.01365	1.72613	3.00076	2.67889	2.64039	1.73733	0.935284	0.768012	2.94714	4.99937	5.92187	1.73422	2.14034	2.93832	3.97786	3.33165	4.84488	2.29067	2.8485	2.2734	2.5281	2.91607	4.90406	1.98058	2.59099	3.73015
Armatimonadota-sp-003	GC_00001753	K02946	COG0051	2.10289	1.81397	1.61764	2.63153	1.87366	1.68931	1.18754	0.93156	2.13188	2.35945	2.62962	1.89262	3.05678	2.59661	6.58772	8.77668	2.35356	1.22038	1.64348	1.99806	2.70405	2.34893	3.36175	2.08413	1.97021	1.91358	1.43961	2.16927	2.78141	0.810238	1.16594	2.22302
Armatimonadota-sp-003	GC_00001870	K02886	COG0090	7.58018	4.48957	11.8975	11.4856	11.4427	8.63959	5.96351	6.63052	9.76367	7.33972	9.75329	7.66754	2.16712	1.79203	4.16067	5.33266	10.8568	4.49613	5.31263	7.46334	9.38596	7.69395	12.1616	8.54306	10.4207	8.40666	9.37503	11.3086	10.3205	4.41129	5.8621	10.7571
Armatimonadota-sp-003	GC_00000691	K02871	COG0102	4.52366	4.80701	8.19256	9.15555	10.9074	6.61242	4.46618	3.04127	5.41928	4.61727	4.97903	4.54229	2.78304	2.30404	5.48977	5.99925	14.0455	7.64342	5.73306	5.11268	5.76566	4.21849	7.19316	4.22459	5.67325	4.20333	7.97054	9.53056	12.8091	6.57193	6.05643	6.19807
Cyanobacteria-sp-001	GC_00000187	K01883	COG0215	57.7316	49.2492	22.3339	20.9152	24.2907	24.4708	50.0315	58.9075	47.8868	50.456	55.125	63.8735	72.1081	84.1888	22.248	17.2201	28.6983	36.5471	36.8827	81.8617	45.5889	52.6832	63.2553	45.8133	38.2648	38.5496	49.7544	25.3911	24.2275	63.2435	67.5599	35.0784
Cyanobacteria-sp-001	GC_00000139	K01889	COG0016	64.1503	56.2783	17.5853	20.5589	24.7591	23.9399	75.8218	117.459	69.9849	98.1097	65.0938	67.8529	49.5929	50.0305	9.3615	5.33266	21.4098	38.5382	50.8713	121.529	63.534	66.8007	57.9408	45.0247	56.9462	52.7952	54.9159	15.7539	26.4234	65.1341	99.4291	49.8106
Cyanobacteria-sp-001	GC_00000226	K01881	COG0442	102.173	52.2876	22.647	30.0434	28.2387	41.9913	121.077	136.254	89.8974	134.068	92.6078	84.7506	38.9398	39.0223	7.5701	8.44338	36.0627	68.0842	84.6199	229.601	92.474	108.914	98.4054	79.366	50.181	73.9917	73.4202	19.9857	29.7904	88.1358	95.1863	51.3931
Cyanobacteria-sp-001	GC_00001190	K01874	COG0143	87.0987	68.6133	27.0302	25.9316	25.9636	24.6639	69.2387	89.964	71.3016	82.2615	80.9685	89.2055	33.7387	42.387	8.66806	6.11034	18.2971	26.3987	40.2843	104.839	55.4218	62.7979	60.3632	49.1742	54.3113	60.106	60.3584	19.4167	18.6647	54.1959	65.4548	48.0398
Acidobacteriota-sp-001	GC_00000287	K01883	COG0215	9.20625	11.8361	16.8026	6.90778	11.9111	10.4254	12.0819	12.3706	15.4785	9.88067	13.5899	18.868	6.38731	3.36462	1.90697	2.99962	2.50541	1.34884	2.10212	7.99224	5.4081	14.9804	4.02916	7.52916	22.9067	14.9815	10.3933	22.0483	11.4916	14.5393	25.7155	16.3147
Acidobacteriota-sp-001	GC_00000796	K01889	COG0016	7.42124	4.30817	2.55691	1.6173	2.60974	1.54451	6.17004	9.72658	10.4982	6.59195	10.249	10.3851	1.5512	1.20688	0.693444	0.333291	0.759214	0.706534	1.83458	9.69647	3.21804	9.92303	2.74378	5.06951	10.8005	6.31318	4.95086	6.15219	4.09892	10.5331	13.2788	8.59064
Acidobacteriota-sp-001	GC_00000460	K01881	COG0442	14.9403	8.79774	6.52274	3.64577	8.02997	4.77832	12.0303	19.6039	18.3091	14.0551	19.97	22.3912	5.56608	3.69377	2.08033	3.8884	2.58133	5.52381	3.28695	11.3419	6.23496	17.617	5.38869	10.4582	25.0668	16.9115	13.8694	19.0256	9.36896	18.5004	27.3997	20.1013
Acidobacteriota-sp-001	GC_00000168	K01874	COG0073!!!COG0143	16.3463	10.2489	4.53983	3.28942	3.01124	3.47514	8.41603	24.2206	25.296	21.5618	24.6365	25.8852	5.68014	4.20578	1.84919	1.88865	2.1258	5.0742	3.51627	13.5163	9.27422	26.8929	7.76169	13.2934	30.2178	18.9559	10.2528	17.852	6.66074	16.925	36.0147	26.9211
Bacteroidota-sp-002	GC_00000840	K01883	COG0215	7.40901	9.52333	0.887093	0.246706	0.669164	0.386127	3.64006	5.79485	7.15704	7.16548	8.81568	10.9287	17.8617	15.214	2.19591	0.888777	0.759214	0.963456	3.05763	7.52211	5.07289	7.78982	4.42466	8.69327	14.646	15.2269	11.6573	7.78803	2.48863	10.7131	15.6107	11.3035
Bacteroidota-sp-002	GC_00000125	K01889	COG0016	43.7694	22.9467	1.25237	1.12388	1.47216	0.723988	10.5846	56.7019	53.5121	70.4787	52.7755	50.8096	36.2023	28.8187	2.31148	0.77768	1.59435	3.66113	13.0714	45.6028	30.3703	62.6781	18.7615	47.8411	48.8992	51.4704	36.7277	14.3314	12.1504	54.466	77.8915	58.0999
Bacteroidota-sp-002	GC_00000824	K01881	COG0442	5.59955	4.67097	0.26091	0.137059	0.133833	0.144798	1.23917	5.30167	5.12369	8.94415	8.17983	11.8313	15.4208	11.447	1.61804	0.222194	0	1.54153	5.58017	7.58087	6.59252	7.07076	9.2201	9.05001	12.5809	19.9372	7.33851	2.4182	1.68348	9.76786	10.5583	7.55449
Bacteroidota-sp-002	GC_00000884	K01874	COG0073!!!COG0143	29.6116	14.9199	1.148	1.12388	0.93683	0.482659	7.53829	28.8921	36.878	41.5119	37.957	36.6392	46.5361	36.6817	4.96968	2.55523	1.59435	11.433	15.5557	28.5017	23.0403	44.414	21.9503	47.8411	42.0865	49.7858	27.8091	11.4865	8.27103	49.3345	74.2641	53.3901
Chloroflexota-sp-001	GC_00001733	K01883	COG0215	2.16402	0.634889	1.04364	2.0833	1.27141	2.99248	1.65223	2.52069	3.16199	2.49739	2.59729	2.97966	1.75651	1.31659	2.19591	1.22207	1.36659	0.834995	0.99373	0.822731	1.67606	2.99608	2.39772	3.37967	1.80405	1.79909	1.72051	1.38691	4.53809	4.63636	3.30351	2.52444
Chloroflexota-sp-001	GC_00003130	K01883	COG0215	3.79009	2.31281	2.76564	3.39907	3.41274	4.87485	3.14956	5.57566	6.7002	4.55193	3.65344	4.5617	2.55492	1.86517	5.25862	5.99925	4.2516	2.82614	1.03195	2.70326	4.24603	9.03619	6.82238	7.73569	2.01768	3.40192	2.21209	1.52916	10.2473	8.46248	6.15359	3.71131
Chloroflexota-sp-001	GC_00002086	K01889	COG0016	3.80232	2.13141	1.82637	2.33	2.07441	3.76474	2.32344	4.39751	4.61311	3.96388	2.84516	3.7173	1.80213	1.42631	1.56025	1.99975	1.36659	1.73422	1.07017	1.93929	2.97222	5.17723	3.83141	4.88175	2.20758	2.66593	1.9663	1.28022	3.36697	4.27625	4.89048	3.63595
Chloroflexota-sp-001	GC_00000516	K01881	COG0442	4.20578	2.9477	1.82637	2.63153	1.67291	3.47514	2.50416	3.61664	4.24585	2.37397	3.09303	3.50377	4.81329	3.98635	4.04509	4.99937	1.29066	1.34884	1.18483	2.35066	3.93316	5.03342	4.22691	4.03683	2.01768	2.61686	2.5281	1.38691	3.73294	5.58164	5.24674	4.03157
Chloroflexota-sp-001	GC_00002475	NaN	COG0442	0.366783	0.317444	0.156546	0.328942	0.401498	0.482659	0.413057	0.876762	0.46579	0.856663	0.495747	0.485287	0.50186	0.036572	0.057787	0	0.379607	0.256922	0.0764407	0.176299	0.826858	0.814935	0.568532	0.863694	0.332325	0.556083	0.596912	0.533427	0.29278	0.900264	1.26311	0.847761
Chloroflexota-sp-001	GC_00001229	K01874	COG0143	4.13242	0.906984	1.25237	2.0833	1.60599	4.58526	2.37508	4.5893	5.21326	3.71705	4.37551	4.65876	4.03769	2.59661	1.73361	2.77743	1.44251	1.99114	1.37593	1.70423	2.88283	4.57802	3.08985	5.25727	3.06213	4.07249	3.05479	2.13371	4.90406	5.53662	6.21836	3.95622
Chloroflexota-sp-008	GC_00001933	K01883	COG0215	9.47522	6.07679	6.0531	6.35954	5.82173	7.43294	6.81544	16.1516	10.2742	12.2837	11.7578	9.16222	2.78304	1.49945	1.21353	0.77768	3.34054	4.4319	5.54195	11.8121	13.8331	16.874	15.993	12.3546	10.848	7.63796	6.88205	6.0455	4.61128	5.62665	12.4691	9.19349
Chloroflexota-sp-009	GC_00002075	K01883	COG0215	137.8	50.7911	81.2994	118.83	147.015	119.844	118.909	124.761	110.24	113.13	152.723	126.679	95.6271	58.5152	70.4424	94.0993	161.333	167.063	154.028	148.855	148.767	102.945	185.366	135.844	157.403	163.292	92.697	136.664	165.64	143.412	147.589	122.624
Chloroflexota-sp-009	GC_00002505	K01883	COG0215	137.935	30.52	110.156	109.373	128.145	127.036	126.241	214.177	127.958	111.04	175.365	98.0572	68.6864	30.9033	39.0062	76.1016	154.348	175.413	169.584	266.8	269.556	269.72	322.654	204.113	176.085	115.305	97.8936	54.2673	222.586	190.676	103.283	80.1605
Chloroflexota-sp-009	GC_00003450	K01889	COG0016	43.7327	9.61403	14.1413	24.9722	27.235	24.2777	26.6938	35.0294	30.3569	68.3661	37.6768	35.756	11.4743	5.55895	5.20083	12.8873	20.8784	18.691	31.3407	46.308	56.0252	39.4764	62.2666	52.5539	43.7007	46.7764	15.6602	19.6657	13.0287	14.1792	23.8371	44.027
Chloroflexota-sp-009	GC_00002423	K01881	COG0442	186.106	73.511	103.268	149.641	173.715	141.178	147.978	124.706	123.945	159.564	185.797	160.766	88.0764	59.7587	65.1838	105.653	210.53	198.729	224.277	203.038	175.473	132.403	272.648	198.781	179.265	188.43	117.802	126.564	177.278	117.529	140.172	124.545
Chloroflexota-sp-009	GC_00004209	K01881	COG0442	9.80533	8.3896	13.7238	16.5842	25.8967	23.4572	17.5033	12.1925	6.87935	9.77177	9.00967	9.40487	7.45946	5.04694	10.4017	15.3314	42.5919	43.8694	25.9899	20.0981	12.3358	8.58079	14.238	10.6272	12.1536	15.1124	10.0422	15.3983	31.913	17.5551	9.84574	8.06314
Chloroflexota-sp-009	GC_00002892	K01874	COG0143	96.9529	46.5736	75.6116	89.8285	111.75	95.663	86.587	87.1009	75.44	74.4789	81.6474	74.7731	30.1344	25.1615	33.2853	52.1046	100.596	94.7398	129.911	121.059	104.497	101.939	149.376	108.788	101.05	92.9149	80.4427	95.3767	96.7638	63.1085	74.6204	77.7114
Armatimonadota-sp-002	GC_00000225	K01883	COG0215	23.7798	19.3188	11.5322	7.53825	8.63222	5.7919	5.34392	28.4948	28.0101	34.4045	23.5588	22.7697	2.23556	2.23089	2.31148	1.55536	3.56831	2.82614	5.46551	13.9864	24.9622	31.6626	61.0554	32.8767	40.1401	35.9001	35.9552	39.3669	11.4916	4.86143	23.2217	40.4288
Armatimonadota-sp-002	GC_00001704	K01889	COG0016	18.1558	26.0758	27.7608	20.3122	22.6847	21.0922	12.0303	22.9876	19.5184	25.3514	17.599	17.218	2.05306	2.4869	4.50739	3.22182	10.7808	5.26689	11.0839	14.0452	18.7719	19.5584	44.0488	21.874	26.9658	30.3229	37.3948	37.5533	12.2968	3.19594	16.4851	28.8239
Armatimonadota-sp-002	GC_00000089	K01881	COG0442	49.5157	60.4051	25.4126	23.9305	20.8779	18.5341	15.0766	56.4416	58.6626	65.0556	45.2962	41.7444	1.48277	1.49945	2.08033	3.44401	13.1344	8.92803	14.3709	23.7417	34.7951	47.8655	72.3518	44.1047	53.528	44.0941	51.6505	47.9373	19.3235	7.20211	34.4925	54.9537
Armatimonadota-sp-002	GC_00000359	K01874	COG0073!!!COG0143	28.5846	39.8619	24.9951	21.5731	17.5321	18.1962	11.3591	39.3173	35.9375	46.4776	31.7817	29.224	1.57402	1.5726	3.46722	3.55511	17.1582	7.83611	12.9185	21.8024	30.5491	37.9424	62.2171	37.7772	51.0118	48.0521	53.6168	52.7381	20.4214	8.41747	36.3386	56.9507
Armatimonadota-sp-003	GC_00002309	K01883	COG0215	9.15735	3.44654	12.9933	11.2388	11.6435	8.73612	6.99615	7.38398	9.18143	8.81347	10.1413	9.57957	6.43293	4.90065	11.6152	10.9986	18.373	7.96457	7.22365	8.46237	12.09	9.61144	12.7796	6.96588	11.2516	9.19172	8.18121	14.6515	18.8843	10.5781	12.0481	13.8656
Armatimonadota-sp-003	GC_00001819	K01889	COG0016	2.38409	0.770936	2.0351	3.37165	3.07816	1.15838	1.39407	1.50694	2.41852	2.77327	2.61884	2.27114	0.958096	0.768012	2.02255	2.55523	2.04988	0.963456	1.64348	1.93929	3.32978	2.56465	3.21344	2.29067	2.42122	2.02807	1.86096	2.80938	2.12265	1.17034	2.07279	3.12729
Armatimonadota-sp-003	GC_00000762	K01881	COG0442	5.624	5.5326	12.2106	15.5425	17.4652	9.94277	8.15787	3.82214	3.68153	2.35219	4.0522	4.15406	1.61964	1.42631	4.21845	4.55498	13.9695	5.45958	8.14094	6.58184	5.49749	3.83499	4.62241	3.30457	5.00861	7.52347	9.69105	14.4381	10.1741	7.29214	4.24274	5.68942
Armatimonadota-sp-003	GC_00002479	K01881	COG0442	0.892505	0.770936	1.722	1.56247	1.40524	1.44798	1.08427	0.767167	0.725557	0.573529	0.63585	0.698814	0.296554	0.256004	0.288935	0.555486	2.50541	1.79845	1.03195	0.99903	0.826858	0.71906	0.494375	0.657158	0.854549	0.556083	1.22894	1.42247	3.00099	1.39541	1.13356	0.979634
Armatimonadota-sp-003	GC_00000382	K01874	COG0073!!!COG0143	5.81962	6.16749	19.3073	25.9864	26.0974	19.9338	14.1214	4.31531	3.24261	2.94024	4.67727	4.93052	3.03397	2.85262	8.0324	9.55436	20.8784	6.48727	13.3007	12.6348	8.02276	5.9682	6.15497	4.14949	6.05305	11.9231	18.0478	22.1194	24.3739	12.0185	8.90651	7.98779
Cyanobacteria-sp-001	GC_00000629	NaN	COG0031	50.7261	29.3863	23.8471	29.1936	33.2575	44.3081	62.1909	70.7986	86.198	94.9299	76.7439	70.7937	33.8527	29.989	8.72584	5.11047	37.733	42.649	37.6853	65.7009	58.7293	84.6094	99.32	62.8807	69.5983	38.5169	32.5493	9.81505	19.0307	45.0132	65.4224	47.0225
Cyanobacteria-sp-001	GC_00001420	K01738	COG0031	28.9147	25.5769	29.5872	29.8789	33.9935	40.6881	61.468	54.1675	32.9636	33.1558	29.1198	31.5146	18.1126	16.0185	5.89428	5.66596	27.5595	36.2259	34.2072	65.8184	32.8955	37.511	35.8175	26.0798	22.5981	23.5354	27.6335	10.384	23.642	51.8552	48.0628	22.4939
Cyanobacteria-sp-001	GC_00001504	K00013	COG0141	180.31	209.377	160.773	170.118	165.886	200.014	270.036	303.017	198.462	184.233	158.187	160.184	35.6092	46.3733	21.4968	22.9971	126.865	151.455	150.741	327.682	164.858	167.709	174.193	121.124	148.193	128.292	251.511	140.86	152.758	256.305	242.711	137.771
Cyanobacteria-sp-001	GC_00000812	K00611	COG0078	46.5937	31.8351	19.3595	28.1519	30.9154	37.1165	86.0965	90.2517	52.5715	54.0932	42.9145	42.7053	13.9152	15.1042	3.75616	3.8884	19.2081	30.3168	36.768	95.6718	44.5163	47.0026	39.6489	31.8065	29.6718	38.5987	39.8176	10.9175	32.8645	57.977	76.3369	33.609
Cyanobacteria-sp-001	GC_00000830	K01736	COG0082	115.207	88.4309	61.8878	78.7268	112.888	154.692	187.993	213.464	122.798	146.591	94.483	86.5753	6.13638	8.55785	3.29386	3.55511	52.4617	50.9989	89.2063	195.634	103.111	103.425	103.275	66.373	75.6276	81.9241	93.645	27.0625	56.5065	77.6928	124.205	79.5953
Acidobacteriota-sp-001	GC_00000526	K12339	COG0031	15.3682	3.0384	1.04364	0.712707	0.93683	0.868786	3.27864	13.6035	31.2616	13.3509	45.0915	47.2087	4.12894	1.60917	0.346722	0	0.53145	1.28461	1.79636	9.2851	6.3467	16.9938	6.40216	11.6974	29.4582	10.1403	5.96912	6.65005	1.24431	7.65224	19.6591	17.6334
Acidobacteriota-sp-001	GC_00000537	K01738	COG0031	7.83693	4.30817	1.66982	1.31577	1.33833	1.20665	4.23383	9.95947	10.113	8.49404	10.8094	11.676	3.03397	2.85262	0.635657	0.77768	1.29066	1.86268	1.71992	7.40458	4.26838	10.6181	3.43591	6.04586	17.6369	12.0212	4.59974	9.45944	4.68448	14.8093	16.971	14.0351
Acidobacteriota-sp-001	GC_00000255	K00013	COG0141	10.6978	8.2082	4.17455	1.91883	3.6804	2.84769	5.93769	17.1517	13.8214	13.1912	14.6461	17.3636	2.1215	1.64574	0.751231	0.555486	0.379607	2.82614	2.10212	8.81497	6.12322	16.5863	3.90557	8.91858	20.0344	16.9442	11.2009	13.1223	3.87933	11.1183	23.416	19.2536
Acidobacteriota-sp-001	GC_00001454	NaN	COG0078	1.82169	0.226746	0.156546	0.0548236	0	0.241329	0.438873	5.15098	3.00972	1.90934	1.90755	1.99938	0.547484	0.292576	0.173361	0	0.303686	0.385382	0.535085	2.05683	1.51963	6.18392	0.59325	1.20166	1.97021	1.8318	1.1236	1.24466	0.365975	2.43071	6.67179	3.54176
Acidobacteriota-sp-001	GC_00000517	K01736	COG0082	4.98825	1.36048	1.35673	1.09647	2.34207	1.68931	2.60742	10.5896	9.62035	8.41418	9.30065	8.62841	0.661543	0.256004	0.288935	0.222194	0.379607	1.60576	1.03195	4.05489	3.21804	10.0908	2.86738	5.23849	10.4207	6.68935	3.23035	4.23185	3.22058	6.21182	13.7322	10.7571
Bacteroidota-sp-002	GC_00001129	K01697	COG0031!!!COG3620	16.5664	9.47798	0.313092	0.548236	0.267666	0.241329	3.89822	6.973	9.79054	9.97505	13.6546	20.0521	52.0566	47.763	4.9119	0.444389	0.835136	6.61573	9.44043	8.9325	7.59816	12.1282	6.55047	13.8003	26.5147	29.7014	29.1083	15.3271	3.07419	18.8155	21.3432	17.8406
Bacteroidota-sp-002	GC_00001206	NaN	COG0031	13.1064	5.16981	0.156546	0.575648	0.133833	0.0965317	2.96885	21.9602	32.5694	20.7632	22.5457	13.8113	14.5996	6.72925	3.1205	0.888777	1.44251	4.75305	16.5494	19.2166	17.0959	39.3086	21.6784	35.9184	10.397	7.06552	4.84552	1.92034	2.63502	29.0335	43.7553	34.664
Bacteroidota-sp-002	GC_00000068	K00013	COG0141	5.59955	8.07216	0.365273	0.548236	0.267666	0.0482659	2.99466	2.84948	4.38917	4.46481	5.34545	6.83285	20.6903	21.6506	1.56025	0.888777	0.835136	4.36767	7.91162	6.17048	6.12322	7.1187	5.537	7.02221	10.848	11.7922	10.0422	7.21904	2.8546	11.5684	10.7526	7.76172
Bacteroidota-sp-002	GC_00000747	K00611	COG0078	3.53334	6.34889	0.104364	0.191883	0.267666	0.0482659	0.464689	2.84948	2.42748	4.48659	3.94442	3.96965	7.43665	9.47215	0.751231	0.222194	0.227764	1.02769	3.05763	5.11268	2.32414	2.20512	2.19997	3.15436	6.00558	9.63332	8.35677	10.9175	1.4639	5.58164	6.25075	3.27801
Bacteroidota-sp-002	GC_00001460	K01736	COG0082	7.81248	8.571	1.98291	1.12388	0.802997	0.627456	1.70386	5.32907	4.18315	6.98399	4.12764	5.20228	14.6452	14.4825	1.61804	1.77755	0.455529	0.642304	3.21051	5.87665	5.05054	6.3517	2.86738	4.60011	10.2308	21.9326	17.9425	11.7354	4.02572	7.74227	11.4651	7.74288
Chloroflexota-sp-001	GC_00000219	K01738	COG0031	8.3871	1.45117	2.45255	1.50765	0.802997	1.93063	1.36825	9.84988	23.8986	14.6577	11.941	14.5877	1.71089	1.1703	1.09795	1.77755	0.455529	0.192691	0.458644	2.64449	6.302	19.1989	15.9189	21.0854	6.69397	1.94629	1.50984	1.24466	1.97626	2.02559	15.5135	7.46029
Chloroflexota-sp-001	GC_00001590	NaN	COG0031	8.42378	0	0.730547	0.740119	0.401498	0.723988	0.413057	6.46612	22.5818	13.3146	11.8979	13.3454	0.775602	0.292576	0.924593	0.111097	0.227764	0.0642304	0.0382204	1.99806	5.67627	16.035	14.3369	24.2022	3.65557	0.507017	0.456462	0.177809	0.365975	0.810238	7.67579	6.53718
Chloroflexota-sp-001	GC_00001110	K00013	COG0141	2.37186	0.0453492	0.939275	1.31577	0.93683	2.65462	1.31662	2.3426	3.21574	3.43391	2.64039	3.18348	1.36871	1.02402	0.866806	1.11097	1.74619	0.770765	0.496865	0.99903	2.2571	3.11593	2.79322	3.41722	1.97021	3.12388	1.61517	1.31579	2.70821	2.16063	3.49783	2.24186
Chloroflexota-sp-001	GC_00001400	K00611	COG0078	3.12988	1.54187	1.61764	1.864	1.2045	2.79942	1.72968	2.79468	3.66361	3.36132	2.70506	2.96025	2.09869	1.35316	1.21353	1.77755	0.455529	1.02769	0.649746	1.35163	2.59231	3.5953	2.86738	3.88662	1.80405	1.96265	2.00141	1.28022	3.22058	3.24095	5.53823	3.05194
Chloroflexota-sp-001	GC_00000570	K01736	COG0082	1.03922	0.362794	0.26091	0.630472	0.602248	1.20665	0.516321	0.684971	0.806174	0.631608	0.722067	0.727931	0.524672	0.475436	0.635657	0.333291	0.151843	0.192691	0.191102	0.646431	0.625731	0.91081	0.939313	0.863694	0.308587	1.25936	0.877812	0.355618	1.09792	0.900264	1.39265	0.621691
Chloroflexota-sp-008	GC_00000187	NaN	COG0031	8.50936	5.21516	9.60147	8.30578	9.50213	9.55664	8.88072	12.1788	9.09185	11.7319	11.1866	8.49253	1.20903	1.20688	0.635657	1.55536	4.40344	4.30344	10.4724	10.8718	10.8385	12.1521	16.2402	11.2092	10.8718	9.53518	9.69105	9.67281	6.88033	4.23124	7.87012	7.30958
Chloroflexota-sp-008	GC_00001615	K01738	COG0031!!!COG3620	7.53128	6.71168	3.7571	4.71483	4.68415	5.9367	6.09259	11.713	7.28244	9.32166	8.82646	7.22108	1.91619	0.950872	0.520083	1.11097	2.27764	3.66113	5.38907	8.10977	9.27422	11.5529	13.3234	9.3692	9.49499	6.34589	6.63626	4.72972	4.97726	4.14121	8.74457	5.95316
Chloroflexota-sp-008	GC_00001343	K00013	COG0141	8.42378	1.54187	2.92219	3.34424	4.0819	4.53699	4.95668	10.3705	7.6497	10.6212	10.3568	6.19227	0.136871	0.036572	0.115574	0	0.455529	0.321152	3.28695	7.11074	5.3634	8.17332	9.96166	7.71692	5.64952	3.94165	3.30057	3.05831	0.87834	0.0450132	1.06878	5.87781
Chloroflexota-sp-008	GC_00000022	K00611	COG0078	4.75595	3.35584	2.13946	3.17977	2.94432	2.50983	3.22701	5.17838	3.74423	6.83153	5.66876	4.81405	0.228118	0.18286	0.115574	0.111097	0.227764	0.128461	2.14034	4.34872	3.93316	4.50611	6.03138	4.65644	3.79799	2.94397	2.35254	2.34708	0.805145	0.315092	1.29549	3.14613
Chloroflexota-sp-008	GC_00000917	K01736	COG0082	5.07383	2.63025	5.74001	6.68848	5.01873	5.69537	4.67271	5.30167	3.71736	5.37956	5.91664	4.96934	0.114059	0.036572	0.057787	0.666583	0.379607	0.513843	4.70111	5.99418	3.93316	4.91358	5.68532	4.4499	5.62578	5.77345	5.09131	5.26315	1.53709	0.360106	0.874457	3.4664
Chloroflexota-sp-009	GC_00003287	K01738	COG0031	208.822	22.6292	28.5957	30.7012	48.3137	42.5222	35.9359	194.765	245.274	212.344	290.745	205.49	40.0804	12.8368	14.2156	24.5525	34.9998	39.2448	56.6044	104.017	263.433	271.829	566.035	408.452	284.351	49.3278	30.7585	27.3115	29.4244	26.6028	119.898	141.651
Chloroflexota-sp-009	GC_00004716	NaN	COG0031	177.743	16.3257	18.7855	25.027	29.5101	30.8419	26.5647	132.898	297.057	163.463	313.625	157.466	4.8361	2.15775	1.73361	3.55511	12.4511	10.2769	32.2198	60.3532	137.594	205.579	597.156	384.081	195.787	23.977	20.5057	21.3726	13.8339	9.36274	41.3262	124.677
Chloroflexota-sp-009	GC_00002907	K00013	COG0141	69.4198	43.3085	60.9485	85.3878	102.048	98.1728	80.2621	77.0044	54.4436	63.9376	72.6701	56.3904	13.0255	9.76473	15.0246	20.553	66.3553	55.0455	86.5691	88.1497	76.2721	61.1441	98.2571	73.7144	82.3453	81.4661	72.4722	73.5773	92.3721	51.6751	61.0501	72.3422
Chloroflexota-sp-009	GC_00001996	K00611	COG0078	83.651	60.4051	89.9616	119.433	124.799	124.188	100.14	71.0451	63.9296	66.7109	80.0524	66.5717	24.2946	19.9683	25.9464	46.1053	119.349	117.413	132.548	100.314	80.2723	69.4373	122.506	84.2289	102.071	92.277	88.8346	101.956	124.431	73.0114	68.1105	80.6503
Chloroflexota-sp-009	GC_00001145	K01736	COG0082	118.116	74.2366	115.74	152.985	166.622	147.066	120.613	82.8677	78.1362	85.4994	100.044	79.8395	18.7741	18.7614	25.9464	42.8835	91.8649	78.618	137.899	123.997	108.363	89.6908	144.827	109.013	119.922	108.273	113.589	107.966	115.428	55.7713	80.2234	100.469
Armatimonadota-sp-002	GC_00000159	NaN	COG0031	12.5929	11.1559	11.6366	8.99108	8.49838	6.95029	4.36291	19.1655	15.6308	25.1409	14.3659	16.4124	1.91619	2.23089	4.33403	3.55511	8.19952	5.00997	5.23619	9.9903	16.4031	20.3734	30.5277	17.7621	22.4082	27.7878	24.5787	27.4181	11.5648	3.51103	18.1693	20.1202
Armatimonadota-sp-002	GC_00001876	K00013	COG0141	26.2861	27.527	32.1441	26.0412	30.1124	23.2159	14.173	27.9742	26.8456	41.8023	23.1492	26.4967	0.547484	0.621724	0.924593	1.88865	5.92187	3.78959	15.097	22.2725	26.0572	28.6426	45.705	29.1966	37.9799	34.5916	38.1673	49.9999	9.07618	2.3857	9.39232	39.9013
Armatimonadota-sp-002	GC_00001015	K00611	COG0078	4.27913	5.48725	3.96583	2.96048	3.01124	2.55809	1.98784	4.53451	3.83381	5.80063	3.76121	3.63965	0.182495	0.18286	0.115574	0.444389	1.44251	0.449613	2.17856	1.93929	3.77673	4.96152	8.72572	5.23849	5.34093	6.18233	6.84694	6.75674	2.56182	0.765224	2.88247	6.9328
Armatimonadota-sp-002	GC_00001017	K00821	COG0078!!!COG4992	15.0136	16.5525	10.1233	8.82661	6.22323	5.06792	3.92404	21.5218	18.9451	25.1046	15.6268	14.6169	1.68807	1.24345	1.96476	1.66646	4.55529	3.21152	7.10899	9.2851	16.2913	22.6025	46.1994	22.5875	25.7789	23.0774	25.5268	24.3954	6.00199	2.83583	11.1088	27.5616
Armatimonadota-sp-002	GC_00000660	K01736	COG0082	3.6067	4.30817	4.38328	3.09754	2.27516	1.8341	1.67804	4.19202	3.17991	6.17088	3.48101	3.92112	0.638731	0.621724	1.90697	0.444389	3.1887	1.4773	2.79009	3.23216	4.02255	4.48214	9.83807	4.56256	7.07376	5.98607	6.4607	6.93455	3.44016	1.21536	4.3399	7.04583
Armatimonadota-sp-003	GC_00000471	K01738	COG0031	4.85376	0.634889	1.25237	1.37059	1.80674	1.06185	0.800298	2.12341	4.55041	3.55007	5.34545	5.21199	0.0684354	0.256004	0.57787	0.222194	1.51843	0.834995	0.611526	0.822731	2.2124	3.90689	7.19316	4.97563	5.26972	0.997678	0.772475	1.17354	1.3907	0.720211	2.2995	2.46793
Armatimonadota-sp-003	GC_00002271	K12339	COG0031	18.7793	4.26282	13.3586	11.0744	15.9261	9.21878	6.86707	10.0554	28.037	22.6508	26.3177	20.78	1.48277	1.53602	4.62296	4.33279	20.5747	5.9092	6.34458	5.87665	10.9056	13.6142	29.9097	16.8608	18.7051	2.79677	6.70649	11.6643	17.4936	11.3433	8.97129	13.1309
Armatimonadota-sp-003	GC_00001517	K00013	COG0141	3.76564	2.857	6.52274	7.40119	7.29389	6.41936	5.13739	3.84953	4.20106	4.02196	3.98753	3.25142	0.661543	0.475436	1.15574	1.44426	5.39042	3.01883	3.28695	4.64255	4.80472	3.81102	6.10554	4.01805	4.24901	3.87622	5.44244	6.86343	5.56282	2.65578	4.04841	5.14308
Armatimonadota-sp-003	GC_00002680	K00611	COG0078	3.58225	3.53724	5.89656	7.01743	7.56155	5.06792	4.85342	2.45219	2.19459	2.25056	2.69428	2.49438	0.456236	0.841156	1.27131	1.99975	8.04767	2.9546	5.00687	4.11365	3.75438	2.54068	2.71906	2.47843	2.82476	3.40192	3.89749	7.64579	5.70921	3.96116	3.23873	3.3722
Armatimonadota-sp-003	GC_00000478	K01736	COG0082	4.40139	4.48957	12.628	11.047	14.0524	7.48121	5.91188	3.31526	3.4128	3.33228	3.69655	3.48436	1.23184	1.31659	2.54263	2.99962	13.7418	4.56036	6.26814	5.17145	5.8774	4.3623	6.59991	3.39845	4.46264	4.71035	5.26687	9.06826	11.0524	5.08649	3.59499	4.95469
Cyanobacteria-sp-001	GC_00000026	K04077	COG0459	763.618	1872.6	5255.35	5978.22	6484.94	6891.84	10162.9	3880.77	3060.74	298.671	1002.77	529.516	135.593	211.276	306.04	517.824	3216.72	3413.72	2716.67	3324.54	1793.05	4506.62	2202.69	964.859	453.623	146.708	1170.09	294.772	4156.89	4855.44	729.395	357.265
Acidobacteriota-sp-001	GC_00001249	K04077	COG0459	273.669	1360.97	6581.08	3542.51	6232.53	5336.37	3275.75	2023.62	771.41	20.0227	312.87	246.274	26.302	41.0704	233.402	672.138	758.683	263.28	375.897	1579.06	296.619	824.355	309.009	337.723	280.268	218.786	799.23	1635.06	5019.79	3900.12	871.64	285.903
Bacteroidota-sp-002	GC_00001717	K04077	COG0459	464.225	1345.6	845.399	401.062	262.848	206.144	852.42	1125.28	975.498	322.026	354.147	306.857	119.99	133.012	177.117	434.501	237.482	1227.83	226.456	607.939	744.53	2569.06	1012.93	901.434	363.444	328.154	1079.08	344.416	621.206	1238.45	721.395	423.503
Chloroflexota-sp-001	GC_00000107	K04077	COG0459	51.0929	51.2446	334.538	212.442	176.994	165.262	94.0995	75.9084	98.9086	18.2658	45.8674	42.4626	6.3645	6.61953	134.181	188.643	53.4487	28.9679	28.7799	46.1317	39.1975	119.556	69.6822	73.583	22.3844	28.4256	61.5522	14.7226	186.794	97.9937	50.1356	24.1329
Chloroflexota-sp-008	GC_00000630	K04077	COG0459	64.9939	156.455	2387.74	2448.45	2416.28	2159.13	1732.23	624.351	178.541	68.5984	88.0706	48.354	3.87801	10.3499	188.906	486.828	1295.3	1166.36	2997.01	1946.64	711.903	571.174	530.91	226.269	72.5892	203.69	311.729	311.521	990.621	325.67	201.417	125.977
Chloroflexota-sp-008	GC_00001865	K04077	COG0459	11.1502	15.328	15.5502	15.0491	14.5878	13.804	10.4039	16.5215	11.4477	11.5867	14.3551	11.0548	0.479048	0.621724	0.404509	0.77768	3.1887	1.54153	8.40848	8.69744	9.74352	13.9258	18.2425	12.8052	13.4591	10.9417	13.6939	11.4153	2.63502	1.44042	2.78531	10.418
Chloroflexota-sp-009	GC_00000448	K04077	COG0459	0.5624	0.408143	0.574001	0.822355	1.2045	0.723988	0.774482	0.671271	0.546407	0.813104	0.581964	0.329995	0.114059	0	0.346722	0	0.683293	0.963456	0.840848	0.763964	0.513993	0.958747	0.766282	0.525727	0.118687	0.179909	0.456462	0.213371	0.29278	0.315092	0.48581	0.226069
Chloroflexota-sp-009	GC_00001730	K04077	COG0459	2710.01	1223.97	8812.01	7722.87	5185.82	4050.71	3591.68	9290.43	8766.19	360.365	2116.51	1469.17	154.231	130.123	756.49	1208.18	1808.22	2053.96	2787.83	3109.57	6027.53	17217.1	16262.1	9440.63	1217.19	1306.4	2382.28	357.894	1616.58	1267.3	1643.69	1333.66
Armatimonadota-sp-002	GC_00000029	K04077	COG0459	221.023	244.976	188.22	181.74	144.74	102.275	134.502	713.137	343.995	317.045	249.156	196.386	25.5036	31.8176	45.9985	42.9946	87.8411	63.7166	124.484	301.531	472.158	821.91	721.392	318.647	248.508	316.984	499.054	422.261	284.582	112.803	401.506	434.637
Armatimonadota-sp-003	GC_00000026	K04077	COG0459	24.3544	20.8153	96.7975	127.328	147.417	98.8968	65.4179	42.3586	45.6563	15.4708	28.0097	16.2765	4.33424	2.56004	9.88158	17.3312	70.6829	42.9701	77.1287	43.7223	57.3437	52.012	75.9608	48.7799	20.3193	43.6034	51.3345	42.5675	98.0813	27.143	39.2858	49.773
Cyanobacteria-sp-001	GC_00002403	K04078	COG0234	113.018	402.474	953.729	1051.11	1098.03	1059.48	1799.2	405.119	428.562	37.1342	143.109	84.7118	23.4734	50.0305	100.838	194.976	463.045	490.72	401.276	456.028	192.189	524.962	306.463	122.663	52.1512	12.2829	159.06	42.9586	650.411	622.127	55.609	38.2623
Acidobacteriota-sp-001	GC_00000738	K04078	COG0234	51.0806	280.575	1504.61	733.814	1024.69	805.557	765.214	363.98	146.159	3.55007	59.2203	45.8791	16.0367	25.9296	223.405	629.365	316.896	763.378	134.115	355.713	60.9193	152.105	66.098	55.5768	49.1603	33.2178	195.401	367.993	866.775	1517.3	196.947	63.9588
Bacteroidota-sp-002	GC_00000171	K04078	COG0234	9.75643	9.52333	1.40891	0.794943	0.535331	0.241329	5.86024	5.10988	6.75395	6.51209	8.46004	13.918	16.8351	16.4574	2.6582	1.88865	0.759214	0.963456	2.14034	7.52211	3.50856	8.41301	2.66963	8.52428	18.8475	19.7736	11.6573	7.36129	3.95253	17.4201	19.7239	10.0978
Bacteroidota-sp-002	GC_00001559	K04078	COG0234	42.5101	263.978	65.5927	31.4414	28.841	16.3621	107.782	73.7165	101.408	18.4037	35.3058	38.3474	18.6601	22.5284	38.1394	66.8805	33.1777	258.014	31.6847	61.2347	81.0098	255.842	131.009	95.1753	45.8133	23.2573	132.795	42.852	71.5847	177.082	79.4137	42.7271
Chloroflexota-sp-001	GC_00000247	K04078	COG0234	7.36011	10.2489	35.4837	23.4371	19.5396	22.5884	11.8238	9.68548	17.1984	2.74423	7.75952	7.78401	3.4674	3.76692	31.4939	32.3293	7.89583	3.98229	3.82204	4.34872	5.94444	20.5891	12.1616	12.5048	3.60809	4.36689	9.33992	2.59601	22.91	15.2145	10.5259	5.14308
Chloroflexota-sp-008	GC_00000620	K04078	COG0234	7.97142	30.6107	361.986	249.941	339.802	251.513	233.971	53.7017	24.5077	7.10014	12.3075	7.19196	7.66477	18.9443	426.353	613.034	539.194	655.792	616.839	339.846	121.883	89.1155	87.8258	36.4817	12.2248	32.6944	52.5634	59.1393	323.449	173.796	61.795	20.8737
Chloroflexota-sp-009	GC_00002026	K04078	COG0234	445.054	249.194	744.375	815.94	849.236	678.329	609.904	1376.42	1581.11	60.0318	423.541	269.917	46.3308	45.4224	110.489	184.532	317.579	344.339	286.997	434.108	965.346	2204.04	2906.21	1549.56	223.797	188.136	292.311	64.438	392.764	434.242	429.585	253.367
Chloroflexota-sp-009	GC_00002886	K04078	COG0234	12.2383	12.0629	29.2741	29.1662	33.0567	35.1858	81.0882	126.459	9.37849	12.4652	10.7879	8.88076	26.2336	14.6654	308.467	176.644	432.828	609.611	629.375	284.488	50.0584	25.4308	17.402	10.9088	12.6758	31.942	81.0045	22.155	451.613	85.0749	50.9776	24.3967
Armatimonadota-sp-002	GC_00000323	K04078	COG0234	16.4686	20.135	10.4364	8.05908	7.96305	5.26098	11.6947	55.2908	34.5311	27.9795	23.6989	20.2268	20.3025	17.3717	15.5447	9.33216	6.60517	6.42304	11.1603	33.1443	50.9076	81.4935	89.0123	35.8996	26.9658	35.6384	36.8681	32.8947	30.4491	28.1332	69.0821	44.5734
Armatimonadota-sp-003	GC_00000023	K04078	COG0234	1.89504	2.6756	10.332	13.9526	16.7291	7.43294	6.04096	3.05497	5.18639	1.61895	2.94215	1.54321	1.45996	1.68231	6.241	10.7764	16.475	10.6622	12.4216	4.11365	6.41374	6.42361	8.70101	4.93808	2.20758	3.15659	3.44102	3.05831	11.4184	4.00617	5.47346	5.80245
Cyanobacteria-sp-001	GC_00000008	K04043	COG0443	1160.06	1606.54	3380.35	3428.84	4548.51	5951.09	7245.25	2093.75	1365.92	1160.28	1159.52	1063.08	399.252	515.117	467.266	615.923	2433.05	2699.73	2296.36	3940.35	1224.4	1887.58	1044.57	728.977	561.059	464.689	1567.77	679.835	2564.83	3750.99	926.763	666.792
Cyanobacteria-sp-001	GC_00000841	NaN	COG0443	16.6153	20.2711	11.1669	11.0196	15.9261	21.4783	32.2701	27.1933	14.0812	16.2548	15.3574	15.9951	9.14754	8.52128	3.92952	2.44414	9.03465	10.9834	17.2374	33.7907	12.0453	16.826	16.438	11.8289	13.8152	15.5867	18.1883	8.2859	15.5905	22.2365	23.5456	13.0367
Cyanobacteria-sp-001	GC_00003115	NaN	COG0443	6.30867	5.94074	2.66128	2.30259	2.74357	3.76474	13.1146	12.4939	5.4999	6.71537	5.33467	7.2696	5.15547	5.37609	0.924593	1.11097	1.59435	2.76191	4.43356	12.1647	3.59795	5.80042	3.38647	4.69399	6.55154	8.07956	10.6742	3.41393	3.80614	9.31773	10.6554	3.4664
Acidobacteriota-sp-001	GC_00000007	K04043	COG0443	161.482	744.951	6713.05	4617.08	5671.3	5487.73	5349.16	323.512	186.674	69.927	190.087	205.548	71.15	57.1986	668.885	3046.28	2426.53	4584.83	515.899	963.77	82.0601	215.526	56.4329	91.5703	321.429	267.132	741.33	1258.6	9094.62	3456.07	475.316	228.688
Acidobacteriota-sp-001	GC_00000023	NaN	COG0443!!!COG0457	4.75595	1.17908	0.730547	0.630472	0.669164	0.965317	1.65223	5.27427	5.77758	4.49385	5.47478	5.99815	1.66526	0.9143	0.346722	0.666583	1.21474	0.256922	1.03195	3.99612	2.36884	6.47154	1.13706	2.34699	6.48033	4.07249	2.38765	2.06258	1.4639	6.75198	12.5663	6.78208
Bacteroidota-sp-002	GC_00000883	K04044	COG0443	42.1311	8.88844	1.40891	1.01424	1.27141	0.772254	7.64155	68.5108	100.306	76.8238	71.9911	46.5973	34.2177	19.3466	3.98731	1.99975	4.09976	3.21152	23.0469	50.4216	44.5386	116.344	45.7544	102.385	37.8138	18.2035	13.6588	9.67281	7.83186	97.0034	156.884	115.578
Bacteroidota-sp-002	GC_00001876	K04043	COG0443	245.512	420.342	414.69	381.435	193.991	148.176	415.174	165.927	166.645	174.287	232.247	326.928	558.524	521.846	657.616	631.921	279.239	2014.27	321.166	230.012	154.265	267.658	179.186	289.582	424.64	328.007	383.323	385.703	853.819	611.549	374.721	236.167
Chloroflexota-sp-001	GC_00000015	K04043	COG0443	28.7436	30.9281	242.959	122.065	100.241	136.206	60.0223	53.2496	59.2001	37.911	35.3489	28.0787	11.3375	11.5202	73.8518	152.87	49.3489	37.7675	19.7599	36.6703	40.4714	97.936	34.4827	44.8558	23.8087	18.9722	36.1308	16.5718	121.723	89.5312	53.2124	25.2444
Chloroflexota-sp-001	GC_00002414	K04046	COG0443	2.40854	0.770936	0.730547	0.438589	0.736081	1.25491	0.542137	2.12341	2.02439	1.53183	1.37947	1.94115	3.60427	2.37718	1.15574	2.44414	0.986979	0.513843	0.496865	1.29286	2.41353	2.25306	2.99097	3.71764	0.522224	3.28743	0.948037	0.426741	1.09792	1.93557	1.7813	1.46945
Chloroflexota-sp-008	GC_00000015	K04043	COG0443	54.8952	107.342	1814.42	1543.75	1715.8	1561.01	1084.2	261.782	91.7247	104.963	88.1029	55.5266	7.82445	9.76473	120.948	222.75	676.46	619.631	1436.89	738.401	290.629	236.115	152.886	102.273	72.1619	266.723	362.396	432.858	631.087	203.82	133.565	113.6
Chloroflexota-sp-008	GC_00001972	NaN	COG0443	6.73658	8.84309	3.44401	3.26201	3.81424	3.28208	5.05995	11.2472	10.955	8.91511	9.4192	7.4346	6.04513	4.16921	3.1205	1.77755	3.1887	4.30344	4.16602	8.99127	13.8555	14.0217	16.5863	11.7162	5.24598	2.81312	2.21209	2.24039	2.78141	2.43071	7.22237	4.29532
Chloroflexota-sp-009	GC_00000664	K04043	COG0443	991.805	634.526	7897.84	4668.84	3412.67	2549.35	1519.77	3194.58	2569.76	508.401	1141.3	850.437	165.591	145.301	558.223	899.443	2962.61	2889.15	2650.85	2278.67	2927.84	5979.59	4469.4	2100.18	960.75	629.273	1173.35	575.603	1375.99	951.759	845.6	657.881
Armatimonadota-sp-002	GC_00000348	K04043	COG0443	57.3037	72.0599	84.0651	89.7463	83.5117	68.0549	82.8695	460.519	63.5176	101.057	51.7194	42.4044	8.60005	20.3706	7.97461	14.1093	39.7069	31.1517	70.8223	174.713	132.409	324.009	128.76	85.3555	89.0155	75.2347	120.541	91.1093	107.816	54.736	310.918	176.108
Armatimonadota-sp-002	GC_00002446	NaN	COG0443	3.83899	7.66401	7.04456	8.52508	7.56155	6.99855	4.41455	4.87699	4.29064	3.44117	3.28702	3.80465	0.0228118	0.073144	0.057787	0.555486	1.29066	0.770765	1.94924	2.40943	2.77109	2.3729	4.42466	3.92417	5.72073	5.25008	5.96912	4.58747	4.46489	1.0353	2.39666	6.76325
Armatimonadota-sp-003	GC_00001179	K04043	COG0443	28.5968	20.6792	36.0055	36.074	41.1536	29.0078	15.8511	21.6451	33.707	22.3821	31.7171	22.8764	2.46368	1.64574	3.98731	3.7773	13.9695	6.10189	13.9504	13.6338	24.8057	48.2729	46.4218	25.6104	28.485	46.4329	43.5746	41.1094	35.9387	10.4881	26.007	40.2215
Cyanobacteria-sp-001	GC_00002187	K13993	COG0071	17.4711	51.9702	147.831	141.253	119.981	186.692	543.712	83.4705	45.3966	29.1629	18.6983	21.2556	6.54699	10.4962	11.9619	38.4396	21.0302	21.453	35.3156	78.2182	17.0735	51.6765	7.86057	9.85738	10.8718	8.55386	35.4987	8.89045	188.404	98.4439	25.1326	13.4888
Cyanobacteria-sp-001	GC_00002293	K13993	COG0071	168.683	645.455	2029.41	2506.87	3773.22	2452.82	1700.99	253.946	238.941	127.36	102.415	135.589	291.147	286.578	1096.51	1785	861.556	877.002	935.405	613.463	287.501	286.09	128.463	113.764	110.973	64.2603	448.422	313.904	1647.25	753.251	220.752	147.096
Acidobacteriota-sp-001	GC_00001209	K13993	COG0071	68.3439	420.342	2753.95	2279.84	3520.54	3586.3	2219.07	259.138	40.6581	23.6817	54.155	96.7372	71.4694	80.1293	344.18	1250.51	1676.57	2583.73	457.918	715.952	35.689	73.4161	15.8447	27.3566	122.509	182.379	311.167	619.202	4089.04	1685.29	259.228	73.6421
Acidobacteriota-sp-001	GC_00002208	K13993	COG0071	20.9066	105.618	131.238	57.976	105.728	73.5572	60.7968	23.1657	21.6682	12.3272	19.1833	27.8555	17.1317	18.1763	54.0309	105.876	41.6809	49.1363	11.8865	14.7504	5.67627	15.0523	5.36397	9.63207	43.6057	37.1594	44.5929	111.024	67.3394	46.2286	39.4154	24.5285
Bacteroidota-sp-002	GC_00001802	NaN	COG0071	6.80994	18.8653	1.40891	0.60306	1.13758	0.530925	6.22167	3.08237	7.01372	5.3723	7.58709	15.073	14.4627	13.3122	3.40943	1.99975	0.227764	1.02769	4.96865	6.87568	4.20133	8.43698	2.7685	7.62304	18.3016	14.818	10.288	9.60168	3.44016	15.7096	16.9386	13.0555
Bacteroidota-sp-002	GC_00001955	K13993	COG0071	133.68	708.672	1725.24	2175.84	1281.72	686.437	791.546	75.1413	71.2031	45.0474	94.8602	168.569	632.594	600.074	2710.04	3235.93	831.947	5669.81	224.124	113.302	45.5219	62.9178	90.1246	117.819	222.752	148.605	462.923	487.09	2212.1	531.561	133.986	79.5576
Chloroflexota-sp-001	GC_00001351	K13993	COG0071	5.79517	16.9606	448.399	177.026	169.165	181.576	59.4802	28.5907	10.6594	9.02401	3.87976	4.19288	3.78676	5.30294	134.066	266.078	82.147	48.3013	24.0024	33.732	33.4319	63.3972	7.86057	13.1995	3.79799	5.87158	14.9228	6.33	154.002	60.8128	20.987	8.17618
Chloroflexota-sp-001	GC_00002878	NaN	COG0071	0.464592	0.589539	1.148	0.411177	0.869913	0.723988	0.387241	0.46578	0.743472	0.486411	0.301759	0.368818	0.387801	0.18286	0.346722	0.999874	0.986979	0	0.267543	0.293832	0.335213	0.814935	0.59325	0.769814	0.213637	0.408884	0.245787	0.213371	0.87834	0.405119	0.323873	0.244909
Chloroflexota-sp-008	GC_00001104	K13993	COG0071	16.8353	131.377	4815.4	7434.33	7696.86	8476.11	6926.06	254.028	30.2674	48.9097	22.2763	14.2869	1.66526	8.92357	400.522	1265.06	7804.42	6632.62	11273.2	2830.6	558.777	213.681	42.6893	35.8057	39.4517	244.676	616.54	879.977	6514.35	1849.23	384.114	174.714
Chloroflexota-sp-009	GC_00002288	K13993	COG0071	144.072	195.41	11318.3	5548.37	2812.23	1897.57	1106.61	945.533	587.235	135.055	185.733	199.57	76.8758	64.3302	2241.04	2618.23	4472.68	5010.16	3678.71	1305.85	1267.98	3979.26	1653.19	1322.33	123.459	240.637	724.616	150.106	1031.02	738.892	201.417	144.063
Chloroflexota-sp-009	GC_00005357	K13993	COG0071	0.941409	1.58722	28.8044	28.8098	11.4427	7.52948	9.60357	1.72613	3.60091	1.41567	1.53035	0.863811	0.205306	0.475436	4.04509	18.331	2.96094	1.54153	8.29382	5.23022	3.73204	7.45426	3.88085	2.12168	0.688387	0.866835	2.59832	1.13798	2.41543	1.26037	0.421035	1.50713
Armatimonadota-sp-002	GC_00001953	K13993	COG0071	13.4732	27.2549	80.0993	128.561	202.957	168.255	144.828	282.167	29.1477	54.2529	12.8463	10.424	4.53955	5.15665	19.1275	33.8846	189.804	110.733	127.236	160.374	102.933	235.996	67.1856	76.9814	19.4172	35.6057	60.4637	38.0867	497.433	182.574	436.354	70.6279
Armatimonadota-sp-003	GC_00001016	K13993	COG0071	8.75389	8.52565	29.9002	25.4108	38.3431	24.0364	12.2884	8.84982	17.2432	4.80603	11.2621	9.63781	3.53583	1.86517	7.33895	5.66596	37.3533	18.7553	15.9761	9.87277	12.0677	17.2335	22.5435	12.8428	14.9546	25.0237	31.6012	37.5888	51.1633	22.5066	28.3065	18.8768
Armatimonadota-sp-003	GC_00001285	K13993	COG0071	0.770244	1.04303	1.04364	1.50765	1.73983	1.11011	1.26499	0.452081	0.904707	0.479151	0.78673	0.766754	1.57402	2.0846	4.10288	4.11059	2.50541	1.22038	0.840848	1.17533	1.18442	0.838904	1.16178	0.544503	1.28182	0.997678	1.22894	2.48933	2.04946	1.08032	1.06878	1.24338
Armatimonadota-sp-003	GC_00001771	K13993	COG0071	11.896	12.1082	39.9714	27.9601	52.3956	29.6835	14.3537	10.3705	15.4875	8.89333	13.9671	9.74457	0.729978	1.13373	1.73361	3.44401	19.36	7.06534	14.6002	11.0481	12.7828	19.5345	19.9975	12.1293	18.539	27.5097	39.6069	37.1976	23.642	9.22771	14.2828	19.9883
