## Supplementary Data 22 for "Abundant and active community members respond to the diel cycle in hot spring phototrophic mats"

### Sheet: 2023_03_09_hyddb-results
Gene Cluster	HydDB output
Armatimonadota-sp-003_GC_00000943	[NiFe] Group 3c
Armatimondota-sp-003_GC_00001214	NONHYDROGENASE
Armatimondota-sp-003_GC_00001298	NONHYDROGENASE
Armatimonadota-sp-003_GC_00001341	NONHYDROGENASE
Armatimonadota-sp-003_GC_00001880	[NiFe] Group 3b
Armatimonadota-sp-003_GC_00001941	NONHYDROGENASE
Armatimonadota-sp-003_GC_00001959	NONHYDROGENASE
Armatimonadota-sp-003_GC_00002222	[NiFe] Group 3d
Armatimonadota-sp-003_GC_00002332	NONHYDROGENASE
Chloroflexota-sp-001_GC_00000774	[NiFe] Group 2a
Chloroflexota-sp-001_GC_00001189	NONHYDROGENASE
Chloroflexota-sp-001_GC_00001859	NONHYDROGENASE
Chloroflexota-sp-001_GC_00002048	[NiFe] Group 3d
Chloroflexota-sp-008_GC_00000485	NONHYDROGENASE
Chloroflexota-sp-008_GC_00000580	[NiFe] Group 3d
Chloroflexota-sp-009_GC_00000347	[NiFe] Group 2a
Chloroflexota-sp-009_GC_00000407	NONHYDROGENASE
Chloroflexota-sp-009_GC_00003504	[NiFe] Group 1f
Chloroflexota-sp-009_GC_00004170	NONHYDROGENASE
Chloroflexota-sp-009_GC_00004848	[NiFe] Group 3d
Chloroflexota-sp-009_GC_00006623	NONHYDROGENASE
